# Fentanyl and fentanyl-xylazine co-exposure influence mitochondrial transcriptional programs in human trophoblasts

**DOI:** 10.64898/2026.10.31.763373

**Authors:** Jiayu Meng, Lei Liu, Sheng Liu, Keyi Huang, Yoel Sadovsky, Yingshi Ouyang

## Abstract

**Introduction:** Illicit fentanyl exposure during pregnancy is associated with adverse outcomes. Yet its direct effects and their underlying molecular mechanisms in human trophoblasts remain largely unknown. Xylazine and medetomidine, two ɑ2-adrenergic agonists, were recently detected as adulterants in illicit fentanyl-containing products, and have been linked to worsened clinical outcomes.

**Methods:** We assessed the transcriptional responses of human trophoblast stem (TS) cells in their cytotrophoblast state (TS-CTBs) and derived syncytiotrophoblasts (STBs) after 4-day and 9-day exposure to fentanyl alone or combined with medetomidine and xylazine (FMX).

**Results:** Fentanyl alone produced modest gene expression changes in TS-CTBs, but consistently induced suppression of mitochondrial and ribosomal transcriptional programs in STBs regardless of exposure duration, an effect absent in parental TS-CTBs. 9-day FMX co-exposure influenced mitochondrial respiratory chain gene expression in derived STBs, resulting in discordant regulation of nuclear *versus* mitochondrial genome-encoded respiratory chain genes. Temporal pathway analysis reveals progressive trophoblast remodeling and dysregulation of mitochondrial transcriptional programs following fentanyl and FMX co-exposure.

**Discussion:** Together, these findings illuminate trophoblast pathways affected by fentanyl alone and by FMX co-exposure, and establish a basis for future studies examining the functional and clinical relevance of these transcriptional responses.

**Highlights:**

- Syncytiotrophoblasts are transcriptionally sensitive to fentanyl exposure
- Mitochondrial transcriptional programs are suppressed in drug-exposed trophoblasts
- FMX co-exposure reshapes fentanyl-associated transcriptional changes in trophoblasts
