## Supplementary tables for "Fentanyl and fentanyl-xylazine co-exposure influence mitochondrial transcriptional programs in human trophoblasts": Table S1.DEG.Fen4_TS-CTB.xlsx

### Sheet: DEG_Fen4_TS
gene_name	gene_id	gene_type	logFC.CT30TG_FentvsCtl	PValue.CT30TG_FentvsCtl	FDR.CT30TG_FentvsCtl
RPL7P24	ENSG00000240003.2	processed_pseudogene	-6.76501	2.03e-05	0.0249308
SEMA3E	ENSG00000170381.15	protein_coding	-6.50291	3.49e-06	0.00811184
ENSG00000284196	ENSG00000284196.4	lncRNA	-5.58137	4.87e-05	0.0418001
NKAIN1	ENSG00000084628.10	protein_coding	-5.55659	4.67e-05	0.0418001
ENSG00000251339	ENSG00000251339.7	lncRNA	-4.33751	3e-05	0.0314013
ENSG00000271893	ENSG00000271893.2	lncRNA	-3.86254	3.02e-07	0.00210581
ENSG00000289890	ENSG00000289890.2	lncRNA	-3.63184	8.41e-06	0.012556
LINC02916	ENSG00000230555.3	lncRNA	-3.41849	2.18e-05	0.0253358
RPL32P32	ENSG00000241157.1	processed_pseudogene	-3.36093	1.49e-05	0.019514
ENSG00000261227	ENSG00000261227.3	lncRNA	-2.81024	9.71e-07	0.0029828
ENSG00000254829	ENSG00000254829.1	lncRNA	-2.72174	6.87e-07	0.00287146
CEACAM1	ENSG00000079385.23	protein_coding	-0.769154	8.29e-06	0.012556
MS4A15	ENSG00000166961.15	protein_coding	-0.736777	3.46e-05	0.0329229
HSD11B2	ENSG00000176387.7	protein_coding	-0.73346	8.22e-08	0.000859606
ENSG00000293337	ENSG00000293337.2	lncRNA	-0.597447	1.14e-06	0.0029828
COLEC12	ENSG00000158270.12	protein_coding	-0.482079	5.02e-05	0.0418001
SGK1	ENSG00000118515.12	protein_coding	-0.439904	3.17e-05	0.0315128
ENSG00000284633	ENSG00000284633.3	lncRNA	1.72484	1.14e-05	0.0158774
ENSG00000224658	ENSG00000224658.2	lncRNA	4.696	5.84e-06	0.0110936
CHRNA3	ENSG00000080644.16	protein_coding	4.69912	1.01e-06	0.0029828
OR2F1	ENSG00000213215.5	protein_coding	5.29755	6.36e-05	0.0492151
NR1H4	ENSG00000012504.15	protein_coding	5.77192	5.58e-06	0.0110936
DUSP2	ENSG00000158050.6	protein_coding	5.94517	6.76e-06	0.0117741
NCF1	ENSG00000158517.16	protein_coding	6.14812	5.2e-05	0.0418001
ENSG00000300254	ENSG00000300254.1	lncRNA	6.29217	2.33e-05	0.0256432
SLC5A4	ENSG00000100191.6	protein_coding	6.75192	4.17e-07	0.00217819
PLXDC2	ENSG00000120594.17	protein_coding	8.47956	2.54e-08	0.000530383
