## Supplementary tables for "Fentanyl and fentanyl-xylazine co-exposure influence mitochondrial transcriptional programs in human trophoblasts": Table S2.DEG.Fen9_TS-CTB.xlsx

### Sheet: DEG_Fen9_TS
gene_name	gene_id	gene_type	logFC.CT30FENTvsCtrl	PValue.CT30FENTvsCtrl	FDR.CT30FENTvsCtrl
RPS2P52	ENSG00000213726.5	processed_pseudogene	-5.21684	0.000112305	0.0368058
ENSG00000303608	ENSG00000303608.1	lncRNA	-2.87262	0.000106945	0.0361276
HAPLN1	ENSG00000145681.11	protein_coding	-0.558915	0.000190615	0.0496021
TIMP3	ENSG00000100234.12	protein_coding	0.42212	0.000100336	0.0349843
ENSG00000267943	ENSG00000267943.1	lncRNA	0.554668	0.000115091	0.0371643
BTBD9	ENSG00000183826.19	protein_coding	0.575999	8.05177e-05	0.0340002
CAMK2N1	ENSG00000162545.6	protein_coding	0.585904	0.000135461	0.040746
CDH5	ENSG00000179776.20	protein_coding	0.593164	1.30707e-06	0.00159448
LGALS13	ENSG00000105198.12	protein_coding	0.618856	3.618e-05	0.0191172
CSF2RB	ENSG00000100368.15	protein_coding	0.623335	1.71622e-06	0.00179451
HTRA4	ENSG00000169495.5	protein_coding	0.631111	0.000171116	0.0484323
PTPN21	ENSG00000070778.13	protein_coding	0.648886	0.000134619	0.040746
FAM43A	ENSG00000185112.6	protein_coding	0.689704	5.39474e-05	0.0252038
SLC43A2	ENSG00000167703.15	protein_coding	0.70061	0.00015071	0.0447202
EPN1	ENSG00000063245.15	protein_coding	0.708852	0.000179017	0.0484323
SORBS1	ENSG00000095637.23	protein_coding	0.710107	1.472e-05	0.0089784
SLC1A2	ENSG00000110436.13	protein_coding	0.727052	7.08456e-06	0.00518542
DUSP4	ENSG00000120875.9	protein_coding	0.731925	4.40452e-07	0.000743957
PCDH1	ENSG00000156453.14	protein_coding	0.739842	0.000101967	0.0349843
TCL6	ENSG00000187621.17	lncRNA	0.78115	1.84227e-11	1.01131e-07
CGB8	ENSG00000213030.6	protein_coding	0.781213	6.1713e-12	6.77547e-08
GPR32	ENSG00000142511.4	protein_coding	0.803319	5.22481e-07	0.000819474
INHA	ENSG00000123999.5	protein_coding	0.807898	9.76323e-06	0.00649639
TNFRSF1B	ENSG00000028137.19	protein_coding	0.823527	1.50966e-09	6.62981e-06
CGB3	ENSG00000104827.12	protein_coding	0.839662	1.68093e-11	1.01131e-07
NANOS1	ENSG00000188613.7	protein_coding	0.859207	2.82234e-05	0.016082
MAPK4	ENSG00000141639.12	protein_coding	0.859431	3.44238e-06	0.00302351
CGB5	ENSG00000189052.7	protein_coding	0.873536	2.47175e-13	5.42746e-09
FLT1	ENSG00000102755.13	protein_coding	0.894844	1.21957e-05	0.00787628
RAP1GAP	ENSG00000076864.21	protein_coding	0.906414	5.18501e-06	0.00406616
PLAC4	ENSG00000280109.4	lncRNA	0.920222	4.83541e-09	1.5168e-05
CSGALNACT1	ENSG00000147408.16	protein_coding	0.969124	1.54817e-06	0.00177588
SLC38A3	ENSG00000188338.15	protein_coding	0.999648	0.000183757	0.0486137
IGSF5	ENSG00000183067.6	protein_coding	1.03777	2.9678e-09	1.08612e-05
SART1	ENSG00000175467.15	protein_coding	1.03994	0.000180866	0.0484323
SYDE1	ENSG00000105137.13	protein_coding	1.12377	1.04172e-07	0.000207947
GSTA3	ENSG00000174156.15	protein_coding	1.17975	4.05527e-06	0.00342483
YPEL4	ENSG00000166793.13	protein_coding	1.22021	0.000122024	0.0382773
MFSD2A	ENSG00000168389.18	protein_coding	1.23266	5.21835e-05	0.0249097
ENSG00000297066	ENSG00000297066.1	lncRNA	1.36172	5.03867e-05	0.0245865
SPRY2	ENSG00000136158.12	protein_coding	1.37273	6.49665e-07	0.000891584
OTUB2	ENSG00000089723.10	protein_coding	1.42177	7.06245e-07	0.000912219
LEP	ENSG00000174697.5	protein_coding	1.48503	3.05926e-08	6.71753e-05
PAEP	ENSG00000122133.17	protein_coding	1.72711	0.000132672	0.040746
ADAM12	ENSG00000148848.15	protein_coding	1.80766	4.1953e-05	0.0209365
PSG3	ENSG00000221826.10	protein_coding	1.81865	9.82704e-09	2.42591e-05
PRDM1	ENSG00000057657.17	protein_coding	1.92096	9.82723e-05	0.0349843
SLC26A1	ENSG00000145217.14	protein_coding	2.3437	9.94315e-09	2.42591e-05
LINC01607	ENSG00000272138.4	lncRNA	2.57689	3.98436e-05	0.0203462
SLC30A3	ENSG00000115194.11	protein_coding	2.62786	0.000192011	0.0496021
ENSG00000261227	ENSG00000261227.3	lncRNA	2.67029	2.86954e-06	0.00267015
AKR1B15	ENSG00000227471.9	protein_coding	2.77324	3.65662e-05	0.0191172
ENSG00000290563	ENSG00000290563.2	lncRNA	2.90111	2.55697e-06	0.00255209
ADAMTSL1	ENSG00000178031.18	protein_coding	3.15724	0.000176212	0.0484323
ENSG00000306179	ENSG00000306179.1	lncRNA	3.3639	9.87811e-05	0.0349843
ZFP2	ENSG00000198939.8	protein_coding	3.60459	9.87357e-05	0.0349843
ENSG00000268743	ENSG00000268743.1	lncRNA	3.78246	0.000179083	0.0484323
LINC01226	ENSG00000284543.2	lncRNA	4.05309	3.10281e-05	0.0170329
ENSG00000268777	ENSG00000268777.1	lncRNA	4.06864	0.000176132	0.0484323
UCN	ENSG00000163794.6	protein_coding	4.37735	7.42571e-06	0.0052598
ARNT2	ENSG00000172379.22	protein_coding	4.77494	6.13073e-07	0.000891584
ENSG00000285684	ENSG00000285684.1	lncRNA	4.87668	7.3629e-05	0.0326503
ADRA2C	ENSG00000184160.8	protein_coding	4.90684	8.28651e-06	0.0056861
ENSG00000302876	ENSG00000302876.1	lncRNA	4.96939	2.91846e-06	0.00267015
SPDEF	ENSG00000124664.11	protein_coding	4.99221	0.000119469	0.0380187
ENSG00000230628	ENSG00000230628.1	lncRNA	5.06112	0.000101279	0.0349843
SLC2A5	ENSG00000142583.18	protein_coding	5.16891	9.37021e-05	0.0349843
ENSG00000303402	ENSG00000303402.1	lncRNA	5.17041	8.77219e-05	0.0349843
ENSG00000243081	ENSG00000243081.3	lncRNA	5.17694	2.85636e-05	0.016082
ENSG00000287529	ENSG00000287529.1	lncRNA	5.17783	6.03185e-05	0.0275932
TMEM151B	ENSG00000178233.18	protein_coding	5.31698	0.00010991	0.0365668
ZSCAN4	ENSG00000180532.12	protein_coding	5.50534	9.0106e-05	0.0349843
ENSG00000291036	ENSG00000291036.2	lncRNA	5.55023	1.20611e-07	0.000220698
ENSG00000301310	ENSG00000301310.1	lncRNA	5.67211	1.36759e-05	0.00857988
LINC01740	ENSG00000228067.2	lncRNA	5.71709	8.59089e-05	0.0349843
ENSG00000297241	ENSG00000297241.1	lncRNA	5.82727	4.3367e-06	0.00352686
ENSG00000308797	ENSG00000308797.1	lncRNA	5.88768	0.000153608	0.0449724
ENSG00000269815	ENSG00000269815.1	lncRNA	6.04024	9.71051e-05	0.0349843
BACE2-IT1	ENSG00000224388.1	lncRNA	6.13271	1.64912e-05	0.00978685
ENSG00000309043	ENSG00000309043.1	lncRNA	6.17918	1.61752e-06	0.00177588
ENSG00000304335	ENSG00000304335.1	lncRNA	6.27855	0.000165146	0.0477142
ENSG00000276573	ENSG00000276573.1	lncRNA	6.38594	7.43471e-05	0.0326503
ENSG00000272195	ENSG00000272195.2	lncRNA	6.50322	7.92855e-05	0.0340002
ENSG00000253515	ENSG00000253515.3	lncRNA	6.71348	9.06545e-05	0.0349843
DAZL	ENSG00000092345.14	protein_coding	7.03681	6.40939e-06	0.00485301
