## Supplementary tables for "Fentanyl and fentanyl-xylazine co-exposure influence mitochondrial transcriptional programs in human trophoblasts": Table S3.Upregulated_GO_enrichment.Fen4_TS-CTB.xlsx

### Sheet: TS_Fen4_up
Ontology	ID	Description	GeneRatio	BgRatio	RichFactor	FoldEnrichment	zScore	pvalue	p.adjust	qvalue	geneID	Count	LogP	FDR	logFDR
BP	GO:0071333	cellular response to glucose stimulus	0.333333	148/18986	0.0135135	42.7613	9.06817	0.000886961	0.0529985	0.0234351	NR1H4/NCF1	2	1.27574	0.0529985	1.27574
BP	GO:0071331	cellular response to hexose stimulus	0.333333	151/18986	0.013245	41.9117	8.974	0.000923018	0.0529985	0.0234351	NR1H4/NCF1	2	1.27574	0.0529985	1.27574
BP	GO:0071326	cellular response to monosaccharide stimulus	0.333333	153/18986	0.0130719	41.3638	8.91274	0.000947446	0.0529985	0.0234351	NR1H4/NCF1	2	1.27574	0.0529985	1.27574
BP	GO:0071322	cellular response to carbohydrate stimulus	0.333333	163/18986	0.0122699	38.8262	8.62332	0.00107426	0.0529985	0.0234351	NR1H4/NCF1	2	1.27574	0.0529985	1.27574
BP	GO:0001678	intracellular glucose homeostasis	0.333333	170/18986	0.0117647	37.2275	8.4359	0.00116765	0.0529985	0.0234351	NR1H4/NCF1	2	1.27574	0.0529985	1.27574
BP	GO:0009749	response to glucose	0.333333	206/18986	0.00970874	30.7217	7.62592	0.00170763	0.0529985	0.0234351	NR1H4/NCF1	2	1.27574	0.0529985	1.27574
BP	GO:0009746	response to hexose	0.333333	211/18986	0.00947867	29.9937	7.52987	0.00179048	0.0529985	0.0234351	NR1H4/NCF1	2	1.27574	0.0529985	1.27574
BP	GO:0034284	response to monosaccharide	0.333333	218/18986	0.00917431	29.0306	7.40089	0.00190965	0.0529985	0.0234351	NR1H4/NCF1	2	1.27574	0.0529985	1.27574
BP	GO:0009743	response to carbohydrate	0.333333	243/18986	0.00823045	26.0439	6.98583	0.00236552	0.0529985	0.0234351	NR1H4/NCF1	2	1.27574	0.0529985	1.27574
BP	GO:0042593	glucose homeostasis	0.333333	265/18986	0.00754717	23.8818	6.66931	0.00280547	0.0529985	0.0234351	NR1H4/NCF1	2	1.27574	0.0529985	1.27574
CC	GO:0005892	acetylcholine-gated channel complex	0.142857	17/19960	0.0588235	167.731	12.8813	0.0059476	0.0669959	0.0535967	CHRNA3	1	1.17395	0.0669959	1.17395
CC	GO:0043020	NADPH oxidase complex	0.142857	18/19960	0.0555556	158.413	12.5143	0.00629652	0.0669959	0.0535967	NCF1	1	1.17395	0.0669959	1.17395
CC	GO:0005767	secondary lysosome	0.142857	23/19960	0.0434783	123.975	11.0526	0.00803951	0.0669959	0.0535967	NCF1	1	1.17395	0.0669959	1.17395
MF	GO:0008330	protein tyrosine/threonine phosphatase activity	0.142857	10/18737	0.1	267.671	16.3065	0.00373054	0.0335319	0.0121934	DUSP2	1	1.47454	0.0335319	1.47454
MF	GO:0016175	superoxide-generating NAD(P)H oxidase activity	0.142857	10/18737	0.1	267.671	16.3065	0.00373054	0.0335319	0.0121934	NCF1	1	1.47454	0.0335319	1.47454
MF	GO:0032052	bile acid binding	0.142857	10/18737	0.1	267.671	16.3065	0.00373054	0.0335319	0.0121934	NR1H4	1	1.47454	0.0335319	1.47454
MF	GO:0033550	MAP kinase tyrosine phosphatase activity	0.142857	10/18737	0.1	267.671	16.3065	0.00373054	0.0335319	0.0121934	DUSP2	1	1.47454	0.0335319	1.47454
MF	GO:0042166	acetylcholine binding	0.142857	10/18737	0.1	267.671	16.3065	0.00373054	0.0335319	0.0121934	CHRNA3	1	1.47454	0.0335319	1.47454
MF	GO:0016176	superoxide-generating NADPH oxidase activator activity	0.142857	11/18737	0.0909091	243.338	15.5422	0.00410294	0.0335319	0.0121934	NCF1	1	1.47454	0.0335319	1.47454
MF	GO:0017017	MAP kinase tyrosine/serine/threonine phosphatase activity	0.142857	13/18737	0.0769231	205.901	14.2868	0.00484738	0.0335319	0.0121934	DUSP2	1	1.47454	0.0335319	1.47454
MF	GO:0050664	oxidoreductase activity, acting on NAD(P)H, oxygen as acceptor	0.142857	16/18737	0.0625	167.295	12.8645	0.00596314	0.0335319	0.0121934	NCF1	1	1.47454	0.0335319	1.47454
MF	GO:0022848	acetylcholine-gated monoatomic cation-selective channel activity	0.142857	17/18737	0.0588235	157.454	12.476	0.00633482	0.0335319	0.0121934	CHRNA3	1	1.47454	0.0335319	1.47454
MF	GO:0046965	nuclear retinoid X receptor binding	0.142857	17/18737	0.0588235	157.454	12.476	0.00633482	0.0335319	0.0121934	NR1H4	1	1.47454	0.0335319	1.47454
