## Supplementary tables for "Fentanyl and fentanyl-xylazine co-exposure influence mitochondrial transcriptional programs in human trophoblasts": Table S4.Downregulated_GO_enrichment.Fen4_TS-CTB.xlsx

### Sheet: TS_Fen4_down
Ontology	ID	Description	GeneRatio	BgRatio	RichFactor	FoldEnrichment	zScore	pvalue	p.adjust	qvalue	geneID	Count	LogP	FDR	logFDR
BP	GO:0003014	renal system process	0.285714	132/18986	0.0151515	41.0952	8.8776	0.00098468	0.0531434	0.0251984	HSD11B2/SGK1	2	1.27455	0.0531434	1.27455
BP	GO:0031960	response to corticosteroid	0.285714	156/18986	0.0128205	34.7729	8.13435	0.00137111	0.0531434	0.0251984	HSD11B2/SGK1	2	1.27455	0.0531434	1.27455
BP	GO:0008217	regulation of blood pressure	0.285714	190/18986	0.0105263	28.5504	7.32975	0.00202409	0.0531434	0.0251984	HSD11B2/SGK1	2	1.27455	0.0531434	1.27455
BP	GO:0002040	sprouting angiogenesis	0.285714	196/18986	0.0102041	27.6764	7.20957	0.00215202	0.0531434	0.0251984	SEMA3E/CEACAM1	2	1.27455	0.0531434	1.27455
BP	GO:0042180	cellular ketone metabolic process	0.285714	237/18986	0.00843882	22.8885	6.51206	0.00312664	0.0531434	0.0251984	HSD11B2/CEACAM1	2	1.27455	0.0531434	1.27455
BP	GO:0006814	sodium ion transport	0.285714	251/18986	0.00796813	21.6118	6.31313	0.00349912	0.0531434	0.0251984	SGK1/NKAIN1	2	1.27455	0.0531434	1.27455
BP	GO:0001915	negative regulation of T cell mediated cytotoxicity	0.142857	10/18986	0.1	271.229	16.4152	0.00368169	0.0531434	0.0251984	CEACAM1	1	1.27455	0.0531434	1.27455
BP	GO:0002420	natural killer cell mediated cytotoxicity directed against tumor cell target	0.142857	10/18986	0.1	271.229	16.4152	0.00368169	0.0531434	0.0251984	CEACAM1	1	1.27455	0.0531434	1.27455
BP	GO:0002855	regulation of natural killer cell mediated immune response to tumor cell	0.142857	10/18986	0.1	271.229	16.4152	0.00368169	0.0531434	0.0251984	CEACAM1	1	1.27455	0.0531434	1.27455
BP	GO:0030853	negative regulation of granulocyte differentiation	0.142857	10/18986	0.1	271.229	16.4152	0.00368169	0.0531434	0.0251984	CEACAM1	1	1.27455	0.0531434	1.27455
MF	GO:0017081	chloride channel regulator activity	0.166667	15/18737	0.0666667	208.189	14.3671	0.00479437	0.0403355	0.0147681	SGK1	1	1.39431	0.0403355	1.39431
MF	GO:0031005	filamin binding	0.166667	15/18737	0.0666667	208.189	14.3671	0.00479437	0.0403355	0.0147681	CEACAM1	1	1.39431	0.0403355	1.39431
MF	GO:0030169	low-density lipoprotein particle binding	0.166667	17/18737	0.0588235	183.696	13.4876	0.00543216	0.0403355	0.0147681	COLEC12	1	1.39431	0.0403355	1.39431
MF	GO:0015125	bile acid transmembrane transporter activity	0.166667	21/18737	0.047619	148.706	12.1209	0.00670674	0.0403355	0.0147681	CEACAM1	1	1.39431	0.0403355	1.39431
MF	GO:0038191	neuropilin binding	0.166667	22/18737	0.0454545	141.947	11.8387	0.00702517	0.0403355	0.0147681	SEMA3E	1	1.39431	0.0403355	1.39431
MF	GO:0030215	semaphorin receptor binding	0.166667	24/18737	0.0416667	130.118	11.328	0.00766178	0.0403355	0.0147681	SEMA3E	1	1.39431	0.0403355	1.39431
MF	GO:0005044	scavenger receptor activity	0.166667	27/18737	0.037037	115.66	10.6707	0.00861605	0.0403355	0.0147681	COLEC12	1	1.39431	0.0403355	1.39431
MF	GO:0045499	chemorepellent activity	0.166667	28/18737	0.0357143	111.53	10.4753	0.00893397	0.0403355	0.0147681	SEMA3E	1	1.39431	0.0403355	1.39431
MF	GO:0033764	steroid dehydrogenase activity, acting on the CH-OH group of donors, NAD or NADP as acceptor	0.166667	30/18737	0.0333333	104.094	10.1141	0.00956956	0.0403355	0.0147681	HSD11B2	1	1.39431	0.0403355	1.39431
MF	GO:0071813	lipoprotein particle binding	0.166667	32/18737	0.03125	97.5885	9.78713	0.0102048	0.0403355	0.0147681	COLEC12	1	1.39431	0.0403355	1.39431
