## Supplementary tables for "Fentanyl and fentanyl-xylazine co-exposure influence mitochondrial transcriptional programs in human trophoblasts": Table S5.Upregulated_GO_enrichment.Fen9_TS-CTB.xlsx

### Sheet: TS_Fen9_up
Ontology	ID	Description	GeneRatio	BgRatio	RichFactor	FoldEnrichment	zScore	pvalue	p.adjust	qvalue	geneID	Count	LogP	FDR	logFDR
BP	GO:0007565	female pregnancy	0.145833	189/18986	0.037037	14.6497	9.49442	4.52006e-07	0.000492322	0.000391572	PSG3/LEP/SYDE1/UCN/PRDM1/EPN1/SLC38A3	7	3.30775	0.000492322	3.30775
BP	GO:0044703	multi-organism reproductive process	0.145833	210/18986	0.0333333	13.1847	8.93887	9.18487e-07	0.000492322	0.000391572	PSG3/LEP/SYDE1/UCN/PRDM1/EPN1/SLC38A3	7	3.30775	0.000492322	3.30775
BP	GO:0044706	multi-multicellular organism process	0.145833	218/18986	0.0321101	12.7009	8.74775	1.17968e-06	0.000492322	0.000391572	PSG3/LEP/SYDE1/UCN/PRDM1/EPN1/SLC38A3	7	3.30775	0.000492322	3.30775
BP	GO:0003018	vascular process in circulatory system	0.145833	276/18986	0.0253623	10.0319	7.60945	5.62411e-06	0.00176035	0.00140011	LEP/CDH5/SLC1A2/UCN/ADRA2C/MFSD2A/SLC38A3	7	2.7544	0.00176035	2.7544
BP	GO:0015804	neutral amino acid transport	0.0833333	58/18986	0.0689655	27.2787	10.0908	1.37996e-05	0.00345541	0.00274829	LEP/SLC1A2/SLC43A2/SLC38A3	4	2.4615	0.00345541	2.4615
BP	GO:0046888	negative regulation of hormone secretion	0.0833333	69/18986	0.057971	22.93	9.18745	2.75512e-05	0.00515615	0.00410099	LEP/UCN/ADRA2C/INHA	4	2.28767	0.00515615	2.28767
BP	GO:0008643	carbohydrate transport	0.104167	142/18986	0.0352113	13.9275	7.78452	2.88283e-05	0.00515615	0.00410099	LEP/SLC1A2/SORBS1/MFSD2A/SLC2A5	5	2.28767	0.00515615	2.28767
BP	GO:0051953	negative regulation of amine transport	0.0625	27/18986	0.111111	43.9491	11.2431	4.25069e-05	0.00591485	0.00470443	LEP/ADRA2C/SLC43A2	3	2.22806	0.00591485	2.22806
BP	GO:1903531	negative regulation of secretion by cell	0.104167	154/18986	0.0324675	12.8423	7.42858	4.25189e-05	0.00591485	0.00470443	TNFRSF1B/LEP/UCN/ADRA2C/INHA	5	2.22806	0.00591485	2.22806
BP	GO:0051952	regulation of amine transport	0.0833333	83/18986	0.0481928	19.0622	8.30241	5.70654e-05	0.00714459	0.00568251	LEP/ADRA2C/SLC43A2/SLC38A3	4	2.14602	0.00714459	2.14602
CC	GO:0044304	main axon	0.06	73/19960	0.0410959	16.4055	6.60801	0.000813124	0.0894436	0.0813124	TNFRSF1B/SLC1A2/UCN	3	1.04845	0.0894436	1.04845
MF	GO:0046943	carboxylic acid transmembrane transporter activity	0.102041	185/18737	0.027027	10.3348	6.53357	0.000119191	0.0110263	0.00791365	SLC26A1/SLC1A2/MFSD2A/SLC43A2/SLC38A3	5	1.95757	0.0110263	1.95757
MF	GO:0005342	organic acid transmembrane transporter activity	0.102041	186/18737	0.0268817	10.2792	6.51239	0.000122245	0.0110263	0.00791365	SLC26A1/SLC1A2/MFSD2A/SLC43A2/SLC38A3	5	1.95757	0.0110263	1.95757
MF	GO:0015175	neutral L-amino acid transmembrane transporter activity	0.0612245	41/18737	0.0731707	27.9796	8.8554	0.000167066	0.0110263	0.00791365	SLC1A2/SLC43A2/SLC38A3	3	1.95757	0.0110263	1.95757
MF	GO:0000099	sulfur amino acid transmembrane transporter activity	0.0408163	11/18737	0.181818	69.525	11.6407	0.000362982	0.0128718	0.0092381	SLC1A2/SLC43A2	2	1.89036	0.0128718	1.89036
MF	GO:0015173	aromatic amino acid transmembrane transporter activity	0.0408163	11/18737	0.181818	69.525	11.6407	0.000362982	0.0128718	0.0092381	SLC43A2/SLC38A3	2	1.89036	0.0128718	1.89036
MF	GO:0005179	hormone activity	0.0816327	132/18737	0.030303	11.5875	6.25059	0.000390053	0.0128718	0.0092381	CGB3/LEP/UCN/INHA	4	1.89036	0.0128718	1.89036
MF	GO:1901682	sulfur compound transmembrane transporter activity	0.0612245	64/18737	0.046875	17.9244	6.94468	0.00062597	0.0150698	0.0108157	SLC26A1/SLC1A2/SLC43A2	3	1.82189	0.0150698	1.82189
MF	GO:0008514	organic anion transmembrane transporter activity	0.102041	268/18737	0.0186567	7.1341	5.17907	0.000657691	0.0150698	0.0108157	SLC26A1/SLC1A2/MFSD2A/SLC43A2/SLC38A3	5	1.82189	0.0150698	1.82189
MF	GO:0015179	L-amino acid transmembrane transporter activity	0.0612245	66/18737	0.0454545	17.3813	6.82638	0.000684992	0.0150698	0.0108157	SLC1A2/SLC43A2/SLC38A3	3	1.82189	0.0150698	1.82189
MF	GO:0015291	secondary active transmembrane transporter activity	0.102041	288/18737	0.0173611	6.63868	4.9379	0.000908862	0.0179955	0.0129154	SLC26A1/SLC1A2/MFSD2A/SLC38A3/SLC30A3	5	1.74484	0.0179955	1.74484
