## Supplementary tables for "Fentanyl and fentanyl-xylazine co-exposure influence mitochondrial transcriptional programs in human trophoblasts": Table S6.DEG.FMX4_TS-CTB.xlsx

### Sheet: DEG_FMX4_TS
gene_name	gene_id	gene_type	logFC.CT30TG_fdxvsCtl	PValue.CT30TG_fdxvsCtl	FDR.CT30TG_fdxvsCtl
ENSG00000240710	ENSG00000240710.1	lncRNA	-5.66135	3.27e-05	0.0272105
NKAIN1	ENSG00000084628.10	protein_coding	-5.55659	3.51e-05	0.0272105
ENSG00000299626	ENSG00000299626.1	lncRNA	-5.28003	3.28e-05	0.0272105
GRM4	ENSG00000124493.14	protein_coding	-1.35539	1.72e-10	1.78e-06
LIPE-AS1	ENSG00000213904.12	lncRNA	-1.20715	1.85e-05	0.0192936
KCNK3	ENSG00000171303.8	protein_coding	-1.13484	2.88e-07	0.00100487
TPPP3	ENSG00000159713.11	protein_coding	-0.975002	9.54e-05	0.0457607
ZDHHC1	ENSG00000159714.12	protein_coding	-0.963931	1.6e-06	0.00318685
HSD11B2	ENSG00000176387.7	protein_coding	-0.875286	1.86e-10	1.78e-06
ENSG00000304438	ENSG00000304438.1	lncRNA	-0.841795	2.96e-06	0.00442542
CEACAM1	ENSG00000079385.23	protein_coding	-0.827201	1.68e-06	0.00318685
ENSG00000293569	ENSG00000293569.1	protein_coding	-0.788102	2.79e-06	0.00442542
LINC03029	ENSG00000304109.1	lncRNA	-0.752628	2.91e-06	0.00442542
ENSG00000293337	ENSG00000293337.2	lncRNA	-0.717465	5.47e-09	2.29e-05
ABHD12B	ENSG00000131969.15	protein_coding	-0.695323	3.34e-05	0.0272105
LCMT1-AS2	ENSG00000260034.2	lncRNA	-0.657809	1.31e-05	0.0152345
SGK1	ENSG00000118515.12	protein_coding	-0.641505	1.47e-09	7.67e-06
ERVE-1	ENSG00000267259.3	lncRNA	-0.609833	6.96e-07	0.00181869
SLC18B1	ENSG00000146409.12	protein_coding	-0.601034	4.41e-07	0.00131845
MXD1	ENSG00000059728.11	protein_coding	-0.577795	4.04e-05	0.0301759
SQSTM1	ENSG00000161011.20	protein_coding	-0.57641	8.42e-07	0.00195514
ATG9B	ENSG00000181652.20	protein_coding	-0.557175	4.36e-05	0.0314159
PLIN2	ENSG00000147872.10	protein_coding	-0.546319	4.76e-05	0.0319642
RAB17	ENSG00000124839.13	protein_coding	-0.539976	5.8e-05	0.0354457
OVOL1	ENSG00000172818.10	protein_coding	-0.531149	9.85e-05	0.0457607
COLEC12	ENSG00000158270.12	protein_coding	-0.526975	9.43e-06	0.0131442
VAV3	ENSG00000134215.16	protein_coding	-0.49358	1.55e-05	0.017086
ZNF114	ENSG00000178150.10	protein_coding	-0.472301	2.37e-05	0.0225103
IGF2	ENSG00000167244.22	protein_coding	0.5193	9.75e-05	0.0457607
PXN-AS1	ENSG00000255857.9	lncRNA	0.5914	6.59e-05	0.0362351
TUBA1B-AS1	ENSG00000258017.4	lncRNA	0.74341	1.27e-05	0.0152345
ISG20	ENSG00000172183.16	protein_coding	0.954029	6.25e-05	0.0354457
BLNK	ENSG00000095585.18	protein_coding	0.959424	9.34e-05	0.0457607
MT-ND6	ENSG00000198695.2	protein_coding	0.971327	2.56e-10	1.78e-06
ENSG00000298796	ENSG00000298796.1	lncRNA	1.10682	4.81e-05	0.0319642
SNORD3A	ENSG00000263934.5	snoRNA	1.43418	7.45e-05	0.0389537
BACE2-IT1	ENSG00000224388.1	lncRNA	2.12515	1.16e-05	0.0151493
TAS2R20	ENSG00000255837.2	protein_coding	2.27806	6.27e-05	0.0354457
RPL21P116	ENSG00000243711.1	processed_pseudogene	4.223	4.89e-05	0.0319642
OR2F1	ENSG00000213215.5	protein_coding	5.3412	5.26e-05	0.0333285
ENSG00000278829	ENSG00000278829.1	lncRNA	5.37814	6.14e-05	0.0354457
HRK	ENSG00000135116.9	protein_coding	5.49282	3.46e-05	0.0272105
ENSG00000302784	ENSG00000302784.1	lncRNA	5.51546	7.12e-05	0.0381951
ENSG00000289914	ENSG00000289914.2	lncRNA	5.69917	8.6e-05	0.0438776
ENSG00000229447	ENSG00000229447.2	processed_pseudogene	6.07307	2.16e-05	0.0215002
