## Supplementary tables for "Fentanyl and fentanyl-xylazine co-exposure influence mitochondrial transcriptional programs in human trophoblasts": Table S7.DEG.FMX9_TS-CTB.xlsx

### Sheet: DEG_FMX9_TS
gene_name	gene_id	gene_type	logFC.CT30TS_TreatedvsUntrt	PValue.CT30TS_TreatedvsUntrt	FDR.CT30TS_TreatedvsUntrt
ENSG00000290002	ENSG00000290002.1	lncRNA	-1.47223	8.02e-05	0.0340812
ENSG00000297569	ENSG00000297569.1	lncRNA	-1.13395	4.06e-06	0.00539224
ENSG00000309094	ENSG00000309094.1	lncRNA	-1.00495	4.71e-05	0.0273648
MTSS1	ENSG00000170873.19	protein_coding	-0.900956	1.23e-07	0.000820432
BGN	ENSG00000182492.16	protein_coding	-0.687939	3.32e-06	0.00508741
CCDC86	ENSG00000110104.13	protein_coding	-0.546944	1.11e-07	0.000820432
LINC00668	ENSG00000265933.6	lncRNA	-0.534245	4.92e-07	0.00140078
IQGAP2	ENSG00000145703.17	protein_coding	-0.469184	9.09e-05	0.0340812
TMEM199	ENSG00000244045.13	protein_coding	-0.466818	2.67e-05	0.0231613
BDKRB2	ENSG00000168398.7	protein_coding	-0.44798	5.54e-06	0.00649565
PLOD3	ENSG00000106397.12	protein_coding	-0.395899	6.44e-05	0.0329077
NDUFAF1	ENSG00000137806.10	protein_coding	-0.391466	5.29e-05	0.0284751
LINC03102	ENSG00000226088.2	lncRNA	-0.355756	4.1e-05	0.0260758
PCNX3	ENSG00000197136.5	protein_coding	-0.352764	4.25e-05	0.0260758
POLR1G	ENSG00000117877.11	protein_coding	-0.350494	0.000143194	0.0432403
CGB7	ENSG00000196337.14	protein_coding	-0.348412	2.09e-07	0.00103933
TMEM184B	ENSG00000198792.13	protein_coding	-0.343383	3.26e-05	0.0253563
CGB5	ENSG00000189052.7	protein_coding	-0.323366	2.17e-08	0.000433381
S100A4	ENSG00000196154.12	protein_coding	-0.320543	3.07e-05	0.0253563
MEST	ENSG00000106484.16	protein_coding	-0.319146	4.97e-06	0.00618508
PHOSPHO1	ENSG00000173868.12	protein_coding	-0.307043	2.38e-06	0.00398393
DHX33	ENSG00000005100.13	protein_coding	-0.302041	9.23e-05	0.0340812
FSD1	ENSG00000105255.11	protein_coding	-0.292437	8.91e-05	0.0340812
IRAK1	ENSG00000184216.15	protein_coding	-0.278986	3.86e-05	0.0260758
UNC13D	ENSG00000092929.13	protein_coding	-0.276151	8.87e-05	0.0340812
INTS1	ENSG00000164880.16	protein_coding	-0.270866	4.15e-05	0.0260758
CGB8	ENSG00000213030.6	protein_coding	-0.270577	1.47e-06	0.00292883
CDC25B	ENSG00000101224.18	protein_coding	-0.270356	8.26e-05	0.0340812
CGB3	ENSG00000104827.12	protein_coding	-0.268837	1.14e-06	0.0028344
NELFCD	ENSG00000101158.15	protein_coding	-0.262347	0.000102244	0.0352252
ADAM19	ENSG00000135074.16	protein_coding	-0.256125	7.18e-05	0.0337047
VSIR	ENSG00000107738.20	protein_coding	-0.255948	4.02e-05	0.0260758
HPCAL1	ENSG00000115756.13	protein_coding	-0.235671	7.67e-05	0.0339677
TNFRSF1B	ENSG00000028137.19	protein_coding	-0.21104	0.000102512	0.0352252
ENSG00000291194	ENSG00000291194.2	lncRNA	0.257343	7.64e-05	0.0339677
MET	ENSG00000105976.16	protein_coding	0.265009	0.000108997	0.0362051
ELK4	ENSG00000158711.14	protein_coding	0.268631	9.33e-05	0.0340812
FTX	ENSG00000230590.13	lncRNA	0.272032	6.94e-05	0.0337047
FYCO1	ENSG00000163820.16	protein_coding	0.280432	0.000123962	0.0392151
PGAP1	ENSG00000197121.15	protein_coding	0.283092	1.58e-05	0.0165682
TCF7L2	ENSG00000148737.18	protein_coding	0.293078	7.27e-05	0.0337047
FAM106A	ENSG00000273018.8	lncRNA	0.31821	1.47e-06	0.00292883
ENSG00000260400	ENSG00000260400.1	lncRNA	0.33474	0.000101391	0.0352252
FANCL	ENSG00000115392.13	protein_coding	0.365907	2.4e-05	0.0217504
DISP1	ENSG00000154309.9	protein_coding	0.403196	0.00011249	0.0367529
CMYA5	ENSG00000164309.15	protein_coding	0.41395	8.83e-05	0.0340812
PVT1	ENSG00000249859.15	lncRNA	0.427136	3.71e-06	0.00528842
LINC03077	ENSG00000281566.5	lncRNA	0.450206	2.4e-06	0.00398393
SEPTIN7P13	ENSG00000290989.2	lncRNA	0.457825	1.58e-05	0.0165682
LINC01572	ENSG00000261008.10	lncRNA	0.464666	0.000132018	0.0404788
CFAP300	ENSG00000137691.13	protein_coding	0.479757	3.31e-05	0.0253563
ENSG00000248837	ENSG00000248837.8	lncRNA	0.535959	0.000126314	0.0393351
NR4A3	ENSG00000119508.18	protein_coding	0.539131	0.000116665	0.0375023
GOLGA8B	ENSG00000215252.12	protein_coding	0.558256	8.53e-05	0.0340812
ENSG00000272356	ENSG00000272356.1	lncRNA	0.594691	2.82e-07	0.00109161
ENSG00000271533	ENSG00000271533.1	lncRNA	0.617811	1.67e-05	0.0166172
LINC01687	ENSG00000233215.7	lncRNA	0.644598	3.29e-07	0.00109161
MIR2052HG	ENSG00000254349.7	lncRNA	0.758791	4.95e-05	0.0274292
ENSG00000286134	ENSG00000286134.3	lncRNA	0.795468	4.81e-05	0.0273648
LINC02301	ENSG00000258743.9	lncRNA	0.800565	4.32e-05	0.0260758
TAS2R31	ENSG00000256436.1	protein_coding	1.29186	2.17e-05	0.0206239
ENSG00000303941	ENSG00000303941.1	lncRNA	1.34248	9.41e-05	0.0340812
YPEL1	ENSG00000100027.17	protein_coding	1.64955	0.000106792	0.036074
ENSG00000308468	ENSG00000308468.1	lncRNA	2.13875	4.14e-05	0.0260758
ENSG00000256603	ENSG00000256603.1	lncRNA	2.3629	6.2e-05	0.0325076
ENSG00000283380	ENSG00000283380.2	lncRNA	2.43691	6.64e-05	0.0330744
