## Supplementary tables for "Fentanyl and fentanyl-xylazine co-exposure influence mitochondrial transcriptional programs in human trophoblasts": Table S10.DEG.Fen4_TS-STB.xlsx

### Sheet: DEG_Fen4_STB
gene_name	gene_id	gene_type	logFC.CT30SG_FentvsCtl	PValue.CT30SG_FentvsCtl	FDR.CT30SG_FentvsCtl
ENSG00000298065	ENSG00000298065.1	lncRNA	-6.5712	0.000115575	0.04647
ENSG00000285128	ENSG00000285128.1	lncRNA	-6.4338	3.55e-06	0.0104911
STK33	ENSG00000130413.16	protein_coding	-5.54578	9.87e-05	0.0463837
ENSG00000265750	ENSG00000265750.1	lncRNA	-4.77334	7.28e-06	0.0117627
ENSG00000293728	ENSG00000293728.1	lncRNA	-4.61211	5.81e-06	0.0117627
TNFRSF19	ENSG00000127863.16	protein_coding	-4.20985	1e-05	0.0140073
LINC02476	ENSG00000225546.7	lncRNA	-3.01787	3.09e-08	0.000322675
TNFAIP8L3	ENSG00000183578.8	protein_coding	-2.77761	2.67e-05	0.0206752
RUNDC3B	ENSG00000105784.16	protein_coding	-2.14201	2.14e-05	0.017897
DGKE	ENSG00000153933.10	protein_coding	-1.89464	6.67e-06	0.0117627
ENSG00000253106	ENSG00000253106.1	lncRNA	-1.71719	1.54e-05	0.0141345
TP53I13	ENSG00000167543.16	protein_coding	-1.29459	4.84e-05	0.030662
ENSG00000293865	ENSG00000293865.1	lncRNA	-1.2207	3.55e-07	0.0018535
RPL41P1	ENSG00000227063.5	processed_pseudogene	-0.9485	1.35e-06	0.00471734
KRT14	ENSG00000186847.6	protein_coding	-0.922619	1.53e-05	0.0141345
LINC03060	ENSG00000273297.5	lncRNA	-0.841071	2.32e-05	0.0186484
KLHL25	ENSG00000183655.13	protein_coding	-0.784742	0.000105057	0.0463837
TMPRSS2	ENSG00000184012.14	protein_coding	-0.698076	1.2e-07	0.000834004
TRIM55	ENSG00000147573.17	protein_coding	-0.677537	0.000109368	0.0464324
AKR1B1	ENSG00000085662.14	protein_coding	-0.600057	5.81e-05	0.0346177
HSD17B11	ENSG00000198189.11	protein_coding	-0.560561	0.000113261	0.0464324
ATP1B1	ENSG00000143153.14	protein_coding	-0.477534	8.38e-06	0.0125151
ZNF114	ENSG00000178150.10	protein_coding	-0.463735	3.48e-05	0.0260091
DRAM1	ENSG00000136048.14	protein_coding	-0.457435	6.84e-06	0.0117627
CROT	ENSG00000005469.12	protein_coding	-0.446941	1.5e-05	0.0141345
AHDC1	ENSG00000126705.15	protein_coding	0.503187	4.26e-05	0.0286988
ARHGAP11A	ENSG00000198826.11	protein_coding	0.548958	0.000112561	0.0464324
NRP1	ENSG00000099250.18	protein_coding	0.611748	1.02e-06	0.00428228
PHLDA1	ENSG00000139289.15	protein_coding	0.648662	8.97e-05	0.0457383
ADCY9	ENSG00000162104.10	protein_coding	0.664238	1.48e-05	0.0141345
SIRPA	ENSG00000198053.12	protein_coding	0.707121	3.75e-05	0.0262021
ATP7B	ENSG00000123191.18	protein_coding	0.71277	1.55e-05	0.0141345
HAVCR1	ENSG00000113249.14	protein_coding	0.765811	4.01e-06	0.0104911
WWC3	ENSG00000047644.20	protein_coding	0.806495	1.62e-05	0.0141345
EMILIN2	ENSG00000132205.11	protein_coding	0.851817	1.57e-05	0.0141345
KANK2	ENSG00000197256.11	protein_coding	0.924428	7.31e-06	0.0117627
HPRT1	ENSG00000165704.15	protein_coding	0.976381	5.15e-05	0.0316678
VANGL2	ENSG00000162738.8	protein_coding	1.2039	0.000106486	0.0463837
PLCE1	ENSG00000138193.17	protein_coding	1.22326	7.82e-05	0.0430422
RIN1	ENSG00000174791.11	protein_coding	1.43086	1.29e-05	0.0141345
SEMA6A-AS1	ENSG00000248445.6	lncRNA	1.6706	9.3e-05	0.0463075
KATNAL1	ENSG00000102781.14	protein_coding	2.56805	8.55e-09	0.00017877
ENSG00000285751	ENSG00000285751.2	lncRNA	2.70631	1.45e-05	0.0141345
LINC00235	ENSG00000277142.1	lncRNA	2.79031	9.67e-05	0.0463837
ENSG00000299955	ENSG00000299955.1	lncRNA	3.19966	5.96e-05	0.0346177
ENSG00000290423	ENSG00000290423.2	lncRNA	3.4083	0.000102533	0.0463837
MID2	ENSG00000080561.14	protein_coding	3.55336	7.07e-05	0.0399444
ENSG00000305513	ENSG00000305513.1	lncRNA	4.00371	8.56e-05	0.0457383
ENSG00000305317	ENSG00000305317.1	lncRNA	4.03945	3.76e-05	0.0262021
ENSG00000286753	ENSG00000286753.4	lncRNA	4.28148	8.81e-05	0.0457383
ENSG00000306786	ENSG00000306786.1	lncRNA	4.43514	0.000104883	0.0463837
SRD5A3	ENSG00000128039.13	protein_coding	6.08839	4.55e-05	0.0297424
