## Supplementary tables for "Fentanyl and fentanyl-xylazine co-exposure influence mitochondrial transcriptional programs in human trophoblasts": Table S11.DEG.Fen9_TS-STB.xlsx

### Sheet: DEG_Fen9_STB
gene_name	gene_id	gene_type	logFC.CT30STB_FENTvsSTBCtrl	PValue.CT30STB_FENTvsSTBCtrl	FDR.CT30STB_FENTvsSTBCtrl
WDR64	ENSG00000162843.18	protein_coding	-8.19207	2.39e-07	0.000477959
LRRK2	ENSG00000188906.17	protein_coding	-7.8795	3.96e-05	0.0114275
IFT70B	ENSG00000196659.10	protein_coding	-7.87028	2.46e-10	1.08e-06
VCAN	ENSG00000038427.16	protein_coding	-7.82024	4.78e-11	3.5e-07
DFFB	ENSG00000169598.17	protein_coding	-7.78823	1.4e-10	7.68e-07
LEKR1	ENSG00000197980.14	protein_coding	-7.71102	0.000187273	0.0268704
ENSG00000308087	ENSG00000308087.1	lncRNA	-7.49889	1.74e-05	0.00708534
ENSG00000271860	ENSG00000271860.10	lncRNA	-7.45943	0.000162708	0.0249841
ENSG00000309524	ENSG00000309524.1	lncRNA	-7.44162	7.42e-07	0.00116401
ENSG00000229261	ENSG00000229261.1	lncRNA	-7.41133	0.000139559	0.0225326
ITGAL	ENSG00000005844.19	protein_coding	-7.40746	0.00016605	0.0253203
NFIA	ENSG00000162599.18	protein_coding	-7.33329	1.28e-05	0.00637379
ENSG00000291089	ENSG00000291089.2	lncRNA	-7.33151	0.000170849	0.0256113
NCF2	ENSG00000116701.16	protein_coding	-7.16031	2.54e-05	0.00884806
ENSG00000298903	ENSG00000298903.1	lncRNA	-7.09583	0.000577205	0.0463901
ENSG00000289971	ENSG00000289971.2	lncRNA	-7.09087	4.29e-05	0.0116271
ENSG00000223390	ENSG00000223390.1	lncRNA	-7.08841	1.96e-05	0.00730461
KCNG3	ENSG00000171126.8	protein_coding	-7.08116	1.79e-05	0.00708534
CASC8	ENSG00000246228.8	lncRNA	-7.03825	5.81e-05	0.0136338
ENSG00000272473	ENSG00000272473.3	lncRNA	-7.00402	0.000261801	0.0312426
ENSG00000274904	ENSG00000274904.1	lncRNA	-6.99851	0.00028748	0.0328775
CASC20	ENSG00000229876.2	lncRNA	-6.99296	6.1e-05	0.0138063
RAB37	ENSG00000172794.20	protein_coding	-6.99188	0.00019628	0.0270999
LINC01970	ENSG00000265692.1	lncRNA	-6.97689	0.000184559	0.026838
MPIG6B	ENSG00000204420.10	protein_coding	-6.97348	0.000268117	0.031483
MIR635	ENSG00000207561.1	miRNA	-6.9609	4.12e-05	0.0115882
FAT4	ENSG00000196159.14	protein_coding	-6.96023	0.000646121	0.0488801
ENSG00000229273	ENSG00000229273.1	processed_pseudogene	-6.95806	4.43e-05	0.0118104
DYRK1B	ENSG00000105204.14	protein_coding	-6.95673	4.52e-05	0.0118104
KRT6A	ENSG00000205420.11	protein_coding	-6.95253	0.000670991	0.0499444
SLCO3A1	ENSG00000176463.14	protein_coding	-6.87185	8.05e-07	0.00117802
LINC01980	ENSG00000225548.8	lncRNA	-6.86762	0.000319012	0.0343376
MAMDC2	ENSG00000165072.10	protein_coding	-6.82908	3.95e-07	0.000722921
CTCF-DT	ENSG00000259804.2	lncRNA	-6.79741	2.65e-05	0.00909242
ENSG00000259015	ENSG00000259015.1	processed_pseudogene	-6.77189	0.000144285	0.0228357
GRIN1	ENSG00000176884.17	protein_coding	-6.76626	0.000502187	0.0425754
C17orf67	ENSG00000214226.9	protein_coding	-6.76497	0.000590883	0.046961
GGACT	ENSG00000134864.11	protein_coding	-6.72131	1.8e-06	0.00197846
FGFBP2	ENSG00000137441.8	protein_coding	-6.69062	3.92e-06	0.00344734
DNAI3	ENSG00000162643.13	protein_coding	-6.66349	0.000422281	0.0394572
ENSG00000266844	ENSG00000266844.2	lncRNA	-6.62156	4.47e-05	0.0118104
MYRFL	ENSG00000166268.11	protein_coding	-6.59246	0.000157577	0.0245396
ENSG00000228737	ENSG00000228737.3	lncRNA	-6.58343	0.000229508	0.0296999
GSAP	ENSG00000186088.16	protein_coding	-6.58202	2.91e-06	0.00266466
TRGV9	ENSG00000211695.2	TR_V_gene	-6.56305	4.84e-05	0.0125094
BTN3A1	ENSG00000026950.17	protein_coding	-6.55977	0.000272567	0.0316668
FREM1	ENSG00000164946.20	protein_coding	-6.5522	0.000571135	0.0461983
SPOCK2	ENSG00000107742.14	protein_coding	-6.45459	0.000411805	0.0390479
ENSG00000290015	ENSG00000290015.2	lncRNA	-6.45115	0.000233996	0.0296999
ENSG00000259702	ENSG00000259702.4	lncRNA	-6.45027	0.000458281	0.0411632
DACT1	ENSG00000165617.16	protein_coding	-6.44582	1.07e-05	0.00620887
CATSPER4	ENSG00000188782.9	protein_coding	-6.4451	0.000540489	0.0446168
CYTH4	ENSG00000100055.21	protein_coding	-6.43744	6.96e-05	0.0152677
MEIS3P2	ENSG00000188013.6	processed_pseudogene	-6.43711	0.000204306	0.0275225
TRIM69	ENSG00000185880.14	protein_coding	-6.3378	8.83e-06	0.00553801
SPANXB1	ENSG00000227234.2	protein_coding	-6.33244	0.000124256	0.0208275
TAF1A-AS1	ENSG00000225265.3	lncRNA	-6.31558	0.000326555	0.0346879
SCN5A	ENSG00000183873.20	protein_coding	-6.31179	1.28e-05	0.00637379
WDR17	ENSG00000150627.16	protein_coding	-6.30619	0.000414343	0.0390479
HEATR3-AS1	ENSG00000259843.3	lncRNA	-6.28172	0.000136965	0.0225326
ENSG00000231344	ENSG00000231344.1	processed_pseudogene	-6.25628	0.000313505	0.0343376
ENSG00000256747	ENSG00000256747.1	lncRNA	-6.25097	0.000612946	0.0476528
FAXC	ENSG00000146267.12	protein_coding	-6.2505	1.36e-06	0.00166238
ENSG00000304056	ENSG00000304056.1	lncRNA	-6.2453	0.000117007	0.0204146
HK2-DT	ENSG00000272711.1	lncRNA	-6.18168	0.000173398	0.0257261
ZNF849P	ENSG00000198153.8	unprocessed_pseudogene	-6.18009	7.17e-05	0.0152774
ENSG00000307120	ENSG00000307120.1	lncRNA	-6.17945	5.9e-05	0.0136338
ENSG00000286873	ENSG00000286873.2	lncRNA	-6.17838	0.000118916	0.0205603
ENSG00000272153	ENSG00000272153.1	lncRNA	-6.17528	0.00048978	0.0423409
TEX15	ENSG00000133863.9	protein_coding	-6.17343	8.2e-05	0.0168174
ACTG1P25	ENSG00000293264.2	lncRNA	-6.17256	0.00022255	0.0292619
FUT8-AS1	ENSG00000276116.3	lncRNA	-6.11407	0.000305994	0.0340654
ENSG00000302163	ENSG00000302163.1	lncRNA	-6.10703	0.000317149	0.0343376
ENSG00000289981	ENSG00000289981.2	lncRNA	-6.10266	0.000609992	0.0476528
RALGPS2-AS1	ENSG00000273062.1	lncRNA	-6.09803	0.000253388	0.0306099
ENSG00000280376	ENSG00000280376.1	TEC	-6.09802	0.000256538	0.0307818
RNF180	ENSG00000164197.12	protein_coding	-6.09634	8.07e-05	0.0167222
LINC01775	ENSG00000267201.2	lncRNA	-6.09611	0.00035402	0.0363251
MDGA2	ENSG00000139915.22	protein_coding	-6.09043	0.000427643	0.039621
NUAK1	ENSG00000074590.14	protein_coding	-6.02769	7.45e-06	0.0048121
TRO	ENSG00000067445.22	protein_coding	-6.01805	6.66e-06	0.00456906
ENSG00000249942	ENSG00000249942.2	lncRNA	-6.01738	1.77e-05	0.00708534
TNFRSF19	ENSG00000127863.16	protein_coding	-6.01556	3.47e-05	0.0106358
ENSG00000248475	ENSG00000248475.6	lncRNA	-6.01247	0.000464051	0.0412536
NOTCH4	ENSG00000204301.6	protein_coding	-6.0114	0.000558176	0.045733
ENSG00000271452	ENSG00000271452.1	lncRNA	-5.94	0.000461159	0.0411632
ENSG00000261578	ENSG00000261578.1	lncRNA	-5.93334	0.000368991	0.0369947
IFIT5	ENSG00000152778.10	protein_coding	-5.93278	0.000437704	0.0400462
ENSG00000287688	ENSG00000287688.2	lncRNA	-5.93034	0.000546764	0.0449657
MYH15	ENSG00000144821.11	protein_coding	-5.84842	0.000345484	0.0358636
COL17A1	ENSG00000065618.21	protein_coding	-5.84182	0.000289253	0.0329089
ENSG00000260271	ENSG00000260271.5	lncRNA	-5.83031	0.000597294	0.0471776
POPDC3	ENSG00000132429.10	protein_coding	-5.74456	6.64e-05	0.0147805
PLD6	ENSG00000179598.6	protein_coding	-5.55699	0.000619054	0.0476528
TLR6	ENSG00000174130.13	protein_coding	-5.53575	0.000364433	0.0367074
PTPRC	ENSG00000081237.22	protein_coding	-5.52699	0.000483922	0.0423345
ZBTB8A	ENSG00000160062.15	protein_coding	-5.42716	0.000307175	0.0340654
LRRC49	ENSG00000137821.12	protein_coding	-5.41511	0.000189799	0.0268878
ENSG00000269815	ENSG00000269815.1	lncRNA	-5.40106	0.000138538	0.0225326
ENSG00000247345	ENSG00000247345.3	lncRNA	-5.39945	0.000610197	0.0476528
CACNA1E	ENSG00000198216.14	protein_coding	-5.2862	0.000483371	0.0423345
ELAVL2	ENSG00000107105.15	protein_coding	-5.26814	0.000607923	0.0476528
ENSG00000285897	ENSG00000285897.1	protein_coding	-5.20094	0.000437446	0.0400462
ENSG00000286385	ENSG00000286385.2	lncRNA	-5.0141	3.13e-05	0.0102196
TPRG1	ENSG00000188001.10	protein_coding	-4.90344	9.56e-05	0.0184155
ABCC3	ENSG00000108846.16	protein_coding	-4.10977	0.000382098	0.0375011
NEPRO-AS1	ENSG00000240057.9	lncRNA	-3.86845	0.000568708	0.0461983
ZFP41	ENSG00000181638.20	protein_coding	-3.73336	0.000195232	0.0270999
ENSG00000285090	ENSG00000285090.2	lncRNA	-3.67544	1.34e-05	0.00637379
ENSG00000287780	ENSG00000287780.2	lncRNA	-3.6746	0.000347889	0.0358636
ENSG00000290600	ENSG00000290600.1	lncRNA	-3.58584	0.000321027	0.0343859
LRFN4	ENSG00000173621.9	protein_coding	-3.58339	7.09e-05	0.0152677
OXGR1	ENSG00000165621.9	protein_coding	-3.58277	2.12e-06	0.00221748
FAM86JP	ENSG00000291071.2	lncRNA	-3.5101	0.00022999	0.0296999
TRANK1	ENSG00000168016.15	protein_coding	-3.50439	0.000317701	0.0343376
RENBP	ENSG00000102032.13	protein_coding	-3.50345	0.000501337	0.0425754
SPATA3-AS1	ENSG00000238062.7	lncRNA	-3.42755	0.000621351	0.0476528
ENSG00000302138	ENSG00000302138.1	lncRNA	-3.4131	4.94e-06	0.00387191
BCYRN1	ENSG00000236824.2	scRNA	-3.16745	9.96e-05	0.0185387
GSTO2	ENSG00000065621.15	protein_coding	-3.04389	0.000121971	0.0208275
IGFL2-AS1	ENSG00000268621.7	lncRNA	-2.70293	0.000116088	0.0204146
CIMAP3	ENSG00000173947.14	protein_coding	-2.65113	2.72e-05	0.00920504
PPM1M	ENSG00000164088.18	protein_coding	-2.61287	6e-07	0.00101304
SLC22A4	ENSG00000197208.6	protein_coding	-2.5727	0.00038256	0.0375011
SCAMP5	ENSG00000198794.12	protein_coding	-2.43433	8.67e-05	0.0173631
CD40	ENSG00000101017.15	protein_coding	-2.40576	0.000123179	0.0208275
ATP8B2	ENSG00000143515.20	protein_coding	-2.37949	1.47e-09	5.4e-06
SPP1	ENSG00000118785.15	protein_coding	-2.35792	0.000360975	0.0366958
CDC42EP5	ENSG00000167617.3	protein_coding	-2.34843	1.18e-07	0.000259134
ENSG00000261468	ENSG00000261468.2	lncRNA	-2.29832	0.000388261	0.037693
GDAP1	ENSG00000104381.14	protein_coding	-2.21252	0.000197467	0.0270999
IQCH-AS1	ENSG00000259673.7	lncRNA	-2.10475	0.000125585	0.0208908
WDR54	ENSG00000005448.17	protein_coding	-2.07608	1.81e-05	0.00708534
PCSK1N	ENSG00000102109.9	protein_coding	-1.99681	0.000529428	0.0441692
ENSG00000286360	ENSG00000286360.2	lncRNA	-1.98085	0.000284929	0.0328775
ZSCAN31	ENSG00000235109.8	protein_coding	-1.88332	0.000108646	0.0195545
RN7SKP255	ENSG00000200312.1	misc_RNA	-1.81072	0.000572271	0.0461983
PROM1	ENSG00000007062.12	protein_coding	-1.76887	2.89e-05	0.00961781
ASRGL1	ENSG00000162174.12	protein_coding	-1.68989	1.66e-05	0.00708534
DENND2C	ENSG00000175984.16	protein_coding	-1.63804	0.000449089	0.0407483
PRC1	ENSG00000198901.14	protein_coding	-1.61333	0.000171457	0.0256113
EEF1A1P11	ENSG00000228502.1	processed_pseudogene	-1.55282	0.000238088	0.0297885
RPP25	ENSG00000178718.7	protein_coding	-1.49033	6.15e-06	0.00435898
GRHL3	ENSG00000158055.17	protein_coding	-1.47973	9.22e-06	0.0056261
TPM2	ENSG00000198467.16	protein_coding	-1.36204	3.5e-11	3.5e-07
DCBLD2	ENSG00000057019.16	protein_coding	-1.3244	0.000214425	0.0283635
DNPH1	ENSG00000112667.13	protein_coding	-1.31189	0.000233651	0.0296999
RN7SL5P	ENSG00000265735.2	misc_RNA	-1.29873	5.03e-05	0.0128484
PIMREG	ENSG00000129195.16	protein_coding	-1.28882	0.000181182	0.0267006
SHB	ENSG00000107338.10	protein_coding	-1.25734	5.22e-05	0.0130339
SULT2A1	ENSG00000105398.4	protein_coding	-1.24949	0.00038623	0.0376926
RFX5	ENSG00000143390.18	protein_coding	-1.16526	9.95e-05	0.0185387
IFT52	ENSG00000101052.13	protein_coding	-1.16264	3.43e-05	0.0106358
TMEM102	ENSG00000181284.3	protein_coding	-1.09864	0.000370654	0.0369947
RAB3IL1	ENSG00000167994.13	protein_coding	-1.04627	0.000265234	0.0314024
MAPK8IP1	ENSG00000121653.11	protein_coding	-0.979068	3.16e-05	0.0102196
ENSG00000289447	ENSG00000289447.3	lncRNA	-0.976919	0.000569948	0.0461983
RN7SL4P	ENSG00000263740.2	misc_RNA	-0.974463	1.14e-06	0.00146849
GNPDA1	ENSG00000113552.16	protein_coding	-0.972942	6.66e-05	0.0147805
RN7SKP80	ENSG00000202058.1	misc_RNA	-0.957924	8.56e-05	0.0173631
MXD3	ENSG00000213347.11	protein_coding	-0.95091	1.2e-05	0.00637379
BDKRB2	ENSG00000168398.7	protein_coding	-0.946207	0.00024012	0.0297885
SLC25A32	ENSG00000164933.13	protein_coding	-0.933912	0.000622052	0.0476528
RHOD	ENSG00000173156.7	protein_coding	-0.92824	1.47e-05	0.00672994
LIN28A	ENSG00000131914.11	protein_coding	-0.927305	1.77e-08	4.86e-05
H2BC13	ENSG00000185130.6	protein_coding	-0.914475	2.33e-05	0.00827876
H2BC7	ENSG00000277224.3	protein_coding	-0.883801	1.92e-05	0.00727533
KRT17	ENSG00000128422.18	protein_coding	-0.882235	3.71e-05	0.0109991
FAH	ENSG00000103876.14	protein_coding	-0.808353	0.000363497	0.0367074
LAMC2	ENSG00000058085.15	protein_coding	-0.764383	5.44e-06	0.00411816
TP53TG1	ENSG00000182165.21	lncRNA	-0.745868	0.000182965	0.0267837
SLC25A38	ENSG00000144659.13	protein_coding	-0.726146	0.000187401	0.0268704
IFITM3	ENSG00000142089.17	protein_coding	-0.725179	0.000239095	0.0297885
NME1	ENSG00000239672.8	protein_coding	-0.723153	5.1e-05	0.0128752
KLRG2	ENSG00000188883.5	protein_coding	-0.721746	0.0006624	0.0496416
NT5DC2	ENSG00000168268.11	protein_coding	-0.72123	0.000460876	0.0411632
SCFD2	ENSG00000184178.17	protein_coding	-0.698085	9.41e-05	0.0183556
H3C1	ENSG00000275714.2	protein_coding	-0.669916	0.000188453	0.0268704
LGALS1	ENSG00000100097.12	protein_coding	-0.669001	1.72e-05	0.00708534
PI4K2A	ENSG00000155252.14	protein_coding	-0.661454	0.00024856	0.0304909
LIPA	ENSG00000107798.18	protein_coding	-0.660094	3.65e-05	0.0109684
H3C11	ENSG00000275379.2	protein_coding	-0.651127	0.00066533	0.0496915
RN7SL3	ENSG00000278771.1	misc_RNA	-0.639536	1.25e-05	0.00637379
LMNB2	ENSG00000176619.13	protein_coding	-0.620162	0.000529369	0.0441692
APMAP	ENSG00000101474.12	protein_coding	-0.616992	1.91e-05	0.00727533
HMOX2	ENSG00000103415.12	protein_coding	-0.616301	5.86e-05	0.0136338
MMP19	ENSG00000123342.16	protein_coding	-0.615765	0.000335108	0.0353764
CENPX	ENSG00000169689.15	protein_coding	-0.607914	0.000377956	0.0374262
COL12A1	ENSG00000111799.22	protein_coding	-0.593126	0.000340553	0.0356089
H4C4	ENSG00000277157.2	protein_coding	-0.572522	0.000137982	0.0225326
KRT23	ENSG00000108244.17	protein_coding	-0.569727	4.53e-06	0.00382791
NQO1	ENSG00000181019.13	protein_coding	-0.56585	7.21e-06	0.00479579
CLMP	ENSG00000166250.13	protein_coding	-0.565767	7.31e-05	0.0154394
NAB2	ENSG00000166886.13	protein_coding	-0.556737	0.000418751	0.0392946
CCDC69	ENSG00000198624.13	protein_coding	-0.550774	0.000327006	0.0346879
NINJ1	ENSG00000131669.10	protein_coding	-0.542721	0.000616656	0.0476528
CIP2A	ENSG00000163507.15	protein_coding	-0.536518	0.000296568	0.0333951
CROT	ENSG00000005469.12	protein_coding	-0.508341	0.000531785	0.0441692
H3C2	ENSG00000286522.2	protein_coding	-0.502643	0.000533055	0.0441692
AIF1L	ENSG00000126878.13	protein_coding	-0.501774	0.000429626	0.0396375
CLDN6	ENSG00000184697.7	protein_coding	-0.50148	0.00010193	0.0186515
HMOX1	ENSG00000100292.18	protein_coding	-0.501081	0.000195595	0.0270999
NDUFA4	ENSG00000189043.10	protein_coding	-0.500911	0.00042423	0.0394714
CDC123	ENSG00000151465.14	protein_coding	-0.495219	0.000144556	0.0228357
H1-4	ENSG00000168298.7	protein_coding	-0.484031	0.000393514	0.0377682
SNORA73B	ENSG00000200087.1	snoRNA	-0.48015	0.000266001	0.0314024
H1-5	ENSG00000184357.5	protein_coding	-0.474913	0.000413891	0.0390479
AURKA	ENSG00000087586.18	protein_coding	-0.47052	0.000286096	0.0328775
GREB1L	ENSG00000141449.16	protein_coding	-0.462155	0.000337539	0.0354625
ATP6V0B	ENSG00000117410.14	protein_coding	-0.447467	0.000650013	0.0488801
FRMD6	ENSG00000139926.16	protein_coding	-0.437184	0.00010818	0.0195545
CD24	ENSG00000272398.6	protein_coding	-0.4225	0.000100613	0.0185652
SLC25A5	ENSG00000005022.6	protein_coding	-0.400135	0.000498791	0.0425754
NEAT1	ENSG00000245532.12	lncRNA	0.431094	0.000622841	0.0476528
RASSF8	ENSG00000123094.16	protein_coding	0.437952	0.000191486	0.0269529
INSR	ENSG00000171105.14	protein_coding	0.470789	0.000457853	0.0411632
PHACTR2	ENSG00000112419.15	protein_coding	0.483267	0.000393885	0.0377682
IFI6	ENSG00000126709.16	protein_coding	0.502032	9.35e-05	0.0183556
KHNYN	ENSG00000100441.10	protein_coding	0.533143	4.26e-05	0.0116271
ITGB3	ENSG00000259207.10	protein_coding	0.54361	0.000489727	0.0423409
FAM106A	ENSG00000273018.8	lncRNA	0.549437	0.000471729	0.0417671
SLC25A30	ENSG00000174032.17	protein_coding	0.55262	1.63e-05	0.00708534
NEK6	ENSG00000119408.17	protein_coding	0.563179	3.84e-05	0.0112355
CD46	ENSG00000117335.21	protein_coding	0.589224	2.73e-06	0.00260675
TFPI2	ENSG00000105825.14	protein_coding	0.590654	2.05e-05	0.00750828
NADK2	ENSG00000152620.13	protein_coding	0.601092	0.000206248	0.0276146
FREM2	ENSG00000150893.11	protein_coding	0.622232	2.34e-05	0.00827876
ATP11B	ENSG00000058063.17	protein_coding	0.626943	1.44e-05	0.00671588
SAMD4A	ENSG00000020577.14	protein_coding	0.630633	0.000410604	0.0390479
MTMR7	ENSG00000003987.14	protein_coding	0.631069	0.00035833	0.0365963
ARHGEF11	ENSG00000132694.20	protein_coding	0.634906	7.09e-05	0.0152677
PPP3CA	ENSG00000138814.17	protein_coding	0.639643	0.000201367	0.0274084
RNF217	ENSG00000146373.17	protein_coding	0.642102	0.000293414	0.0332103
UBLCP1	ENSG00000164332.8	protein_coding	0.658243	0.000141522	0.0226827
FLT1	ENSG00000102755.13	protein_coding	0.6601	0.00012355	0.0208275
BBS9	ENSG00000122507.21	protein_coding	0.690752	8.7e-05	0.0173631
ANXA4	ENSG00000196975.16	protein_coding	0.715307	5.8e-05	0.0136338
FCHSD2	ENSG00000137478.15	protein_coding	0.720139	5.92e-06	0.0043319
RAPGEF5	ENSG00000136237.20	protein_coding	0.794034	6.09e-05	0.0138063
NOCT	ENSG00000151014.6	protein_coding	0.807808	0.000225921	0.0295284
CPEB2	ENSG00000137449.17	protein_coding	0.80926	0.000502118	0.0425754
FHIP1B	ENSG00000051009.11	protein_coding	0.835743	0.00063008	0.0480392
COMMD7	ENSG00000149600.12	protein_coding	0.849807	0.000649719	0.0488801
PHLDA1	ENSG00000139289.15	protein_coding	0.890251	5.42e-05	0.0132581
ANKRD10-IT1	ENSG00000229152.2	lncRNA	0.893425	0.000592412	0.046961
KLF3	ENSG00000109787.13	protein_coding	0.893515	6.64e-08	0.000162056
TJAP1	ENSG00000137221.14	protein_coding	0.897952	0.000237065	0.0297885
RPAP1	ENSG00000103932.12	protein_coding	0.938114	0.000210194	0.0279723
DENND4B	ENSG00000198837.10	protein_coding	0.99852	3.49e-05	0.0106358
DIP2C	ENSG00000151240.18	protein_coding	1.03208	0.00051918	0.0436788
ENSG00000290833	ENSG00000290833.1	lncRNA	1.12706	0.000378387	0.0374262
TAMM41	ENSG00000144559.11	protein_coding	1.13533	0.000347696	0.0358636
ABLIM1	ENSG00000099204.23	protein_coding	1.14461	0.000253711	0.0306099
TRIM44	ENSG00000166326.7	protein_coding	1.15457	0.000317729	0.0343376
FERMT1	ENSG00000101311.17	protein_coding	1.21504	9.68e-05	0.0184637
ENSG00000307778	ENSG00000307778.1	lncRNA	1.23689	0.000440327	0.0401191
ABCC4	ENSG00000125257.16	protein_coding	1.28777	4.88e-06	0.00387191
NEIL2	ENSG00000154328.16	protein_coding	1.4635	0.000152458	0.0239119
DDX60	ENSG00000137628.18	protein_coding	1.60927	0.000158925	0.0245752
PGBD4	ENSG00000182405.6	protein_coding	1.63284	5.71e-05	0.0136338
SPC25	ENSG00000152253.9	protein_coding	1.70472	0.000233837	0.0296999
KCTD18	ENSG00000155729.13	protein_coding	1.89469	8.96e-07	0.00123013
LAYN	ENSG00000204381.12	protein_coding	1.94891	5.43e-05	0.0132581
ZNF710-AS1	ENSG00000259291.2	lncRNA	1.95773	0.000389667	0.037693
ZSCAN26	ENSG00000197062.12	protein_coding	2.07111	0.000247615	0.0304909
HAND1	ENSG00000113196.3	protein_coding	2.36745	7.95e-05	0.0166244
KIF9-AS1	ENSG00000227398.7	lncRNA	2.57161	3.27e-05	0.0104208
ZNF689	ENSG00000156853.13	protein_coding	2.81619	9.45e-05	0.0183556
PCF11-AS1	ENSG00000269939.1	lncRNA	3.79089	1.6e-05	0.00708534
PTPDC1	ENSG00000158079.16	protein_coding	3.97055	4.03e-05	0.0114837
FGD1	ENSG00000102302.8	protein_coding	4.42934	0.000114982	0.0204146
ENSG00000304997	ENSG00000304997.1	lncRNA	4.57477	1.52e-08	4.76e-05
ENSG00000273165	ENSG00000273165.1	lncRNA	4.6008	0.000580985	0.0463901
ENSG00000286811	ENSG00000286811.1	lncRNA	4.69373	9.73e-06	0.00577532
SRGAP2D	ENSG00000270872.2	transcribed_unprocessed_pseudogene	4.77294	0.000252462	0.0306099
PKD1P3	ENSG00000183458.15	transcribed_unprocessed_pseudogene	4.94995	4.17e-05	0.0115882
CELA1	ENSG00000139610.2	protein_coding	5.24918	1.33e-05	0.00637379
TMEM200C	ENSG00000206432.4	protein_coding	5.88925	0.000580673	0.0463901
ENSG00000259644	ENSG00000259644.1	lncRNA	6.15216	0.000117144	0.0204146
ENSG00000301406	ENSG00000301406.1	lncRNA	6.24843	0.000310649	0.0342775
B4GALT6	ENSG00000118276.12	protein_coding	6.27205	1.22e-05	0.00637379
ENSG00000289585	ENSG00000289585.3	lncRNA	6.32386	0.000634844	0.048235
ENSG00000263235	ENSG00000263235.1	lncRNA	6.37616	0.000303675	0.0340209
ENSG00000286107	ENSG00000286107.1	lncRNA	6.45064	0.000270486	0.0315922
ENSG00000279923	ENSG00000279923.1	TEC	6.50103	0.00050474	0.0426272
ENSG00000289449	ENSG00000289449.1	lncRNA	6.58155	0.000494847	0.0425754
CCNI2	ENSG00000205089.8	protein_coding	6.59751	9.75e-05	0.0184637
PRRT2	ENSG00000167371.21	protein_coding	6.71441	0.000486877	0.0423409
SNORD58	ENSG00000212615.1	snoRNA	6.71872	0.00047984	0.0423146
ENSG00000304385	ENSG00000304385.1	lncRNA	6.76177	0.000168945	0.0255841
ENSG00000287905	ENSG00000287905.2	lncRNA	6.84721	1.5e-06	0.0017306
LINC02835	ENSG00000285711.2	lncRNA	6.90991	2.51e-06	0.00250166
U3	ENSG00000238297.2	snoRNA	7.12025	1.11e-05	0.00623492
ENSG00000308452	ENSG00000308452.1	lncRNA	7.17235	0.000202212	0.0274084
APOBEC3G	ENSG00000239713.9	protein_coding	7.65665	9.59e-13	2.1e-08
