## Supplementary tables for "Fentanyl and fentanyl-xylazine co-exposure influence mitochondrial transcriptional programs in human trophoblasts": Table S13.GSEA.Fen9_TS-STB.xlsx

### Sheet: Table S16.GSEA.Fen9_TS-STB
ONTOLOGY	ID	Description	setSize	enrichmentScore	NES	pvalue	p.adjust	qvalue	rank	leading_edge	core_enrichment
MF	GO:0030527	structural constituent of chromatin	81	-0.832763	-2.32159	1e-10	3.6645e-07	3.47895e-07	2084	tags=64%, list=10%, signal=58%	H2AC1/H2AC25/H2BC11/H2AZ1/H2AC13/H2AC20/H4C3/H2AC6/H2BC6/H1-10/H1-2/H2AC12/H2BC3/H2AC16/H4C9/H2AC21/H1-6/H3C3/H4C16/H3-3B/H2AC11/H2BC4/H4C5/H2AC4/H3C14/H4C6/H2BC26/H4C13/H2BC10/H3C8/H4C8/H4C1/H2BC18/H2BC14/CENPA/H3C7/H3C13/H4C2/H2BC12/H2BC5/H3C12/H2BC9/H2BC17/H1-3/H3C11/H3C2/H1-5/H1-4/H3C1/H4C4/H2BC13/H2BC7
CC	GO:0000786	nucleosome	111	-0.774582	-2.24546	1e-10	3.6645e-07	3.47895e-07	2084	tags=50%, list=10%, signal=45%	H2AC1/H2AC25/H2BC11/H2AZ1/YEATS4/H2AC13/H2AC20/H4C3/H2AC6/RUVBL2/H2BC6/H1-10/H1-2/H2AC12/H2BC3/H2AC16/H4C9/H2AC21/H1-6/H3C3/H4C16/H3-3B/H2AC11/H2BC4/H4C5/H2AC4/H3C14/H4C6/H2BC26/H4C13/H2BC10/H3C8/H4C8/H4C1/H2BC18/H2BC14/CENPA/H3C7/H3C13/H4C2/H2BC12/H2BC5/ZNHIT1/H3C12/H2BC9/H2BC17/H1-3/H3C11/H3C2/H1-5/H1-4/H3C1/H4C4/H2BC13/H2BC7
MF	GO:0003735	structural constituent of ribosome	156	-0.671752	-2.03012	1.05259e-09	2.57149e-06	2.44128e-06	5165	tags=67%, list=24%, signal=51%	RPL41/MRPL20/MRPS18C/MRPL41/RPLP2/MRPL54/MRPL3/MRPL14/RPL22/RPS27L/MRPL51/RPL5/RPS27A/MRPL57/MRPL2/MRPL49/MRPL36/RPL4/MRPL34/RPS18/RPL31/MRPL11/RPL36/MRPS14/RPS4X/MRPL4/RPL23A/RPL18/RPL37A/MRPL52/RPL27A/RPL6/RPL26L1/MRPL27/RPL35A/MRPS22/RPLP0P6/RPL10A/MRPL33/RPS7/MRPL32/RPL15/RPL22L1/RPS25/RPL7/RPL7A/MRPS12/RPL3/RPL11/MRPS18B/MRPS16/MRPL42/MRPL30/RPS11/RPS19/FAU/RPL23/RPS28/RPL28/RPL9/RPS8/RPS6/R…
MF	GO:0046982	protein heterodimerization activity	277	-0.596686	-1.88353	2.71203e-09	4.96912e-06	4.71751e-06	2095	tags=28%, list=10%, signal=26%	ZNF396/H2AC1/H2AC25/H2BC11/SAE1/YWHAE/H2AZ1/BIRC5/XBP1/IRAK2/PAFAH1B3/H2AC13/PHB2/ABCG4/H2AC20/H4C3/TPM1/TPM4/JAM3/H2AC6/MEF2C/DRAP1/H2BC6/ABCD2/H2AC12/H2BC3/ATF6/EXT2/H2AC16/H4C9/H2AC21/CREB3L3/H3C3/H4C16/H3-3B/CENPS/H2AC11/ROPN1B/H2BC4/H4C5/H2AC4/H3C14/H4C6/H2BC26/PDGFA/H4C13/H2BC10/CYBA/H3C8/H4C8/H4C1/TRMT112/H2BC18/H2BC14/CENPA/H3C7/H3C13/MICU1/H4C2/ATP1B1/H2BC12/MLX/H2BC5/H3C12/H2BC9/H2BC17/…
BP	GO:0006334	nucleosome assembly	102	-0.726739	-2.09034	4.30421e-09	5.2576e-06	4.99138e-06	1641	tags=46%, list=7%, signal=43%	NPM1/H3C10/H2BC21/H2BC15/SET/DNAJC9/H3C6/MCM2/SPTY2D1/H2BC11/H4C3/H2BC6/H1-10/H1-2/H2BC3/H4C9/H1-6/H3C3/H4C16/H3-3B/H2BC4/H4C5/H3C14/H4C6/H4C13/H2BC10/H3C8/H4C8/H4C1/H2BC14/H3C7/H3C13/SMYD3/H4C2/PADI4/H3C12/H2BC9/H2BC17/H1-3/H3C11/H3C2/H1-5/H1-4/H3C1/H4C4/H2BC13/H2BC7
CC	GO:0044391	ribosomal subunit	179	-0.642912	-1.96723	3.97523e-09	5.2576e-06	4.99138e-06	5165	tags=63%, list=24%, signal=48%	RPL41/MRPL20/MRPS18C/MRPL41/RPLP2/MRPL54/MRPL3/MRPL14/RPL22/RPS27L/MRPL51/DHX29/RPL5/RPS27A/MRPL57/EIF2A/MRPL2/MRPL49/MRPL36/RPL4/MRPL34/RPS18/RPL31/MRPL11/RPL36/MRPS14/RPS4X/MRPL4/RPL23A/RPL18/RPL37A/MRPL52/RPL27A/RPL6/RPL26L1/MRPL27/RPL35A/MRPS22/RPLP0P6/RPL10A/MRPL33/RPS7/MRPL32/RPL15/MRPL39/MRPL40/RPS25/RPL7/RPL7A/MRPS12/RPL3/RPL11/MRPS18B/MRPS16/MRPL42/MRPL30/RPS11/RPS19/FAU/RPL23/AURKAIP1/R…
CC	GO:1902495	transmembrane transporter complex	299	-0.561381	-1.78553	3.37258e-08	3.53109e-05	3.3523e-05	3481	tags=33%, list=16%, signal=28%	CATSPER2/UQCRFS1/ATP6V0D1/ATP6V1E1/SCNN1G/ATP5PB/MTCO2P12/ATP6V0E2/TTYH2/KCNH2/COX7A2L/CNIH3/ATP5F1A/ATP6V1H/CTTN/CLDN4/NALCN/ATP5MF/TRPC1/CHRNA9/KCNS3/NDUFS3/ATP5PF/COX6A1/ATP6V1G2/KCNJ11/KCNK1/NDUFV3/KCNQ4/ATP5F1B/C15orf48/ATP5MC1/ATP6V1G1/COX5B/TTYH1/GPR89A/COX7B/NDUFB4/NDUFB6/KCNG1/SCN11A/NDUFAB1/COX7B2/NDUFA2/UQCRQ/ORAI1/COX4I1/COX7A2/KCNJ5/NDUFS6/NDUFB7/CYC1/NDUFB2/TCIRG1/COX7C/NDUFA6/KCNAB…
CC	GO:1990351	transporter complex	326	-0.556342	-1.77977	5.75911e-08	5.27607e-05	5.00891e-05	3481	tags=33%, list=16%, signal=28%	CATSPER2/UQCRFS1/ATP6V0D1/ATP6V1E1/SCNN1G/ATP5PB/MTCO2P12/ATP6V0E2/TTYH2/KCNH2/COX7A2L/CNIH3/ATP5F1A/ATP6V1H/CTTN/CLDN4/NALCN/ATP5MF/TRPC1/CHRNA9/KCNS3/NDUFS3/ATP5PF/COX6A1/ATP6V1G2/KCNJ11/KCNK1/NDUFV3/KCNQ4/ATP5F1B/C15orf48/ATP5MC1/ATP6V1G1/COX5B/TTYH1/GPR89A/COX7B/NDUFB4/NDUFB6/KCNG1/SCN11A/NDUFAB1/COX7B2/NDUFA2/UQCRQ/ORAI1/ERGIC3/COX4I1/COX7A2/KCNJ5/PEX13/NDUFS6/NDUFB7/CYC1/TIMM8B/NDUFB2/TCIRG…
CC	GO:0032993	protein-DNA complex	203	-0.60504	-1.87651	8.45285e-08	6.88344e-05	6.5349e-05	2551	tags=38%, list=12%, signal=34%	NPM1/RPA2/H3C10/ERCC3/H2BC21/H2AC8/H2BC15/PRIM1/MED1/BCAS2/GINS4/H3C6/WDR18/XRCC6/MCM2/PCNA/H2AC1/H2AC25/H2BC11/H2AZ1/YEATS4/H2AC13/PLRG1/GINS1/H2AC20/H4C3/GINS2/H2AC6/RUVBL2/H2BC6/H1-10/H1-2/H2AC12/H2BC3/H2AC16/H4C9/H2AC21/POLR2H/XPA/H1-6/H3C3/MCM3/H4C16/H3-3B/H2AC11/H2BC4/H4C5/H2AC4/H3C14/H4C6/H2BC26/H4C13/H2BC10/H3C8/H4C8/H4C1/H2BC18/H2BC14/CENPA/H3C7/H3C13/H4C2/H2BC12/H2BC5/ZNHIT1/H3C12/EYA1/…
CC	GO:0005840	ribosome	220	-0.572073	-1.78696	2.94334e-07	0.000215717	0.000204794	5179	tags=56%, list=24%, signal=43%	HBS1L/RPL41/MRPL20/MRPS18C/MRPL41/RPLP2/MRPL54/MRPL3/MRPL14/RPL22/RNF25/RPS27L/MRPL51/DHX29/RPL5/RPS27A/MRPL57/EIF2A/MRPL2/MRPL49/MRPL36/RPL4/MRPL34/RPS18/RPL31/DAZL/MRPL11/RPL36/MRPS14/RPS4X/MRPL4/RPL23A/RPL18/RPL37A/MRPL52/RPL27A/EEF1A1/RNF14/RPL6/RPL26L1/MRPL27/PELO/RPL35A/MRPS22/RPLP0P6/RPL10A/MRPL33/RPS7/MRPL32/RPL15/MRPL39/RPL22L1/MRPL40/RPS25/RPL7/RPL7A/MRPS12/ETF1/RPL3/RPL11/MRPS18B/MRPS1…
BP	GO:0034728	nucleosome organization	121	-0.653555	-1.92074	7.78472e-07	0.000438879	0.000416656	2970	tags=40%, list=14%, signal=34%	H3C10/H2BC21/H2BC15/SET/DNAJC9/SMARCD2/H3C6/MCM2/SPTY2D1/H2AC25/H2BC11/H4C3/H2BC6/H1-10/H1-2/H2BC3/H4C9/H1-6/H3C3/H4C16/H3-3B/H2BC4/H4C5/H3C14/H4C6/H4C13/H2BC10/H3C8/H4C8/H4C1/H2BC14/H3C7/H3C13/SMYD3/H4C2/PADI4/H3C12/H2BC9/H2BC17/H1-3/H3C11/H3C2/H1-5/H1-4/H3C1/H4C4/H2BC13/H2BC7
BP	GO:0065004	protein-DNA complex assembly	208	-0.577556	-1.79878	7.57937e-07	0.000438879	0.000416656	3080	tags=28%, list=14%, signal=24%	NPM1/RAD51/CENPW/H3C10/H2BC21/H2BC15/MED31/SET/MED10/DNAJC9/MED1/H3C6/MCM2/ITGB3BP/SPTY2D1/H2BC11/CENPO/HJURP/H4C3/H2BC6/H1-10/H1-2/H2BC3/H4C9/H1-6/H3C3/H4C16/H3-3B/H2BC4/H4C5/H3C14/H4C6/H4C13/H2BC10/H3C8/H4C8/H4C1/H2BC14/CENPA/H3C7/H3C13/SMYD3/H4C2/PADI4/H3C12/H2BC9/H2BC17/H1-3/GMNN/H3C11/H3C2/H1-5/H1-4/CENPX/H3C1/H4C4/H2BC13/H2BC7
CC	GO:0005743	mitochondrial inner membrane	455	-0.494197	-1.61857	7.40491e-07	0.000438879	0.000416656	4782	tags=39%, list=22%, signal=31%	LDHD/NDUFS1/CCDC51/MRPL51/ATP5F1D/ATP5MK/COQ4/SLC25A51/COQ10A/MCUB/PDE2A/COX6B1/SLC25A12/MRPL57/COQ6/MRPL2/MRPL49/MRPL36/NDUFC1/MRPL34/CYCS/SLC25A53/CLPX/ALDH18A1/AIFM3/UQCRB/STMP1/PISD/NDUFA10/COA3/HIGD2A/MRPL11/RDH13/MTX1/TMEM14C/MRPS14/ATP5MG/TIMM23/GHITM/TIMM50/GATM/COX8A/UQCRC2/MRPL4/ATP5PD/NDUFAF5/LDHB/UQCR10/ATAD3A/SDHB/TIMM22/MRPL52/SPNS1/UQCRFS1/RAB5IF/ATP5PB/COQ10B/MTCO2P12/MRPL27/TMEM1…
BP	GO:0006119	oxidative phosphorylation	125	-0.648107	-1.91378	1.2252e-06	0.000641393	0.000608916	4993	tags=58%, list=23%, signal=45%	NDUFS8/SDHD/STOML2/UQCRFS1P1/ATP5IF1/NDUFS1/ATP5F1D/SLC25A51/COX6B1/NDUFC1/CYCS/UQCRB/NDUFA10/ATP5MG/GHITM/COX8A/UQCRC2/ATP5PD/UQCR10/SDHB/FXN/UQCRFS1/ATP5PB/MTCO2P12/VCP/COX7A2L/ATP5F1A/ATP5MF/NDUFS3/ATP5PF/COX6A1/PINK1/PARK7/NDUFV3/ATP5F1B/COX5B/SDHAF2/COX7B/PPIF/NDUFB4/NDUFB6/NDUFAB1/COX7B2/NDUFA2/UQCRQ/COX4I1/COX7A2/TNF/NDUFS6/NDUFB7/CYC1/NDUFB2/COX7C/NDUFA6/SHMT2/UQCRH/ATP5ME/NDUFB11/NDUFB9/…
CC	GO:0098803	respiratory chain complex	89	-0.670744	-1.88977	3.20661e-06	0.00146883	0.00139445	4993	tags=65%, list=23%, signal=51%	NDUFS8/SDHD/UQCRFS1P1/NDUFS1/ATP5F1D/ATP5MK/COX6B1/NDUFC1/UQCRB/STMP1/NDUFA10/ATP5MG/COX8A/UQCRC2/ATP5PD/UQCR10/SDHB/UQCRFS1/ATP5PB/MTCO2P12/COX7A2L/ATP5F1A/ATP5MF/NDUFS3/ATP5PF/COX6A1/NDUFV3/ATP5F1B/C15orf48/ATP5MC1/COX5B/COX7B/NDUFB4/NDUFB6/NDUFAB1/COX7B2/NDUFA2/UQCRQ/COX4I1/COX7A2/NDUFS6/NDUFB7/CYC1/NDUFB2/COX7C/NDUFA6/UQCRH/ATP5ME/NDUFB11/NDUFB9/NDUFB1/NDUFA12/NDUFS7/ATP5F1E/NDUFB3/NDUFA8/NDU…
CC	GO:1990204	oxidoreductase complex	124	-0.634755	-1.87313	3.11521e-06	0.00146883	0.00139445	3901	tags=48%, list=18%, signal=39%	UQCRB/NDUFA10/ABHD11/COX8A/UQCRC2/LDHB/UQCR10/SDHB/UQCRFS1/GMPR2/MTCO2P12/PDHA1/CYB5B/COX7A2L/NCF4/DHTKD1/NDUFS3/COX6A1/NDUFV3/C15orf48/COX5B/KGD4/COX7B/NDUFB4/NDUFB6/NDUFAB1/COX7B2/NDUFA2/UQCRQ/RAC3/COX4I1/COX7A2/PDK2/PDHB/NDUFS6/NDUFB7/IDH3G/CYC1/NDUFB2/COX7C/CAT/NDUFA6/UQCRH/RRM1/NDUFB11/NDUFB9/NDUFB1/NDUFA12/NDUFS7/NDUFB3/DUOX2/NDUFA8/CYBA/OGDHL/NDUFC2/BCKDHA/CYBB/NDUFA4/NCF2
CC	GO:0015934	large ribosomal subunit	110	-0.647296	-1.87894	5.3411e-06	0.00230264	0.00218605	5165	tags=66%, list=24%, signal=51%	RPL41/MRPL20/MRPL41/RPLP2/MRPL54/MRPL3/MRPL14/RPL22/MRPL51/RPL5/MRPL57/MRPL2/MRPL49/MRPL36/RPL4/MRPL34/RPL31/MRPL11/RPL36/MRPL4/RPL23A/RPL18/RPL37A/MRPL52/RPL27A/RPL6/RPL26L1/MRPL27/RPL35A/RPLP0P6/RPL10A/MRPL33/MRPL32/RPL15/MRPL39/MRPL40/RPL7/RPL7A/RPL3/RPL11/MRPL42/MRPL30/RPL23/RPL28/RPL9/RPL36AL/RPL38/RPL14/RPLP0/RPL34/RPL19/RPL39/RPL12/GADD45GIP1/RPL27/UBA52/RPL30/MRPL43/RPL37/RPL13A/RPL18A/RP…
BP	GO:0090287	regulation of cellular response to growth factor stimulus	248	0.455612	1.65175	7.64028e-06	0.00311087	0.00295335	3705	tags=31%, list=17%, signal=26%	FERMT1/ITGB3/FSTL5/CHRD/ADGRG1/ZNF451/NRP1/SHISA2/VASN/NOTCH2/ENG/CRIM1/MIR30B/SPRED2/ABL1/GLG1/NEDD4/SPRY4/SEMA6A/ITGA5/TET1/SNX25/CCN1/UBE2O/HSPA1A/ARID4B/WNT5A/SIN3A/NUMA1/PCSK6/LATS2/BCL9L/VEGFB/CCBE1/SAP30L/SMURF1/CAV1/WASF1/CREBBP/HIF1AN/GATA3/NOTCH1/ARNT/FGF1/PDCD6/ING2/GRB10/SORL1/HSPA5/EP300/DMD/CREB3L1/PRKD2/EPN2/NGLY1/HSP90AB1/GDF15/ELAPOR2/JCAD/PIK3CB/CAV2/PALS1/TSC22D1/SPRED3/SPRY2/R…
BP	GO:0042773	ATP synthesis coupled electron transport	83	-0.682138	-1.91727	9.71276e-06	0.00355924	0.00337902	4374	tags=63%, list=20%, signal=50%	NDUFS8/SDHD/UQCRFS1P1/NDUFS1/COX6B1/NDUFC1/CYCS/UQCRB/NDUFA10/GHITM/COX8A/UQCRC2/UQCR10/SDHB/UQCRFS1/MTCO2P12/COX7A2L/NDUFS3/COX6A1/PINK1/PARK7/NDUFV3/COX5B/SDHAF2/COX7B/NDUFB4/NDUFB6/NDUFAB1/COX7B2/NDUFA2/UQCRQ/COX4I1/COX7A2/NDUFS6/NDUFB7/CYC1/NDUFB2/COX7C/NDUFA6/UQCRH/NDUFB9/NDUFB1/NDUFA12/NDUFS7/NDUFB3/DNAJC15/NDUFA8/CHCHD2/BID/NDUFC2/CCNB1/NDUFA4
BP	GO:0042775	mitochondrial ATP synthesis coupled electron transport	83	-0.682138	-1.91727	9.71276e-06	0.00355924	0.00337902	4374	tags=63%, list=20%, signal=50%	NDUFS8/SDHD/UQCRFS1P1/NDUFS1/COX6B1/NDUFC1/CYCS/UQCRB/NDUFA10/GHITM/COX8A/UQCRC2/UQCR10/SDHB/UQCRFS1/MTCO2P12/COX7A2L/NDUFS3/COX6A1/PINK1/PARK7/NDUFV3/COX5B/SDHAF2/COX7B/NDUFB4/NDUFB6/NDUFAB1/COX7B2/NDUFA2/UQCRQ/COX4I1/COX7A2/NDUFS6/NDUFB7/CYC1/NDUFB2/COX7C/NDUFA6/UQCRH/NDUFB9/NDUFB1/NDUFA12/NDUFS7/NDUFB3/DNAJC15/NDUFA8/CHCHD2/BID/NDUFC2/CCNB1/NDUFA4
BP	GO:0071824	protein-DNA complex organization	227	-0.539601	-1.68647	1.17471e-05	0.00409974	0.00389215	3080	tags=27%, list=14%, signal=23%	NPM1/RAD51/CENPW/H3C10/H2BC21/H2BC15/MED31/SET/MED10/DNAJC9/MED1/SMARCD2/H3C6/RPL23/MCM2/ITGB3BP/SPTY2D1/H2AC25/H2BC11/CENPO/HJURP/H4C3/H2BC6/H1-10/H1-2/H2BC3/H4C9/H1-6/H3C3/H4C16/H3-3B/H2BC4/H4C5/H3C14/H4C6/H4C13/H2BC10/H3C8/H4C8/H4C1/H2BC14/CENPA/H3C7/H3C13/SMYD3/H4C2/PADI4/H3C12/H2BC9/H2BC17/H1-3/GMNN/H3C11/H3C2/H1-5/H1-4/CENPX/H3C1/H4C4/H2BC13/H2BC7
BP	GO:0022904	respiratory electron transport chain	104	-0.639775	-1.84156	1.32872e-05	0.00442644	0.0042023	4993	tags=55%, list=23%, signal=43%	NDUFS8/SDHD/ETFA/UQCRFS1P1/NDUFS1/SLC25A51/COX6B1/SLC25A12/NDUFC1/CYCS/UQCRB/NDUFA10/GHITM/COX8A/UQCRC2/UQCR10/SDHB/ETFRF1/UQCRFS1/MTCO2P12/SCO2/COX7A2L/NDUFS3/COX6A1/PINK1/PARK7/NDUFV3/COX5B/SDHAF2/COX7B/NDUFB4/NDUFB6/NDUFAB1/COX7B2/NDUFA2/UQCRQ/COX4I1/COX7A2/NDUFS6/NDUFB7/CYC1/NDUFB2/COX7C/NDUFA6/UQCRH/NDUFB9/NDUFB1/NDUFA12/NDUFS7/NDUFB3/DNAJC15/NDUFA8/CHCHD2/BID/NDUFC2/CCNB1/NDUFA4
CC	GO:0022625	cytosolic large ribosomal subunit	54	-0.724311	-1.90066	1.46899e-05	0.00468098	0.00444396	4378	tags=80%, list=20%, signal=64%	RPLP2/RPL22/RPL5/RPL4/RPL31/RPL36/RPL23A/RPL18/RPL37A/RPL27A/RPL6/RPL26L1/RPL35A/RPLP0P6/RPL10A/RPL15/RPL7/RPL7A/RPL3/RPL11/RPL23/RPL28/RPL9/RPL36AL/RPL38/RPL14/RPLP0/RPL34/RPL19/RPL39/RPL12/RPL27/UBA52/RPL30/RPL37/RPL13A/RPL18A/RPL32/RPL29/RPL24/RPL35/RPL13/RPL10
CC	GO:0022626	cytosolic ribosome	111	-0.628184	-1.82106	1.66703e-05	0.00503108	0.00477633	4878	tags=68%, list=22%, signal=53%	RPL22/RNF25/RPS27L/DHX29/RPL5/RPS27A/EIF2A/RPL4/RPS18/RPL31/RPL36/RPS4X/RPL23A/RPL18/RPL37A/RPL27A/EEF1A1/RNF14/RPL6/RPL26L1/PELO/RPL35A/RPLP0P6/RPL10A/RPS7/RPL15/RPS25/RPL7/RPL7A/ETF1/RPL3/RPL11/RPS11/RPS19/FAU/RPL23/RPS28/RPL28/RPL9/RPS8/RPS6/RPL36AL/RPL38/RPS15/RPL14/RPLP0/RPL34/RPL19/RPS3/RPL39/RPL12/RACK1/RPS13/RPL27/UBA52/RPL30/RPS29/RPL37/RPL13A/RPL18A/RPL32/RPL29/RPL24/RPL35/RPS2/RPS14/RP…
CC	GO:0019866	organelle inner membrane	499	-0.460459	-1.5139	1.71616e-05	0.00503108	0.00477633	4782	tags=37%, list=22%, signal=30%	LDHD/NDUFS1/CCDC51/MRPL51/ATP5F1D/ATP5MK/COQ4/SLC25A51/LMNB1/COQ10A/MCUB/PDE2A/COX6B1/SLC25A12/MRPL57/COQ6/MRPL2/MRPL49/TOR1AIP1/MRPL36/NDUFC1/MRPL34/CYCS/SLC25A53/CLPX/ALDH18A1/AIFM3/UQCRB/STMP1/PISD/NDUFA10/COA3/HIGD2A/MRPL11/RDH13/MTX1/TMEM14C/MRPS14/ATP5MG/TIMM23/GHITM/TIMM50/GATM/COX8A/UQCRC2/MRPL4/ATP5PD/NDUFAF5/LDHB/UQCR10/ATAD3A/SDHB/TIMM22/MRPL52/SPNS1/UQCRFS1/RAB5IF/ATP5PB/COQ10B/MTCO2P…
BP	GO:0009060	aerobic respiration	174	-0.569301	-1.73699	2.08846e-05	0.00588704	0.00558895	5038	tags=50%, list=23%, signal=39%	ME3/NDUFS8/SDHD/STOML2/UQCRFS1P1/ATP5IF1/NDUFS1/ATP5F1D/PANK2/SUCLG2/SLC25A51/COX6B1/NDUFC1/CYCS/UQCRB/NDUFA10/ARL2/ATP5MG/GHITM/COX8A/UQCRC2/ATP5PD/UQCR10/SDHB/FXN/UQCRFS1/ATP5PB/MTCO2P12/PDHA1/VCP/COX7A2L/ATP5F1A/ATP5MF/NDUFS3/ATP5PF/COX6A1/PINK1/PARK7/NDUFV3/ATP5F1B/SLC25A14/COX5B/KGD4/SDHAF2/COX7B/PPIF/NDUFB4/NDUFB6/NDUFAB1/COX7B2/NDUFA2/UQCRQ/COX4I1/COX7A2/TNF/PDHB/NDUFS6/NDUFB7/IDH3G/CYC1/N…
BP	GO:0045653	negative regulation of megakaryocyte differentiation	17	-0.879526	-1.86358	2.37897e-05	0.00645758	0.0061306	1641	tags=65%, list=7%, signal=60%	H4C3/H4C9/H4C16/PRMT1/H4C5/H4C6/H4C13/H4C8/H4C1/H4C2/H4C4
BP	GO:0019646	aerobic electron transport chain	75	-0.677951	-1.87022	3.61009e-05	0.00912358	0.0086616	4993	tags=64%, list=23%, signal=50%	NDUFS8/SDHD/UQCRFS1P1/NDUFS1/SLC25A51/COX6B1/NDUFC1/CYCS/UQCRB/NDUFA10/COX8A/UQCRC2/UQCR10/SDHB/UQCRFS1/MTCO2P12/COX7A2L/NDUFS3/COX6A1/PINK1/PARK7/NDUFV3/COX5B/SDHAF2/COX7B/NDUFB4/NDUFB6/NDUFAB1/COX7B2/NDUFA2/UQCRQ/COX4I1/COX7A2/NDUFS6/NDUFB7/CYC1/NDUFB2/COX7C/NDUFA6/UQCRH/NDUFB9/NDUFB1/NDUFS7/NDUFB3/DNAJC15/NDUFA8/NDUFC2/NDUFA4
MF	GO:0016651	oxidoreductase activity, acting on NAD(P)H	70	-0.677555	-1.86092	3.49918e-05	0.00912358	0.0086616	2662	tags=36%, list=12%, signal=31%	NDUFS3/NDUFV3/CYB5R1/RNLS/NDUFB4/NDUFB6/NDUFA2/NDUFS6/NDUFB7/NDUFB2/NDUFA6/NDUFB9/NDUFB1/NDUFA12/NDUFS7/NDUFB3/DUOX2/NDUFA8/CBR3/CYBA/NDUFC2/CYBB/NDUFA4/NCF2/NQO1
BP	GO:0050830	defense response to Gram-positive bacterium	54	-0.710802	-1.86521	3.92956e-05	0.00959992	0.00911383	2947	tags=39%, list=13%, signal=34%	H2BC21/GSDMD/FAU/H2BC11/RPL39/TNF/LYZ/ADM/NLRP6/H2BC6/ROMO1/B2M/H2BC4/H2BC10/IL6/H2BC12/IL6R/PGLYRP2/HLA-A/KRT6A/H2BC7
BP	GO:0022900	electron transport chain	112	-0.617509	-1.79512	4.69459e-05	0.0110989	0.0105369	4993	tags=52%, list=23%, signal=40%	NDUFS8/SDHD/ETFA/UQCRFS1P1/NDUFS1/SLC25A51/COX6B1/SLC25A12/NDUFC1/CYCS/UQCRB/NDUFA10/GHITM/COX8A/UQCRC2/UQCR10/SDHB/ETFRF1/UQCRFS1/MTCO2P12/SCO2/COX7A2L/NDUFS3/COX6A1/PINK1/PARK7/NDUFV3/COX5B/SDHAF2/COX7B/NDUFB4/NDUFB6/NDUFAB1/COX7B2/NDUFA2/UQCRQ/COX4I1/COX7A2/CYB561/NDUFS6/NDUFB7/CYC1/NDUFB2/COX7C/NDUFA6/UQCRH/NDUFB9/NDUFB1/NDUFA12/NDUFS7/NDUFB3/DNAJC15/NDUFA8/CHCHD2/BID/NDUFC2/CCNB1/NDUFA4
BP	GO:1902600	proton transmembrane transport	150	-0.570189	-1.71872	7.64178e-05	0.0175021	0.0166158	3895	tags=43%, list=18%, signal=35%	ATP5MG/GHITM/COX8A/ATP5PD/UQCR10/UQCRFS1/ATP6V0D1/ATP6V1E1/ATP5PB/MTCO2P12/ATP6V0E2/COX7A2L/ATP5F1A/ATP6V1H/SLC18B1/ATP5MF/CYB5A/NDUFS3/ATP5PF/ATP6V1G2/PARK7/NDUFV3/ATP5F1B/SLC25A14/ATP5MC1/ATP6V1G1/COX5B/COX7B/PPIF/NDUFB4/NDUFB6/NDUFA2/SLC17A5/SLC9B1/COX4I1/PHB2/NDUFS6/NDUFB7/CYC1/NDUFB2/TCIRG1/NDUFA6/UCP3/CTNS/UQCRH/ATP6V0E1/ATP5ME/ATP6V1D/NDUFB9/NDUFB1/NDUFA12/NDUFS7/ATP5F1E/ATP6V1A/NDUFB3/NDU…
MF	GO:0015078	proton transmembrane transporter activity	142	-0.579226	-1.72845	7.94898e-05	0.017654	0.0167601	3895	tags=43%, list=18%, signal=36%	ATP5MG/GHITM/COX8A/ATP5PD/UQCR10/UQCRFS1/ATP6V0D1/SLC16A3/ATP6V1E1/ATP5PB/MTCO2P12/ATP6V0E2/COX7A2L/ATP5F1A/ATP6V1H/SLC18B1/ATP5MF/CYB5A/NDUFS3/ATP5PF/ATP6V1G2/NDUFV3/ATP5F1B/SLC25A14/ATP5MC1/ATP6V1G1/COX5B/COX7B/NDUFB4/NDUFB6/NDUFA2/SLC17A5/SLC9B1/COX4I1/NDUFS6/NDUFB7/CYC1/NDUFB2/TCIRG1/NDUFA6/UCP3/CTNS/UQCRH/ATP6V0E1/ATP5ME/ATP6V1D/NDUFB9/NDUFB1/NDUFA12/NDUFS7/ATP5F1E/ATP6V1A/NDUFB3/NDUFA8/SLC2…
BP	GO:0015986	proton motive force-driven ATP synthesis	66	-0.676472	-1.83152	8.82189e-05	0.0190164	0.0180535	4993	tags=59%, list=23%, signal=46%	NDUFS8/SDHD/STOML2/ATP5IF1/NDUFS1/ATP5F1D/ATP5MK/NDUFC1/NDUFA10/ATP5MG/ATP5PD/SDHB/ATP5PB/ATP5F1A/ATP5MF/NDUFS3/ATP5PF/NDUFV3/ATP5F1B/ATP5MC1/NDUFB4/NDUFB6/NDUFAB1/NDUFA2/NDUFS6/NDUFB7/NDUFB2/NDUFA6/ATP5ME/NDUFB11/NDUFB9/NDUFB1/NDUFA12/NDUFS7/ATP5F1E/ATP6V1A/NDUFB3/NDUFA8/NDUFC2
BP	GO:0002181	cytoplasmic translation	161	-0.553371	-1.67634	9.47115e-05	0.0198326	0.0188284	3937	tags=47%, list=18%, signal=39%	RPL36/EIF3I/EIF3D/EIF3L/RPS4X/RPL23A/RPL18/RPL37A/RPL27A/EIF3B/RPL6/RPL26L1/PIWIL2/SLBP/RPL35A/RPLP0P6/SARS1/RPL10A/RPS7/RPL15/RPL22L1/RPS25/RPL7/YBX1/RPL7A/ETF1/RPL3/RPL11/RPS11/RPS19/FAU/RPL23/RPS28/RPL28/RPL9/RPS8/RPS6/RPL38/RPS15/RPL14/RPLP0/RPL34/RPL19/RPS3/RPL39/RPL12/RACK1/RPS13/RPL27/UBA52/RPL30/RPS29/RPL37/RPL13A/RPL18A/RPL32/RPL29/RPL24/RPL35/DRG1/RPS2/RPS14/RPL13/ALKBH3/RPL10/RPS12/RPS…
BP	GO:0045333	cellular respiration	214	-0.522421	-1.62835	0.000109841	0.0223618	0.0212295	5038	tags=46%, list=23%, signal=36%	ME3/NDUFS8/SDHD/STOML2/ETFA/UQCRFS1P1/ATP5IF1/NDUFS1/ATP5F1D/PANK2/SUCLG2/SLC25A51/COQ10A/COX6B1/SLC25A12/NDUFC1/CYCS/UQCRB/NFATC4/NDUFA10/ARL2/ATP5MG/GHITM/COX8A/UQCRC2/ATP5PD/UQCR10/SDHB/FXN/ETFRF1/UQCRFS1/ATP5PB/COQ10B/MTCO2P12/PDHA1/SCO2/VCP/COX7A2L/ATP5F1A/ATP5MF/NDUFS3/ATP5PF/COX6A1/PINK1/PARK7/NDUFV3/ATP5F1B/SLC25A14/COX5B/KGD4/SDHAF2/COX7B/PPIF/NDUFB4/NDUFB6/NDUFAB1/TRAP1/COX7B2/NDUFA2/UQ…
CC	GO:0015935	small ribosomal subunit	71	-0.661199	-1.82181	0.000115339	0.0225424	0.021401	3110	tags=45%, list=14%, signal=39%	MRPS22/RPS7/RPS25/MRPS12/MRPS18B/MRPS16/MRPL42/RPS11/RPS19/FAU/AURKAIP1/RPS28/RPS8/RPS6/MRPS5/RPS15/RPS3/RACK1/RPS13/MRPS34/RPS29/CHCHD1/RPS2/RPS14/RPS12/RPSA/RPS5/RPS9/MRPS15/RPS20/RPS23/RPS26
BP	GO:0051056	regulation of small GTPase mediated signal transduction	264	0.42773	1.56444	0.00011688	0.0225424	0.021401	3236	tags=30%, list=15%, signal=25%	DENND4B/ARHGEF11/FGD1/ARHGAP29/FOXM1/MAP4K4/ADGRG1/TNFAIP1/ARHGAP26/STMN1/MAPRE2/NRP1/ARFGEF3/MADD/DOCK6/RAP1GAP/OPHN1/NOTCH2/PPP2CB/EPHB2/RHOF/ARHGAP11B/ARHGAP32/SIPA1L1/ITGAV/ARHGAP1/DENND3/ABCA1/PLEKHG1/NGEF/ABL1/NGF/ARHGAP10/SPRY4/ARHGAP17/RASGRF2/ARHGAP28/OBSCN/SHOC2/ARHGAP5/DENND1A/SYDE1/SPATA13/MYO9A/PREX1/TRIO/PLEKHG6/KCTD13/FGD4/STAMBP/KRAS/DNMBP/RALGAPA2/SWAP70/AMOT/IQSEC1/NOTCH1/AKAP13…
BP	GO:0050691	regulation of defense response to virus by host	37	0.718458	1.96749	0.000122429	0.0230072	0.0218423	1821	tags=22%, list=8%, signal=20%	APOBEC3G/TRIM44/IL23R/EIF2AK4/PML/NT5C2/SIN3A/MAVS
BP	GO:0001667	ameboidal-type cell migration	195	0.456202	1.61121	0.000138401	0.0253586	0.0240746	3880	tags=33%, list=18%, signal=28%	FERMT1/ITGB3/AKAP12/MAP4K4/SEMA4B/FN1/MAPRE2/PKN2/NRP1/RCC2/MIR130A/FER/YTHDF3/DOCK5/PRR5L/SASH1/PLCG2/PLEC/HBEGF/EPPK1/WASF2/ACVR1B/SEMA6A/CLN3/RREB1/PML/AMOTL1/ARHGAP5/ACVR1/WNT5A/APPL1/SYDE1/CDC42/ITGA2/PDLIM1/TWIST1/AMOT/IQSEC1/MACF1/PTPN23/SEMA5B/PPARD/TGFB1/BAG4/SGPL1/ARHGAP4/EFNB1/PTK2/ITGB4/SEMA3F/ROCK1/AGO2/SOX9/IRS2/LTB4R2/FUT8/RTN4/TNS1/SEMA4D/LAMA5/MEGF8/SMAD4/SEMA3G/RFFL/ARHGEF7
BP	GO:0002230	positive regulation of defense response to virus by host	28	0.749414	1.9271	0.000154106	0.0267518	0.0253972	1821	tags=25%, list=8%, signal=23%	APOBEC3G/TRIM44/IL23R/EIF2AK4/PML/SIN3A/MAVS
CC	GO:0043505	CENP-A containing nucleosome	18	-0.856513	-1.83339	0.000167906	0.0267518	0.0253972	2018	tags=72%, list=9%, signal=66%	H2BC11/H4C3/H4C9/H4C16/H4C5/H2AC4/H4C6/H4C13/H4C8/H4C1/CENPA/H4C2/H4C4
CC	GO:0061638	CENP-A containing chromatin	18	-0.856513	-1.83339	0.000167906	0.0267518	0.0253972	2018	tags=72%, list=9%, signal=66%	H2BC11/H4C3/H4C9/H4C16/H4C5/H2AC4/H4C6/H4C13/H4C8/H4C1/CENPA/H4C2/H4C4
BP	GO:0061644	protein localization to CENP-A containing chromatin	18	-0.856513	-1.83339	0.000167906	0.0267518	0.0253972	2018	tags=72%, list=9%, signal=66%	H2BC11/H4C3/H4C9/H4C16/H4C5/H2AC4/H4C6/H4C13/H4C8/H4C1/CENPA/H4C2/H4C4
BP	GO:0009201	ribonucleoside triphosphate biosynthetic process	99	-0.611453	-1.75603	0.000158087	0.0267518	0.0253972	3095	tags=34%, list=14%, signal=30%	VCP/ATP5F1A/ATP5MF/NDUFS3/ATP5PF/NME3/PINK1/NDUFV3/ATP5F1B/ATP5MC1/NDUFB4/NDUFB6/NDUFAB1/NDUFA2/NDUFS6/NDUFB7/PID1/NDUFB2/NDUFA6/ATP5ME/NDUFB11/NME7/NDUFB9/NDUFB1/NDUFA12/NDUFS7/ATP5F1E/ATP6V1A/NDUFB3/NDUFA8/ENO1/NDUFC2/NME1/LIPA
MF	GO:0009055	electron transfer activity	92	-0.614806	-1.73854	0.000150401	0.0267518	0.0253972	4993	tags=55%, list=23%, signal=43%	NDUFS8/SDHD/ETFA/UQCRFS1P1/NDUFS1/SRD5A1/COX6B1/AKR7A2/NDUFC1/CYCS/NDUFA10/COX8A/AKR1B1/UQCR10/SDHB/UQCRFS1/MTCO2P12/COX7A2L/CIAPIN1/CYB5A/NDUFS3/NDUFV3/COX5B/ALDH2/COX7B/NDUFB4/NDUFB6/NDUFA2/GFUS/COX4I1/GSR/NDUFS6/NDUFB7/CYC1/NDUFB2/NDUFA6/UQCRH/NDUFB9/NDUFB1/NDUFA12/NDUFS7/NDUFB3/NDUFA8/QDPR/CYBA/NDUFC2/ASPH/CYP19A1/CYBB/NDUFA4/NCF2
BP	GO:0006304	DNA modification	25	0.767542	1.91218	0.000176521	0.027526	0.0261322	102	tags=12%, list=0%, signal=12%	APOBEC3G/NEIL2/CYP1B1
CC	GO:0098798	mitochondrial protein-containing complex	173	-0.539106	-1.64567	0.000180696	0.0275901	0.026193	5164	tags=44%, list=24%, signal=34%	MRPL20/TIMM8A/MRPS18C/MPC2/MRPL41/MRPL54/MRPL3/MRPL14/MRPL51/TOMM22/MCUB/MRPL57/MRPL2/MRPL49/MRPL36/MRPL34/CLPX/MRPL11/MTX1/MRPS14/TIMM23/TIMM50/MRPL4/MFN1/ISCA1/TIMM22/MRPL52/FXN/TOMM7/MRPL27/MRPS22/MRPL33/MRPL32/MRPL39/MRPL40/TIMM44/POLRMT/MRPS12/MRPS18B/MRPS16/MRPL42/MRPL30/LYRM4/TOMM40/AURKAIP1/CHCHD6/MRPS5/PPIF/NDUFAB1/MRPS34/GADD45GIP1/PHB2/IMMP1L/MRPL43/TIMM8B/ROMO1/CHCHD1/TIMM17A/MICOS13/…
BP	GO:0042776	proton motive force-driven mitochondrial ATP synthesis	58	-0.678057	-1.80082	0.000189129	0.0282884	0.026856	4993	tags=62%, list=23%, signal=48%	NDUFS8/SDHD/STOML2/ATP5IF1/NDUFS1/ATP5F1D/NDUFC1/NDUFA10/ATP5MG/ATP5PD/SDHB/ATP5PB/ATP5F1A/ATP5MF/NDUFS3/ATP5PF/NDUFV3/ATP5F1B/NDUFB4/NDUFB6/NDUFAB1/NDUFA2/NDUFS6/NDUFB7/NDUFB2/NDUFA6/ATP5ME/NDUFB11/NDUFB9/NDUFB1/NDUFA12/NDUFS7/ATP5F1E/NDUFB3/NDUFA8/NDUFC2
BP	GO:0045091	regulation of single stranded viral RNA replication via double stranded DNA intermediate	15	0.843901	1.86811	0.000200257	0.0293537	0.0278674	729	tags=20%, list=3%, signal=19%	APOBEC3G/MORC2/TASOR
CC	GO:0005759	mitochondrial matrix	477	-0.441592	-1.44989	0.00020781	0.0298635	0.0283514	3460	tags=25%, list=16%, signal=22%	ATAD3A/SDHB/ISCA1/MRPL52/FXN/TXN2/DTYMK/UQCRFS1/QARS1/LRRC59/ATP5PB/MTCO2P12/PDHA1/SLIRP/MRPL27/FOXO3B/TFAM/C1QBP/MRPS22/DGLUCY/ADPRS/ACADVL/RAD51/MRPL33/TP53AIP1/MAIP1/NARS2/MRPL32/ATP5F1A/TMLHE/PYCR2/MRPL39/MRPL40/TIMM44/RPUSD4/POLRMT/MRPS12/DHTKD1/GSTK1/NDUFS3/GFM1/PARK7/MRPS18B/ACAD8/MRPS16/MRPL42/LONP1/MRPL30/LYRM4/ATP5F1B/MRM2/SDHAF2/MTHFS/NAXE/AURKAIP1/ALDH2/MRPS5/PPIF/FASTKD2/LIPT2/RPS3/N…
MF	GO:0016655	oxidoreductase activity, acting on NAD(P)H, quinone or similar compound as acceptor	45	-0.726616	-1.84528	0.00021573	0.0304054	0.0288659	2662	tags=42%, list=12%, signal=37%	NDUFS3/NDUFV3/NDUFB4/NDUFB6/NDUFA2/NDUFS6/NDUFB7/NDUFB2/NDUFA6/NDUFB9/NDUFB1/NDUFA12/NDUFS7/NDUFB3/NDUFA8/CBR3/NDUFC2/NDUFA4/NQO1
BP	GO:0045869	negative regulation of single stranded viral RNA replication via double stranded DNA intermediate	13	0.862079	1.85002	0.000253878	0.0338304	0.0321174	729	tags=23%, list=3%, signal=22%	APOBEC3G/MORC2/TASOR
CC	GO:0034702	monoatomic ion channel complex	197	-0.51431	-1.58907	0.000251067	0.0338304	0.0321174	3123	tags=25%, list=14%, signal=22%	TTYH2/KCNH2/CNIH3/ATP5F1A/CTTN/CLDN4/NALCN/ATP5MF/TRPC1/CHRNA9/KCNS3/ATP5PF/KCNJ11/KCNK1/KCNQ4/ATP5F1B/ATP5MC1/TTYH1/GPR89A/KCNG1/SCN11A/ORAI1/KCNJ5/KCNAB2/CLIC1/ATP5ME/TMEM249/CACNB1/CALM3/FKBP1B/ATP5F1E/KCNK12/GRIN3B/SCN8A/SCN2A/ABCC8/CACNB4/MICU1/LRRC8E/CPT1C/ASPH/AKAP6/KCNAB1/KCNS1/CYBB/CATSPER4/GRIN1/CACNA1E/KCNG3/SCN5A
MF	GO:0022890	inorganic cation transmembrane transporter activity	389	-0.463728	-1.50598	0.00024511	0.0338304	0.0321174	3733	tags=31%, list=17%, signal=26%	ATP5PD/SLC1A3/RHBG/UQCR10/SLC5A6/PKD1L2/ORAI2/CATSPER2/UQCRFS1/ATP6V0D1/SLC16A3/SLC38A1/SLC41A2/ATP6V1E1/SCNN1G/ATP5PB/MTCO2P12/SLC3A2/ATP6V0E2/KCNH2/COX7A2L/ATP5F1A/ATP6V1H/SLC18B1/NALCN/ATP5MF/CYB5A/SLC13A4/MMGT1/TRPC1/TMBIM6/SLC29A1/CHRNA9/KCNS3/NDUFS3/ATP5PF/ATP6V1G2/KCNJ11/KCNK1/NDUFV3/KCNQ4/ATP5F1B/SLC25A14/ATP5MC1/ATP6V1G1/COX5B/TTYH1/COX7B/SEC61A1/SLC5A5/NDUFB4/NDUFB6/SCN11A/NDUFA2/SLC17A…
BP	GO:0046348	amino sugar catabolic process	11	-0.908648	-1.76183	0.000264982	0.0340712	0.032346	186	tags=18%, list=1%, signal=18%	RENBP/GNPDA1
BP	GO:0071560	cellular response to transforming growth factor beta stimulus	220	0.426794	1.51451	0.000261486	0.0340712	0.032346	3705	tags=31%, list=17%, signal=26%	FERMT1/LIMS1/FGFR2/ZNF451/VASN/MIR130A/ENG/MIR30B/SPRED2/COL1A2/ABL1/GLG1/FOS/TET1/SNX25/PML/COL4A2/SELENON/HSPA1A/ARID4B/ACVR1/WNT5A/SIN3A/APPL1/YES1/PXN/BMPR1A/ZFP36L1/COL1A1/LATS2/BCL9L/TGFBR1/SAP30L/SMURF1/ERO1A/CAV1/USP9X/ZMIZ1/JUN/CREBBP/PAK2/NFKBIZ/APAF1/ING2/TGFB1/WNT7A/HSPA5/EP300/PTK2/KMT2A/HSP90AB1/GDF15/ZYX/SOX9/CAV2/PALS1/TSC22D1/SPRED3/SPRY2/RNF111/LTBP3/AXIN1/RASL11B/FUT8/WNT4/MAPK…
BP	GO:0016553	base conversion or substitution editing	10	0.896788	1.80076	0.000270799	0.0342188	0.0324861	1	tags=10%, list=0%, signal=10%	APOBEC3G
BP	GO:0009142	nucleoside triphosphate biosynthetic process	107	-0.593208	-1.71649	0.000309765	0.0381587	0.0362265	3733	tags=36%, list=17%, signal=30%	ATP5PD/SDHB/DTYMK/ATP5PB/VCP/ATP5F1A/ATP5MF/NDUFS3/ATP5PF/NME3/PINK1/NDUFV3/ATP5F1B/ATP5MC1/NDUFB4/NDUFB6/NDUFAB1/NDUFA2/NDUFS6/NDUFB7/PID1/NDUFB2/NDUFA6/ATP5ME/NDUFB11/NME7/NDUFB9/NDUFB1/NDUFA12/NDUFS7/ATP5F1E/ATP6V1A/NDUFB3/NDUFA8/ENO1/NDUFC2/NME1/LIPA
CC	GO:0034703	cation channel complex	127	-0.571345	-1.6908	0.000312392	0.0381587	0.0362265	3481	tags=31%, list=16%, signal=26%	CATSPER2/SCNN1G/ATP5PB/KCNH2/ATP5F1A/CTTN/ATP5MF/TRPC1/KCNS3/ATP5PF/KCNJ11/KCNK1/KCNQ4/ATP5F1B/ATP5MC1/KCNG1/SCN11A/ORAI1/KCNJ5/KCNAB2/ATP5ME/TMEM249/CACNB1/CALM3/FKBP1B/ATP5F1E/SCN8A/SCN2A/ABCC8/CACNB4/MICU1/ASPH/AKAP6/KCNAB1/KCNS1/CATSPER4/CACNA1E/KCNG3/SCN5A
BP	GO:0009206	purine ribonucleoside triphosphate biosynthetic process	94	-0.613443	-1.74175	0.000320386	0.0384936	0.0365444	3095	tags=36%, list=14%, signal=31%	VCP/ATP5F1A/ATP5MF/NDUFS3/ATP5PF/NME3/PINK1/NDUFV3/ATP5F1B/ATP5MC1/NDUFB4/NDUFB6/NDUFAB1/NDUFA2/NDUFS6/NDUFB7/PID1/NDUFB2/NDUFA6/ATP5ME/NDUFB11/NME7/NDUFB9/NDUFB1/NDUFA12/NDUFS7/ATP5F1E/ATP6V1A/NDUFB3/NDUFA8/ENO1/NDUFC2/NME1/LIPA
BP	GO:1903799	negative regulation of miRNA processing	10	-0.920978	-1.74599	0.000329123	0.0389055	0.0369355	1070	tags=30%, list=5%, signal=29%	ZMPSTE24/IL6/LIN28A
BP	GO:0042391	regulation of membrane potential	278	-0.479975	-1.51528	0.000347726	0.0404521	0.0384038	2704	tags=24%, list=12%, signal=21%	SLC29A1/CHRNA9/KCNS3/SHANK1/TUSC2/KCNJ11/PINK1/PARK7/ADRB2/KCNK1/SMAD7/DVL1/CAMK2D/PPIF/RAB3GAP1/MAPT/KCNG1/SCN11A/YWHAE/RACK1/TNF/GSK3A/KCNJ5/AKAP7/PID1/MEF2C/AKT1/RIMS3/KCNAB2/CLIC1/CTNS/PRKAR1B/SOD1/BAD/PYCR1/ZMPSTE24/CALM3/MAPK8IP2/FKBP1B/SLC4A8/GLRX/B2M/GRIN3B/SLC25A27/S1PR2/SCN8A/MLLT11/CDK5/GJA1/SCN2A/ABCC8/CACNB4/BID/ATP1B1/PIP5KL1/PRELID1/TSPO/AKAP6/NTRK2/KCNS1/MTLN/GRIN1/POPDC3/LRRK2/LI…
BP	GO:0006120	mitochondrial electron transport, NADH to ubiquinone	41	-0.739285	-1.8598	0.000357143	0.0408985	0.0388276	2662	tags=49%, list=12%, signal=43%	NDUFS3/PINK1/PARK7/NDUFV3/NDUFB4/NDUFB6/NDUFAB1/NDUFA2/NDUFS6/NDUFB7/NDUFB2/NDUFA6/NDUFB9/NDUFB1/NDUFS7/NDUFB3/DNAJC15/NDUFA8/NDUFC2/NDUFA4
BP	GO:0006754	ATP biosynthetic process	85	-0.619679	-1.74072	0.000367864	0.0414781	0.0393778	4993	tags=52%, list=23%, signal=40%	NDUFS8/SDHD/STOML2/ATP5IF1/NDUFS1/ATP5F1D/ATP5MK/NDUFC1/NDUFA10/ATP5MG/ATP5PD/SDHB/ATP5PB/VCP/ATP5F1A/ATP5MF/NDUFS3/ATP5PF/PINK1/NDUFV3/ATP5F1B/ATP5MC1/NDUFB4/NDUFB6/NDUFAB1/NDUFA2/NDUFS6/NDUFB7/PID1/NDUFB2/NDUFA6/ATP5ME/NDUFB11/NDUFB9/NDUFB1/NDUFA12/NDUFS7/ATP5F1E/ATP6V1A/NDUFB3/NDUFA8/ENO1/NDUFC2/LIPA
BP	GO:0009145	purine nucleoside triphosphate biosynthetic process	95	-0.611804	-1.74253	0.000381176	0.0423279	0.0401846	3095	tags=36%, list=14%, signal=31%	VCP/ATP5F1A/ATP5MF/NDUFS3/ATP5PF/NME3/PINK1/NDUFV3/ATP5F1B/ATP5MC1/NDUFB4/NDUFB6/NDUFAB1/NDUFA2/NDUFS6/NDUFB7/PID1/NDUFB2/NDUFA6/ATP5ME/NDUFB11/NME7/NDUFB9/NDUFB1/NDUFA12/NDUFS7/ATP5F1E/ATP6V1A/NDUFB3/NDUFA8/ENO1/NDUFC2/NME1/LIPA
BP	GO:0045006	DNA deamination	10	0.886817	1.78074	0.000430696	0.047113	0.0447274	1	tags=10%, list=0%, signal=10%	APOBEC3G
MF	GO:0016814	hydrolase activity, acting on carbon-nitrogen (but not peptide) bonds, in cyclic amidines	19	0.797633	1.88991	0.000522728	0.0532093	0.0505151	695	tags=11%, list=3%, signal=10%	APOBEC3G/CDA
CC	GO:0030990	intraciliary transport particle	25	-0.785358	-1.78248	0.000496836	0.0532093	0.0505151	581	tags=24%, list=3%, signal=23%	IFT46/IFT70A/IFT88/TTC21B/IFT52/IFT70B
BP	GO:0010810	regulation of cell-substrate adhesion	171	0.445312	1.54584	0.00051861	0.0532093	0.0505151	4236	tags=40%, list=19%, signal=32%	FERMT1/ITGB3/MAP4K4/LIMS1/FN1/EMP2/NRP1/RCC2/DDR1/DOCK5/VIT/RASA1/ACER2/STK4/PLEKHA2/MINK1/ABL1/EPHA1/PTPRA/SPRY4/ITGA5/CCN1/RREB1/RAC2/CAMSAP3/NID1/CDC42/JUP/PREX1/CSPG5/COL1A1/TLN1/SLC9A1/P4HB/FMN1/PKP2/MACF1/NOTCH1/ACTN4/DAG1/NF1/PIK3R1/PTK2/LIMCH1/ROCK1/PIK3CB/MELTF/JAK2/ACTG1/PTPN1/TBCD/AGR2/WASHC2C/FBLN1/CDKN2A/WNT4/PEAK1/FLNA/PTK2B/ARHGEF7/PHLDB2/TESK1/POLDIP2/SEMA3E/CDK6/BCL6/CRKL/ATXN3
BP	GO:0071559	response to transforming growth factor beta	225	0.42704	1.52352	0.000506088	0.0532093	0.0505151	3705	tags=31%, list=17%, signal=26%	FERMT1/LIMS1/FGFR2/ZNF451/VASN/MIR130A/ENG/MIR30B/SPRED2/COL1A2/ABL1/GLG1/FOS/TET1/SNX25/PML/COL4A2/SELENON/HSPA1A/ARID4B/ACVR1/WNT5A/SIN3A/APPL1/YES1/PXN/BMPR1A/ZFP36L1/COL1A1/LATS2/BCL9L/TGFBR1/SAP30L/SMURF1/ERO1A/CAV1/USP9X/ZMIZ1/JUN/CREBBP/PAK2/NFKBIZ/APAF1/ING2/TGFB1/WNT7A/HSPA5/ZFHX3/EP300/PTK2/KMT2A/HSP90AB1/GDF15/ROCK1/ZYX/SOX9/CAV2/PALS1/TSC22D1/SPRED3/SPRY2/RNF111/LTBP3/AXIN1/RASL11B/FU…
BP	GO:0007169	cell surface receptor protein tyrosine kinase signaling pathway	487	0.353151	1.34103	0.000514066	0.0532093	0.0505151	3531	tags=27%, list=16%, signal=23%	IFI6/FLT1/INSR/ITGB3/GAREM1/ANKS1A/FGFR2/EFNA2/ADGRG1/STMN1/NRP1/CBLB/SHISA2/SREBF1/GPRC5A/FER/DDR1/STAT6/NDST1/EPHB2/DGKD/CRIM1/MYORG/SIPA1L1/RELA/RASA1/HBEGF/SMARCC1/COL6A1/NGEF/COL4A5/ABL1/NGF/CEACAM1/PRKAA1/ERRFI1/NEDD4/EIF4EBP2/BCAR3/EPHA1/ZNF592/PTPRA/SPRY4/FGFR1/RAPGEF1/NUS1/ARTN/SEMA6A/IGF2R/ITGA5/PSEN1/PIP4K2C/SHOC2/EXT1/COL4A2/CTSD/WNT5A/APPL1/YES1/INPPL1/PXN/FRS2/RNF115/RHBDF2/C2CD5/TR…
MF	GO:0008324	monoatomic cation transmembrane transporter activity	405	-0.442399	-1.43983	0.000565868	0.0568116	0.0539349	3481	tags=28%, list=16%, signal=24%	CATSPER2/UQCRFS1/ATP6V0D1/SLC16A3/SLC38A1/SLC41A2/ATP6V1E1/SCNN1G/ATP5PB/MTCO2P12/SLC3A2/ATP6V0E2/KCNH2/COX7A2L/ATP5F1A/ATP6V1H/SLC18B1/NALCN/ATP5MF/CYB5A/SLC13A4/MMGT1/TRPC1/TMBIM6/SLC29A1/CHRNA9/KCNS3/NDUFS3/ATP5PF/ATP6V1G2/KCNJ11/KCNK1/NDUFV3/KCNQ4/ATP5F1B/SLC25A14/ATP5MC1/ATP6V1G1/COX5B/TTYH1/COX7B/SEC61A1/SLC5A5/NDUFB4/NDUFB6/SCN11A/NDUFA2/SLC17A5/ORAI1/SLC9B1/COX4I1/KCNJ5/TUSC3/NDUFS6/NIPA2…
BP	GO:0039692	single stranded viral RNA replication via double stranded DNA intermediate	16	0.835556	1.89127	0.000598829	0.0592244	0.0562256	729	tags=19%, list=3%, signal=18%	APOBEC3G/MORC2/TASOR
MF	GO:0015453	oxidoreduction-driven active transmembrane transporter activity	55	-0.676013	-1.789	0.00062669	0.0592244	0.0562256	3814	tags=64%, list=17%, signal=53%	UQCRFS1P1/NDUFS1/COX6B1/NDUFC1/NDUFA10/COX8A/UQCR10/UQCRFS1/MTCO2P12/COX7A2L/CYB5A/NDUFS3/NDUFV3/COX5B/CYB561D2/COX7B/NDUFB4/NDUFB6/NDUFA2/COX4I1/NDUFS6/NDUFB7/CYBRD1/CYC1/NDUFB2/NDUFA6/UQCRH/NDUFB9/NDUFB1/NDUFA12/NDUFS7/NDUFB3/NDUFA8/NDUFC2/NDUFA4
BP	GO:0035720	intraciliary anterograde transport	18	-0.829593	-1.77577	0.000606877	0.0592244	0.0562256	581	tags=17%, list=3%, signal=16%	IFT88/IFT52/IFT70B
BP	GO:0006091	generation of precursor metabolites and energy	411	-0.438478	-1.42652	0.000630305	0.0592244	0.0562256	4960	tags=35%, list=23%, signal=28%	PPP1R2/SDHD/STOML2/PGM2/JMJD8/ETFA/UQCRFS1P1/ATP5IF1/NDUFS1/ATP5F1D/GALK1/PANK2/SUCLG2/SLC25A51/COQ10A/TKT/COX6B1/SLC25A12/NDUFC1/GYG2/OGT/CYCS/TRIM63/ENPP1/UCHL1/PHKG1/PGM1/UQCRB/NFATC4/DDIT4/NDUFA10/ARL2/ATP5MG/GHITM/IER3/COX8A/UQCRC2/ATP5PD/UQCR10/SDHB/FXN/ETFRF1/UQCRFS1/PRXL2C/ATP5PB/COQ10B/MTCO2P12/PDHA1/SCO2/PPP1R3F/VCP/ACADVL/COX7A2L/ATP5F1A/ATP5MF/DHTKD1/PGAM1/NDUFS3/ATP5PF/COX6A1/PINK1/P…
MF	GO:0015075	monoatomic ion transmembrane transporter activity	480	-0.428743	-1.40744	0.000616298	0.0592244	0.0562256	3481	tags=26%, list=16%, signal=23%	CATSPER2/UQCRFS1/ATP6V0D1/SLC16A3/SLC38A1/SLC41A2/ATP6V1E1/SCNN1G/ATP5PB/MTCO2P12/PLP2/SLC3A2/ATP6V0E2/SLC4A2/TTYH2/KCNH2/COX7A2L/ATP5F1A/ATP6V1H/SLC18B1/CLDN4/NALCN/ATP5MF/CYB5A/SLC13A4/MMGT1/TRPC1/TMBIM6/SLC29A1/CHRNA9/KCNS3/NDUFS3/ATP5PF/ATP6V1G2/KCNJ11/KCNK1/NDUFV3/KCNQ4/ATP5F1B/SLC25A14/ATP5MC1/ATP6V1G1/COX5B/TTYH1/GPR89A/COX7B/SEC61A1/SLC5A5/NDUFB4/NDUFB6/SCN11A/NDUFA2/SLC17A5/ORAI1/SLC9B1/…
BP	GO:0099518	vesicle cytoskeletal trafficking	57	0.599473	1.7702	0.000676103	0.0627235	0.0595475	3972	tags=35%, list=18%, signal=29%	AP3D1/KIF1B/SPG11/BICDL1/CLN3/MYO5B/KIF3B/KIF13B/BLOC1S6/WASL/AP3B1/TRAK1/ACTN4/HTT/AP3S1/NDE1/BLOC1S2/CCDC186/TANC2/MYO1C
BP	GO:0030261	chromosome condensation	39	-0.726145	-1.81162	0.000726829	0.0657645	0.0624345	2082	tags=33%, list=10%, signal=30%	NCAPG/KMT5A/NCAPH/NCAPH2/CDCA5/H1-10/H1-2/H1-6/H3-3B/H1-3/H1-5/H1-4/DFFB
CC	GO:0030027	lamellipodium	184	0.442404	1.54822	0.000726039	0.0657645	0.0624345	3045	tags=26%, list=14%, signal=23%	FGD1/ABLIM1/ITGB3/WASF3/PKN2/PKD2/CDC42BPA/FER/PTPRM/CDC42BPB/LIMK1/ITGAV/NHS/MYH10/DGKZ/WASF2/APBB2/NCKAP1/RAC2/INPPL1/PXN/DPP4/SPATA13/PODXL/FGD4/WASL/SNX1/SLC9A1/P4HB/SSH1/DDX3X/SWAP70/WASF1/ARAP3/AMOT/TRPV4/DAG1/MYLK/PAK1/RDX/ARHGEF6/SLC39A6/PABPC1/ROCK1/PIK3CA/CD44/MYO10/STX2
MF	GO:0030371	translation repressor activity	72	0.558271	1.71286	0.000742957	0.0664041	0.0630417	2234	tags=24%, list=10%, signal=21%	SAMD4A/CPEB2/MIR526A1/NHLRC3/MIR130A/MIR186/FMR1/MIR30B/MIR135B/EIF4EBP2/IREB2/RARA/CPEB4/MIR548D1/MIR491/PURA/PURB
BP	GO:0070920	regulation of regulatory ncRNA processing	17	-0.817882	-1.73297	0.000764248	0.0666806	0.0633042	1070	tags=18%, list=5%, signal=17%	ZMPSTE24/IL6/LIN28A
BP	GO:0019730	antimicrobial humoral response	54	-0.655963	-1.72131	0.000759364	0.0666806	0.0633042	2968	tags=33%, list=14%, signal=29%	CCL28/H2BC21/RPS19/FAU/H2BC11/RPL39/LYZ/RPL30/ADM/H2BC6/ROMO1/B2M/H2BC4/H2BC10/H2BC12/HLA-A/KRT6A/H2BC7
MF	GO:0008137	NADH dehydrogenase (ubiquinone) activity	34	-0.743889	-1.79064	0.000817776	0.0681077	0.0646591	2662	tags=50%, list=12%, signal=44%	NDUFS3/NDUFV3/NDUFB4/NDUFB6/NDUFA2/NDUFS6/NDUFB7/NDUFB2/NDUFA6/NDUFB9/NDUFB1/NDUFA12/NDUFS7/NDUFB3/NDUFA8/NDUFC2/NDUFA4
BP	GO:1902855	regulation of non-motile cilium assembly	10	0.871338	1.74966	0.000803444	0.0681077	0.0646591	1383	tags=30%, list=6%, signal=28%	MAP4/CENPJ/MAK
BP	GO:0006054	N-acetylneuraminate metabolic process	12	-0.864864	-1.6975	0.000809032	0.0681077	0.0646591	2625	tags=58%, list=12%, signal=51%	NANP/NANS/ST6GAL1/GNE/ST3GAL1/RENBP/GNPDA1
BP	GO:0009141	nucleoside triphosphate metabolic process	234	-0.478188	-1.50074	0.000805676	0.0681077	0.0646591	5016	tags=40%, list=23%, signal=31%	RAN/NDUFS8/SDHD/NUDT5/STOML2/RHOQ/JMJD8/ATP6V1B1/ATP5IF1/NDUFS1/ATP5F1D/ATP5MK/GALK1/GUK1/PARG/NDUFC1/OGT/TRIM63/ENPP1/CLPX/UCHL1/PGM1/ADA/DDIT4/NDUFA10/ARL2/GNAI3/ATP5MG/IER3/MFN1/ATP5PD/EFL1/SDHB/DTYMK/NUDT15/PRXL2C/ATP5PB/VCP/ATP5F1A/AK5/ATP5MF/DHTKD1/PGAM1/NDUFS3/ATP5PF/NME3/PINK1/NDUFV3/ATP5F1B/ATP5MC1/FIGNL1/GIT1/NDUFB4/NDUFB6/NDUFAB1/RAB23/NDUFA2/ENO3/DCTPP1/TPI1/NDUFS6/FLCN/NDUFB7/HKDC1/P…
CC	GO:0030964	NADH dehydrogenase complex	37	-0.733598	-1.80425	0.000941624	0.0760863	0.0722336	2662	tags=49%, list=12%, signal=43%	NDUFS3/NDUFV3/NDUFB4/NDUFB6/NDUFAB1/NDUFA2/NDUFS6/NDUFB7/NDUFB2/NDUFA6/NDUFB11/NDUFB9/NDUFB1/NDUFA12/NDUFS7/NDUFB3/NDUFA8/NDUFC2
CC	GO:0045271	respiratory chain complex I	37	-0.733598	-1.80425	0.000941624	0.0760863	0.0722336	2662	tags=49%, list=12%, signal=43%	NDUFS3/NDUFV3/NDUFB4/NDUFB6/NDUFAB1/NDUFA2/NDUFS6/NDUFB7/NDUFB2/NDUFA6/NDUFB11/NDUFB9/NDUFB1/NDUFA12/NDUFS7/NDUFB3/NDUFA8/NDUFC2
BP	GO:0120039	plasma membrane bounded cell projection morphogenesis	490	0.340565	1.2965	0.00094472	0.0760863	0.0722336	3921	tags=28%, list=18%, signal=24%	B4GALT6/PPP3CA/HECW2/ATP9A/MAP4K4/EEF2K/SEMA4B/C9orf72/FGFR2/EFNA2/STMN1/FN1/NRP1/KLF7/CAPRIN2/EMX1/DDR1/NOTCH3/OPHN1/NOTCH2/EPHB2/PTPRM/ITSN2/SZT2/ETV1/ECE1/SIPA1L1/APP/LIMK1/EIF2AK4/XK/SPG11/NGEF/MINK1/ABL1/NGF/NEDD4/WASF2/NLGN3/MARK2/MAP1S/ARTN/IL1RAPL1/SEMA6A/APBB2/TET1/PPP1R12B/PSEN1/PLXNA3/RREB1/NCKAP1/LHX2/EXT1/FBXW8/ULK1/WNT5A/SIN3A/TBCE/CDC42/DVL2/MYO9A/KIF13B/TRIO/COBL/DHX36/NEFH/CNTNAP…
BP	GO:0050688	regulation of defense response to virus	53	0.604241	1.77357	0.000987881	0.0770232	0.0731231	2846	tags=23%, list=13%, signal=20%	APOBEC3G/TRIM44/IL23R/EIF2AK4/PML/NT5C2/SIN3A/MAVS/TNFAIP3/PCBP2/PPM1B/RIGI
BP	GO:1903798	regulation of miRNA processing	16	-0.829168	-1.72916	0.000983454	0.0770232	0.0731231	1070	tags=19%, list=5%, signal=18%	ZMPSTE24/IL6/LIN28A
BP	GO:0015980	energy derivation by oxidation of organic compounds	298	-0.463347	-1.47306	0.000972201	0.0770232	0.0731231	4993	tags=39%, list=23%, signal=31%	NDUFS8/PPP1R2/SDHD/STOML2/PGM2/ETFA/UQCRFS1P1/ATP5IF1/NDUFS1/ATP5F1D/PANK2/SUCLG2/SLC25A51/COQ10A/COX6B1/SLC25A12/NDUFC1/GYG2/CYCS/ENPP1/PHKG1/UQCRB/NFATC4/NDUFA10/ARL2/ATP5MG/GHITM/COX8A/UQCRC2/ATP5PD/UQCR10/SDHB/FXN/ETFRF1/UQCRFS1/ATP5PB/COQ10B/MTCO2P12/PDHA1/SCO2/PPP1R3F/VCP/ACADVL/COX7A2L/ATP5F1A/ATP5MF/NDUFS3/ATP5PF/COX6A1/PINK1/PARK7/NDUFV3/ATP5F1B/SLC25A14/COX5B/KGD4/SDHAF2/WDR45/COX7B/PPI…
BP	GO:0009144	purine nucleoside triphosphate metabolic process	220	-0.484928	-1.51475	0.00103056	0.0792438	0.0752313	5016	tags=42%, list=23%, signal=33%	RAN/NDUFS8/SDHD/NUDT5/STOML2/RHOQ/JMJD8/ATP6V1B1/ATP5IF1/NDUFS1/ATP5F1D/ATP5MK/GALK1/GUK1/PARG/NDUFC1/OGT/TRIM63/ENPP1/CLPX/UCHL1/PGM1/ADA/DDIT4/NDUFA10/ARL2/GNAI3/ATP5MG/IER3/MFN1/ATP5PD/EFL1/SDHB/NUDT15/PRXL2C/ATP5PB/VCP/ATP5F1A/AK5/ATP5MF/DHTKD1/PGAM1/NDUFS3/ATP5PF/NME3/PINK1/NDUFV3/ATP5F1B/ATP5MC1/FIGNL1/GIT1/NDUFB4/NDUFB6/NDUFAB1/RAB23/NDUFA2/ENO3/TPI1/NDUFS6/FLCN/NDUFB7/HKDC1/PID1/NDUFB2/ND…
CC	GO:0098797	plasma membrane protein complex	360	-0.443173	-1.43407	0.00103799	0.0792438	0.0752313	3056	tags=20%, list=14%, signal=17%	SGCB/FADD/CNIH3/ITGA1/PRKCA/CTTN/SYK/NCF4/CHRNA9/KCNS3/TNK2/KCNJ11/KCNK1/CRB3/KCNQ4/KRT8/HLA-C/TGFBR2/TRAF2/CDH8/KCNG1/SCN11A/CLTA/RAC3/KCNJ5/APH1A/GJB5/TRAF3/KCNAB2/TRAF5/TMEM249/CACNB1/CALM3/ITGB8/AP2M1/EVC/HLA-B/B2M/DUOX2/GRIN3B/AP2S1/SCN8A/C5/CYBA/GJA1/SCN2A/GNG2/IL6/ABCC8/CACNB4/HFE/CPT1C/ATP1B1/SLC18A3/IL6R/ADAM8/KCNAB1/KCNS1/FAS/CYBB/HLA-A/CATSPER4/GRIN1/CACNA1E/TLR6/ITGAL/CD40/TRGV9/NCF2/…
BP	GO:0042454	ribonucleoside catabolic process	10	0.864751	1.73643	0.00107309	0.0810788	0.0769734	695	tags=30%, list=3%, signal=29%	APOBEC3G/UPP1/CDA
CC	GO:0030992	intraciliary transport particle B	18	-0.814995	-1.74452	0.00117191	0.0873119	0.0828908	581	tags=28%, list=3%, signal=27%	IFT46/IFT70A/IFT88/IFT52/IFT70B
BP	GO:0032200	telomere organization	188	-0.500777	-1.53768	0.00117941	0.0873119	0.0828908	3406	tags=27%, list=16%, signal=23%	XRCC5/NAT10/BLM/PARN/RPA2/RAD51/H3C10/NOP10/EXOSC10/ERCC1/DCLRE1B/RFC1/H3C6/XRCC6/CCT2/PCNA/INO80E/PIF1/H4C3/CCT5/RUVBL2/CCNE1/CCT7/H4C9/AURKB/H3C3/H4C16/PARP3/H3-3B/PINX1/EXO1/H4C5/SIRT6/H4C6/H4C13/CCNE2/H3C8/SIRT2/NHP2/H4C8/H4C1/H3C7/CCT3/H4C2/H3C12/FEN1/H3C11/H3C2/H3C1/H4C4
BP	GO:0009152	purine ribonucleotide biosynthetic process	130	-0.54011	-1.59917	0.00124739	0.090516	0.0859327	4993	tags=45%, list=23%, signal=35%	NDUFS8/PFAS/SDHD/STOML2/ATP5IF1/ADSS1/NDUFS1/ATP5F1D/ATP5MK/GUK1/NDUFC1/ADCY7/ADA/NDUFA10/ATP5MG/ATP5PD/PAPSS1/SDHB/ATP5PB/VCP/ATP5F1A/AK5/ATP5MF/NDUFS3/ATP5PF/PAICS/NME3/PINK1/NDUFV3/ATP5F1B/ATP5MC1/NDUFB4/NDUFB6/NDUFAB1/NDUFA2/NDUFS6/NDUFB7/PID1/NDUFB2/NPPC/NDUFA6/ATP5ME/NDUFB11/NME7/NDUFB9/NDUFB1/NDUFA12/NDUFS7/ATP5F1E/ATP6V1A/NDUFB3/NDUFA8/APRT/ADCY1/ENO1/NDUFC2/NME1/LIPA
BP	GO:0009205	purine ribonucleoside triphosphate metabolic process	213	-0.484527	-1.50945	0.00124289	0.090516	0.0859327	5016	tags=41%, list=23%, signal=32%	RAN/NDUFS8/SDHD/NUDT5/STOML2/RHOQ/JMJD8/ATP6V1B1/ATP5IF1/NDUFS1/ATP5F1D/ATP5MK/GALK1/PARG/NDUFC1/OGT/TRIM63/ENPP1/CLPX/UCHL1/PGM1/DDIT4/NDUFA10/ARL2/GNAI3/ATP5MG/IER3/MFN1/ATP5PD/EFL1/SDHB/PRXL2C/ATP5PB/VCP/ATP5F1A/AK5/ATP5MF/DHTKD1/PGAM1/NDUFS3/ATP5PF/NME3/PINK1/NDUFV3/ATP5F1B/ATP5MC1/FIGNL1/GIT1/NDUFB4/NDUFB6/NDUFAB1/RAB23/NDUFA2/ENO3/TPI1/NDUFS6/FLCN/NDUFB7/HKDC1/PID1/NDUFB2/NDUFA6/CTNS/ATP5ME…
MF	GO:0015318	inorganic molecular entity transmembrane transporter activity	459	-0.422083	-1.38334	0.00128678	0.0924589	0.0877772	3481	tags=28%, list=16%, signal=24%	ATP5PD/SLC1A3/RHBG/UQCR10/SLC5A6/PKD1L2/ORAI2/CATSPER2/UQCRFS1/ATP6V0D1/SLC16A3/SLC38A1/SLC41A2/ATP6V1E1/SCNN1G/ATP5PB/MTCO2P12/SLC3A2/ATP6V0E2/SLC4A2/TTYH2/KCNH2/COX7A2L/ATP5F1A/ATP6V1H/SLC18B1/CLDN4/NALCN/ATP5MF/CYB5A/SLC13A4/MMGT1/TRPC1/GET3/TMBIM6/SLC29A1/CHRNA9/KCNS3/NDUFS3/ATP5PF/ATP6V1G2/KCNJ11/KCNK1/NDUFV3/KCNQ4/ATP5F1B/SLC25A14/MFSD5/ATP5MC1/ATP6V1G1/COX5B/TTYH1/COX7B/SEC61A1/SLC5A5/NDUF…
BP	GO:0007178	cell surface receptor protein serine/threonine kinase signaling pathway	288	0.38312	1.39512	0.00131277	0.0934106	0.0886807	3730	tags=28%, list=17%, signal=24%	FERMT1/AKAP3/TGIF2/FSTL5/CHRD/ZNF451/VASN/MIR130A/NOTCH2/ENG/CRIM1/MIR30B/SPRED2/COL1A2/ABL1/GLG1/ACVR1B/FOS/TET1/SNX25/CCN1/PML/EXT1/SELENON/UBE2O/HSPA1A/ARID4B/ACVR1/WNT5A/SIN3A/APPL1/PXN/NUMA1/BMPR1A/PCSK6/LATS2/BCL9L/TGFBR1/SAP30L/SMURF1/ERO1A/CAV1/PPM1L/USP9X/ZMIZ1/JUN/CREBBP/NOTCH1/ING2/ATF2/TGFB1/SORL1/HSPA5/ZC3H3/EP300/PTK2/NGLY1/LRP1/HSP90AB1/GDF15/ELAPOR2/DLX3/ZYX/CAV2/PALS1/TSC22D1/SPT…
BP	GO:0010257	NADH dehydrogenase complex assembly	56	-0.647135	-1.7146	0.00144605	0.0976948	0.092748	2662	tags=34%, list=12%, signal=30%	NDUFS3/TMEM126A/ECSIT/NDUFB4/NDUFB6/NDUFAB1/NDUFA2/NDUFB7/NDUFB2/NDUFA6/NDUFB11/NDUFB9/NDUFB1/NDUFA12/NDUFS7/NDUFB3/NDUFA8/DMAC2/NDUFC2
BP	GO:0032981	mitochondrial respiratory chain complex I assembly	56	-0.647135	-1.7146	0.00144605	0.0976948	0.092748	2662	tags=34%, list=12%, signal=30%	NDUFS3/TMEM126A/ECSIT/NDUFB4/NDUFB6/NDUFAB1/NDUFA2/NDUFB7/NDUFB2/NDUFA6/NDUFB11/NDUFB9/NDUFB1/NDUFA12/NDUFS7/NDUFB3/NDUFA8/DMAC2/NDUFC2
BP	GO:0032543	mitochondrial translation	129	-0.529742	-1.56481	0.00141649	0.0976948	0.092748	5164	tags=41%, list=24%, signal=32%	MRPL20/MRPS18C/MRPL41/MRPL54/MRPL3/MRPL14/MRPL51/MRPL57/MRPL2/MRPL49/MRPL36/MRPL34/LARS2/COA3/MRPL11/MRPS14/MRPL4/MRPL52/MRPL27/C1QBP/MRPS22/MRPL33/MRPL32/MRPL39/MRPL40/RPUSD4/MRPS12/GFM1/MRPS18B/MRPS16/MRPL42/MRPL30/AURKAIP1/MRPS5/FASTKD2/MRPS34/GADD45GIP1/RCC1L/MRPL43/CHCHD1/GATB/TRUB2/SHMT2/HARS1/MRPL46/UQCC2/MRPL17/MRPS15/YARS2/MRPL23/TARS2/MRPL13/MRPL47
BP	GO:0061014	positive regulation of mRNA catabolic process	108	0.477422	1.55961	0.00145138	0.0976948	0.092748	3363	tags=30%, list=15%, signal=25%	NOCT/SAMD4A/ZC3HAV1/TNRC6A/MIR130A/YTHDF3/UPF1/PRR5L/QKI/CNOT6L/MIR30B/MIR135B/FXR1/CNOT11/DCP1B/SYNCRIP/ZFP36L1/MIR491/DHX36/HNRNPU/HNRNPD/DND1/TUT4/ELAVL1/TNRC6B/RBM24/GTPBP1/PABPC1/ROCK1/AGO2/MIR519D/CNOT3
BP	GO:0009199	ribonucleoside triphosphate metabolic process	219	-0.479937	-1.50042	0.00145296	0.0976948	0.092748	5016	tags=40%, list=23%, signal=31%	RAN/NDUFS8/SDHD/NUDT5/STOML2/RHOQ/JMJD8/ATP6V1B1/ATP5IF1/NDUFS1/ATP5F1D/ATP5MK/GALK1/PARG/NDUFC1/OGT/TRIM63/ENPP1/CLPX/UCHL1/PGM1/DDIT4/NDUFA10/ARL2/GNAI3/ATP5MG/IER3/MFN1/ATP5PD/EFL1/SDHB/PRXL2C/ATP5PB/VCP/ATP5F1A/AK5/ATP5MF/DHTKD1/PGAM1/NDUFS3/ATP5PF/NME3/PINK1/NDUFV3/ATP5F1B/ATP5MC1/FIGNL1/GIT1/NDUFB4/NDUFB6/NDUFAB1/RAB23/NDUFA2/ENO3/TPI1/NDUFS6/FLCN/NDUFB7/HKDC1/PID1/NDUFB2/NDUFA6/CTNS/ATP5ME…
BP	GO:0071375	cellular response to peptide hormone stimulus	253	0.392157	1.41781	0.00144403	0.0976948	0.092748	3276	tags=25%, list=15%, signal=21%	PPP3CA/INSR/ITGB3/CPEB2/CYP1B1/NR4A1/EEF2K/CSK/ZDHHC7/SREBF1/FER/PNPLA3/STAT6/RELA/RB1/SMARCC1/COL6A1/CEACAM1/PRKAA1/EIF4EBP2/BCAR3/SCNN1B/ZNF592/PTPRA/FOS/PIP4K2C/SHOC2/CTSD/PCK2/APPL1/PXN/C2CD5/NR4A3/IGF2/ZFP36L1/ARID1B/SCNN1A/JAK1/NFE2L2/SLC9A1/CAV1/YWHAG/TSC2/SIK2/CUL3/GRB10/TGFB1/SORL1/PIK3R1/KAT2B/PTK2/ATP2B1/NFKB1/GDF15/TBC1D4/ROCK1/AP3S1/PIK3CA/CAV2/DENND4C/JAK2/IRS2
