## Supplementary tables for "Fentanyl and fentanyl-xylazine co-exposure influence mitochondrial transcriptional programs in human trophoblasts": Table S14.DEG.FMX4_TS-STB.xlsx

### Sheet: DEG_FMX4_STB
gene_name	gene_id	gene_type	logFC.CT30SG_fdxvsCtl	PValue.CT30SG_fdxvsCtl	FDR.CT30SG_fdxvsCtl
TMPRSS2	ENSG00000184012.14	protein_coding	-0.82136	6.3e-10	6.59e-06
NRP1	ENSG00000099250.18	protein_coding	0.775682	5.67e-10	6.59e-06
ENSG00000293865	ENSG00000293865.1	lncRNA	-1.38685	9.74e-09	6.79e-05
AKR1B1	ENSG00000085662.14	protein_coding	-0.814004	5.41e-08	0.000181452
RUSC2	ENSG00000198853.12	protein_coding	0.806028	5.04e-08	0.000181452
ADCY9	ENSG00000162104.10	protein_coding	0.830002	6.08e-08	0.000181452
KATNAL1	ENSG00000102781.14	protein_coding	2.47033	4.09e-08	0.000181452
AHDC1	ENSG00000126705.15	protein_coding	0.644778	1.52e-07	0.00031921
HSPG2	ENSG00000142798.20	protein_coding	0.812217	1.53e-07	0.00031921
ANKUB1	ENSG00000206199.11	protein_coding	5.24723	1.31e-07	0.00031921
WWC3	ENSG00000047644.20	protein_coding	0.972163	1.7e-07	0.000322823
TNFSF9	ENSG00000125657.5	protein_coding	-2.50587	6.38e-07	0.00109599
CTSH	ENSG00000103811.18	protein_coding	-0.669452	7.34e-07	0.00109599
ATP1B1	ENSG00000143153.14	protein_coding	-0.532746	6.84e-07	0.00109599
SLC18B1	ENSG00000146409.12	protein_coding	-0.607391	8.88e-07	0.00123756
ATP7B	ENSG00000123191.18	protein_coding	0.808846	9.51e-07	0.0012429
GPX8	ENSG00000164294.14	protein_coding	0.753437	1.14e-06	0.00140507
KLHL23	ENSG00000213160.10	protein_coding	1.36475	1.3e-06	0.00150805
GPC1-AS1	ENSG00000218416.5	lncRNA	-0.899082	1.54e-06	0.00161989
ENSG00000305513	ENSG00000305513.1	lncRNA	4.63887	1.55e-06	0.00161989
HAVCR1	ENSG00000113249.14	protein_coding	0.785381	2.29e-06	0.00228133
KANK2	ENSG00000197256.11	protein_coding	0.96957	2.6e-06	0.00247089
CD200R1	ENSG00000163606.11	protein_coding	-6.61132	2.92e-06	0.00265009
DRAM1	ENSG00000136048.14	protein_coding	-0.472749	3.46e-06	0.00289484
ITGB4	ENSG00000132470.14	protein_coding	0.572699	3.43e-06	0.00289484
APOA2	ENSG00000158874.12	protein_coding	-1.50231	3.86e-06	0.00310695
NEK6	ENSG00000119408.17	protein_coding	0.507729	5.91e-06	0.00441046
AMOT	ENSG00000126016.17	protein_coding	0.681938	5.82e-06	0.00441046
DIAPH3	ENSG00000139734.19	protein_coding	0.542193	7.06e-06	0.00491701
ASH1L-AS1	ENSG00000235919.6	lncRNA	1.59673	6.96e-06	0.00491701
DLGAP5	ENSG00000126787.13	protein_coding	0.669998	7.55e-06	0.00509107
CDH3	ENSG00000062038.15	protein_coding	0.876054	8.73e-06	0.00570279
IFRD1	ENSG00000006652.15	protein_coding	-0.76028	9.12e-06	0.00577996
ALPP	ENSG00000163283.7	protein_coding	-1.02696	1.02e-05	0.0060461
ZNF114	ENSG00000178150.10	protein_coding	-0.495298	9.96e-06	0.0060461
AFAP1-AS1	ENSG00000272620.2	lncRNA	1.50884	1.04e-05	0.0060461
LINC03060	ENSG00000273297.5	lncRNA	-0.877892	1.1e-05	0.00604932
EMILIN2	ENSG00000132205.11	protein_coding	0.868958	1.1e-05	0.00604932
CASC15	ENSG00000272168.11	lncRNA	-5.95012	1.17e-05	0.0062622
CMTM7	ENSG00000153551.14	protein_coding	-2.2062	1.26e-05	0.0065902
CDK2AP1	ENSG00000111328.7	protein_coding	-0.6363	1.36e-05	0.00661889
JAM3	ENSG00000166086.13	protein_coding	0.625221	1.37e-05	0.00661889
PXMP2	ENSG00000176894.10	protein_coding	2.06295	1.39e-05	0.00661889
DPH5-DT	ENSG00000233184.10	lncRNA	2.15706	1.33e-05	0.00661889
ENSG00000303083	ENSG00000303083.1	lncRNA	-0.710852	1.51e-05	0.00685763
AFAP1	ENSG00000196526.11	protein_coding	0.777267	1.48e-05	0.00685763
DUSP5	ENSG00000138166.6	protein_coding	-0.515699	1.58e-05	0.00701142
MYO1B	ENSG00000128641.19	protein_coding	0.735224	1.67e-05	0.00725342
ALPL	ENSG00000162551.14	protein_coding	-0.658033	1.75e-05	0.00747044
MGLL	ENSG00000074416.16	protein_coding	0.555221	1.87e-05	0.00780427
NSD2	ENSG00000109685.19	protein_coding	0.683133	2.28e-05	0.00933313
COL7A1	ENSG00000114270.18	protein_coding	-0.784474	2.44e-05	0.00963223
ZNRF3	ENSG00000183579.16	protein_coding	0.974619	2.42e-05	0.00963223
DTL	ENSG00000143476.18	protein_coding	0.542181	2.77e-05	0.010741
HSD17B11	ENSG00000198189.11	protein_coding	-0.607401	2.98e-05	0.0113161
VANGL2	ENSG00000162738.8	protein_coding	1.28751	3.17e-05	0.011829
PC	ENSG00000173599.15	protein_coding	-0.613293	3.38e-05	0.0123863
CXorf38	ENSG00000185753.13	protein_coding	-0.688983	3.71e-05	0.0129891
MYH10	ENSG00000133026.14	protein_coding	0.686519	3.73e-05	0.0129891
MTMR9	ENSG00000104643.10	protein_coding	1.12147	3.69e-05	0.0129891
SSBP4	ENSG00000130511.16	protein_coding	-0.683054	3.89e-05	0.0133209
NR6A1	ENSG00000148200.17	protein_coding	0.595861	3.96e-05	0.0133644
PLA2G2F	ENSG00000158786.5	protein_coding	-0.643004	4.53e-05	0.0148485
IQGAP3	ENSG00000183856.11	protein_coding	0.550968	4.55e-05	0.0148485
GIPR	ENSG00000010310.9	protein_coding	-1.58172	4.83e-05	0.0153042
ENSG00000300592	ENSG00000300592.1	lncRNA	1.10336	4.77e-05	0.0153042
SLC36A1	ENSG00000123643.14	protein_coding	0.741436	4.93e-05	0.0153728
LRRK1	ENSG00000154237.13	protein_coding	0.788648	5.23e-05	0.0160805
EIF5A2	ENSG00000163577.8	protein_coding	-2.19732	5.76e-05	0.0171979
ZBTB12	ENSG00000204366.4	protein_coding	2.4821	5.71e-05	0.0171979
CLDN23	ENSG00000253958.2	protein_coding	1.17833	6.19e-05	0.0180822
ENSG00000288817	ENSG00000288817.2	lncRNA	1.97258	6.23e-05	0.0180822
KIF4A	ENSG00000090889.12	protein_coding	0.629292	6.35e-05	0.0181933
WDR76	ENSG00000092470.12	protein_coding	0.643517	6.5e-05	0.0183582
PSG9	ENSG00000183668.18	protein_coding	-0.44864	6.74e-05	0.0186169
CDH8	ENSG00000150394.14	protein_coding	6.29563	6.77e-05	0.0186169
HIP1R	ENSG00000130787.14	protein_coding	-0.490578	7.17e-05	0.0190078
SMG6	ENSG00000070366.14	protein_coding	0.548244	7.07e-05	0.0190078
ZNF225	ENSG00000256294.8	protein_coding	1.31863	7.18e-05	0.0190078
TP53TG1	ENSG00000182165.21	lncRNA	-0.76329	8.53e-05	0.0205008
TRIM55	ENSG00000147573.17	protein_coding	-0.690147	8.42e-05	0.0205008
FTL	ENSG00000087086.16	protein_coding	-0.658393	7.91e-05	0.0205008
MARCKS	ENSG00000277443.3	protein_coding	-0.539575	8.19e-05	0.0205008
TSPAN14	ENSG00000108219.17	protein_coding	0.435318	8.46e-05	0.0205008
CDCA8	ENSG00000134690.11	protein_coding	0.606821	8.19e-05	0.0205008
MEGF8	ENSG00000105429.13	protein_coding	0.913596	8.43e-05	0.0205008
LRP4-AS1	ENSG00000247675.9	lncRNA	6.4881	8.48e-05	0.0205008
CLIP2	ENSG00000106665.16	protein_coding	-0.507027	8.93e-05	0.0209736
MCM6	ENSG00000076003.5	protein_coding	0.446005	8.85e-05	0.0209736
ENSG00000303133	ENSG00000303133.1	lncRNA	-3.51215	9.15e-05	0.0210493
MID2	ENSG00000080561.14	protein_coding	3.51891	9.16e-05	0.0210493
CCNO-DT	ENSG00000251307.2	lncRNA	1.76008	9.68e-05	0.0220028
CROT	ENSG00000005469.12	protein_coding	-0.401122	0.000101654	0.0224557
PLCE1	ENSG00000138193.17	protein_coding	1.20537	0.000102032	0.0224557
AK3P3	ENSG00000230042.1	processed_pseudogene	6.17893	0.000100775	0.0224557
ARL4A	ENSG00000122644.13	protein_coding	-0.740457	0.000106034	0.0230933
ISYNA1	ENSG00000105655.19	protein_coding	-0.654704	0.000108867	0.0232506
TRIQK	ENSG00000205133.12	protein_coding	0.960542	0.00010898	0.0232506
MRPS31P5	ENSG00000291010.2	lncRNA	2.45525	0.000115657	0.0244258
ENSG00000298338	ENSG00000298338.1	lncRNA	0.539861	0.000123839	0.0258922
SAMD4A	ENSG00000020577.14	protein_coding	0.683187	0.000128079	0.0265135
CAPN12	ENSG00000182472.9	protein_coding	-0.60927	0.000129379	0.0265202
MDC1	ENSG00000137337.16	protein_coding	0.615223	0.000131817	0.0267576
CHKA	ENSG00000110721.12	protein_coding	-0.61076	0.000136522	0.0274461
FSD1	ENSG00000105255.11	protein_coding	-0.534984	0.000139936	0.0276016
ENSG00000287306	ENSG00000287306.1	lncRNA	5.4615	0.000138686	0.0276016
ENSG00000291156	ENSG00000291156.2	lncRNA	-0.980754	0.000145787	0.0279643
NAV2	ENSG00000166833.23	protein_coding	0.736138	0.000145483	0.0279643
ZC2HC1A	ENSG00000104427.13	protein_coding	0.879951	0.000144979	0.0279643
WNT7A	ENSG00000154764.6	protein_coding	0.459847	0.00015068	0.0286402
ENSG00000124593	ENSG00000124593.16	protein_coding	-1.45915	0.000152524	0.0287294
ENSG00000290947	ENSG00000290947.1	lncRNA	-5.57628	0.000174086	0.0305621
CCR3	ENSG00000183625.16	protein_coding	-1.22657	0.000176871	0.0305621
CIAO3	ENSG00000103245.14	protein_coding	-0.65765	0.000174099	0.0305621
PTS	ENSG00000150787.8	protein_coding	-0.533173	0.00017046	0.0305621
EFNA1	ENSG00000169242.12	protein_coding	0.515236	0.000170908	0.0305621
TTYH3	ENSG00000136295.16	protein_coding	0.628955	0.00017344	0.0305621
PAFAH2	ENSG00000158006.14	protein_coding	0.630634	0.000172871	0.0305621
PHACTR2	ENSG00000112419.15	protein_coding	0.687069	0.000172403	0.0305621
TNIK	ENSG00000154310.17	protein_coding	0.797128	0.000176372	0.0305621
ARRDC4	ENSG00000140450.9	protein_coding	5.83706	0.000167332	0.0305621
SHMT1	ENSG00000176974.22	protein_coding	0.538634	0.000179171	0.0307058
PAX9	ENSG00000198807.13	protein_coding	2.93925	0.000185349	0.0315064
GJA5	ENSG00000265107.3	protein_coding	0.479689	0.00021059	0.0355083
TCEAL1	ENSG00000172465.14	protein_coding	-1.8269	0.000219944	0.0362055
CARHSP1	ENSG00000153048.11	protein_coding	-0.6565	0.000220437	0.0362055
MYO18A	ENSG00000196535.20	protein_coding	0.519916	0.000223678	0.0362055
ORC1	ENSG00000085840.13	protein_coding	0.520044	0.000225116	0.0362055
NOCT	ENSG00000151014.6	protein_coding	0.55802	0.000223601	0.0362055
ELF4	ENSG00000102034.18	protein_coding	0.768962	0.000219638	0.0362055
CLIP4	ENSG00000115295.21	protein_coding	-0.517065	0.000228392	0.0364521
SAT1	ENSG00000130066.17	protein_coding	-0.70462	0.000231765	0.0367102
MRC2	ENSG00000011028.14	protein_coding	-1.02856	0.000236217	0.0369892
KLB	ENSG00000134962.7	protein_coding	-0.659879	0.000237065	0.0369892
TOMM40L	ENSG00000158882.15	protein_coding	-0.674071	0.000249956	0.0375634
NUP50-DT	ENSG00000226328.9	lncRNA	-0.639727	0.000252139	0.0375634
ENC1	ENSG00000171617.16	protein_coding	0.909423	0.000250902	0.0375634
DDX60	ENSG00000137628.18	protein_coding	0.927082	0.000250845	0.0375634
ENSG00000288851	ENSG00000288851.2	lncRNA	1.1325	0.000253672	0.0375634
FAM106B	ENSG00000287751.1	processed_pseudogene	4.1101	0.00024488	0.0375634
ENSG00000233706	ENSG00000233706.1	lncRNA	5.70905	0.000252863	0.0375634
ZNF667-AS1	ENSG00000166770.13	lncRNA	5.95505	0.000255118	0.0375634
PARP1	ENSG00000143799.14	protein_coding	0.439157	0.000258114	0.0377388
BUB1B	ENSG00000156970.13	protein_coding	0.704445	0.000261052	0.0379033
ENSG00000278977	ENSG00000278977.1	TEC	1.73367	0.000266316	0.0384009
TCF7L2	ENSG00000148737.18	protein_coding	0.592048	0.000269147	0.0385433
ENSG00000294184	ENSG00000294184.1	lncRNA	-6.42196	0.000276133	0.038862
STMN3	ENSG00000197457.10	protein_coding	-1.09322	0.000280005	0.038862
SYNPO	ENSG00000171992.13	protein_coding	0.446967	0.000282524	0.038862
TMEM154	ENSG00000170006.13	protein_coding	0.594121	0.000282401	0.038862
ENSG00000300712	ENSG00000300712.1	lncRNA	3.49344	0.000282339	0.038862
ZMYND10	ENSG00000004838.14	protein_coding	5.78988	0.000279164	0.038862
ENSG00000301685	ENSG00000301685.1	lncRNA	-2.83632	0.000286301	0.0388667
FCSK	ENSG00000157353.17	protein_coding	-0.698346	0.000286327	0.0388667
GLA	ENSG00000102393.15	protein_coding	-0.514173	0.000288136	0.0388667
ENSG00000261351	ENSG00000261351.2	lncRNA	1.29336	0.000292328	0.0391794
ENSG00000307929	ENSG00000307929.1	lncRNA	5.44885	0.000298929	0.0398089
HMGN3	ENSG00000118418.16	protein_coding	-0.660281	0.000302772	0.0400655
SPHK1	ENSG00000176170.14	protein_coding	-0.924165	0.000306437	0.0402327
EXO1	ENSG00000174371.17	protein_coding	0.523711	0.000309808	0.0402327
ENSG00000250604	ENSG00000250604.3	lncRNA	6.09311	0.000307993	0.0402327
ENSG00000309094	ENSG00000309094.1	lncRNA	-5.18364	0.000314164	0.0404663
ENSG00000231864	ENSG00000231864.2	lncRNA	3.68348	0.000315477	0.0404663
B4GALT4-AS1	ENSG00000240254.3	lncRNA	1.7936	0.000325679	0.0415201
USP13	ENSG00000058056.10	protein_coding	-2.97892	0.00033153	0.0420099
H2AC6	ENSG00000180573.10	protein_coding	-0.664337	0.000334588	0.0421419
SIGLEC6	ENSG00000105492.16	protein_coding	0.496168	0.000343501	0.0430055
ENSG00000300649	ENSG00000300649.1	lncRNA	-1.68988	0.000348434	0.0433634
TOP2A	ENSG00000131747.15	protein_coding	0.670331	0.000353183	0.0435098
IL18	ENSG00000150782.13	protein_coding	1.23738	0.000353772	0.0435098
KISS1	ENSG00000170498.10	protein_coding	-1.00312	0.000358435	0.0436422
BCAT1	ENSG00000060982.15	protein_coding	0.512327	0.000359023	0.0436422
CYSTM1	ENSG00000120306.11	protein_coding	-0.511038	0.000361175	0.04365
ZFP82	ENSG00000181007.9	protein_coding	-0.966722	0.000371155	0.0445768
LHFPL2	ENSG00000145685.14	protein_coding	0.707634	0.000373108	0.0445768
SIRPB2	ENSG00000196209.13	protein_coding	1.58737	0.000375892	0.0446543
LNCPRESS1	ENSG00000232301.4	lncRNA	-5.74322	0.000384452	0.0453437
LYRM7	ENSG00000186687.16	protein_coding	-0.568537	0.000386033	0.0453437
TNFRSF19	ENSG00000127863.16	protein_coding	-2.81026	0.000390142	0.0455704
FAM9B	ENSG00000177138.17	protein_coding	-1.32417	0.000396237	0.0457709
CRISPLD2	ENSG00000103196.12	protein_coding	0.512372	0.000395839	0.0457709
TAGLN2	ENSG00000158710.15	protein_coding	0.535283	0.000399256	0.0458662
ENSG00000309501	ENSG00000309501.1	lncRNA	0.932466	0.000401801	0.0459063
RPL41P1	ENSG00000227063.5	processed_pseudogene	-0.689709	0.000409587	0.0465415
SORT1	ENSG00000134243.12	protein_coding	0.41734	0.000417273	0.0468852
ABCB10	ENSG00000135776.5	protein_coding	0.589348	0.000419339	0.0468852
ANKRD36	ENSG00000135976.21	protein_coding	1.821	0.000416413	0.0468852
CPOX	ENSG00000080819.9	protein_coding	0.478339	0.000422005	0.0469324
GABARAPL2	ENSG00000034713.8	protein_coding	-0.503833	0.000427273	0.0472668
DGKE	ENSG00000153933.10	protein_coding	-1.40719	0.000437898	0.047323
DDX51	ENSG00000185163.10	protein_coding	-0.532156	0.000438914	0.047323
ZNF710-AS1	ENSG00000259291.2	lncRNA	1.01583	0.00043342	0.047323
ZNF319	ENSG00000166188.3	protein_coding	1.36758	0.000431464	0.047323
ARMH1	ENSG00000198520.12	protein_coding	5.7647	0.000439098	0.047323
GRAMD2A	ENSG00000175318.12	protein_coding	0.436428	0.00044563	0.04734
AASS	ENSG00000008311.16	protein_coding	0.538526	0.000448313	0.04734
PHLDA1	ENSG00000139289.15	protein_coding	0.582124	0.000446682	0.04734
IRF1	ENSG00000125347.15	protein_coding	0.820891	0.000445044	0.04734
KIF11	ENSG00000138160.7	protein_coding	0.527979	0.000453514	0.0476486
FGD1	ENSG00000102302.8	protein_coding	1.10256	0.000460588	0.0481499
ENSG00000303350	ENSG00000303350.1	lncRNA	-0.506441	0.000475376	0.0483406
BTBD6	ENSG00000184887.14	protein_coding	-0.488609	0.000478916	0.0483406
CAV1	ENSG00000105974.13	protein_coding	0.570786	0.000480909	0.0483406
XYLT1	ENSG00000103489.12	protein_coding	0.711408	0.000476582	0.0483406
WDR7	ENSG00000091157.15	protein_coding	0.905932	0.000473154	0.0483406
ENSG00000302079	ENSG00000302079.1	lncRNA	1.14707	0.000464982	0.0483406
ENSG00000301804	ENSG00000301804.1	lncRNA	3.34873	0.000477858	0.0483406
WSCD1	ENSG00000179314.17	protein_coding	5.23656	0.000471732	0.0483406
ENSG00000306258	ENSG00000306258.1	lncRNA	1.30369	0.000484614	0.04848
SMARCA2	ENSG00000080503.25	protein_coding	0.524726	0.000495015	0.0488205
LRRFIP1	ENSG00000124831.20	protein_coding	0.646519	0.000495023	0.0488205
ENSG00000301041	ENSG00000301041.1	lncRNA	3.2583	0.000490804	0.0488205
ANO2	ENSG00000047617.18	protein_coding	1.61515	0.000498707	0.0489529
ARHGEF16	ENSG00000130762.15	protein_coding	-0.555128	0.000507288	0.0491172
CHD6	ENSG00000124177.16	protein_coding	0.753165	0.000503651	0.0491172
C1DP1	ENSG00000231245.2	processed_pseudogene	5.71277	0.000507429	0.0491172
BRPF1	ENSG00000156983.17	protein_coding	0.532119	0.000509787	0.0491181
