## Supplementary tables for "Fentanyl and fentanyl-xylazine co-exposure influence mitochondrial transcriptional programs in human trophoblasts": Table S17.GSEA.FMX9_TS-STB.xlsx

### Sheet: Table S18.GSEA.FMX9_TS-STB
ONTOLOGY	ID	Description	setSize	enrichmentScore	NES	pvalue	p.adjust	qvalue	rank	leading_edge	core_enrichment
CC	GO:0098798	mitochondrial protein-containing complex	173	-0.60391	-2.10585	1e-10	6.933e-07	5.88316e-07	2912	tags=45%, list=17%, signal=38%	MPC2/MRPL3/HADHB/DAP3/MRPL32/ISCA1/MRPS18C/PHB2/MRPL47/MRPL24/TRMT10C/MICU2/MRPS33/TIMM44/TOMM70/MRPS21/CLPX/MRPL45/MRPL19/TIMM17A/MRPL28/MRPL11/PDSS2/MICU1/PMPCB/PNPT1/MRPL57/HSPA9/VDAC1/PTCD3/MRPL23/TIMM21/HADHA/MRPL13/MRPS7/MRPS12/TOMM7/MRPL51/MICOS13/TIMM17B/MRPL44/SLC25A4/ISCU/MRPS11/TIMM50/MFN1/NFS1/TIMM8B/MRPS31/TOMM22/MRPS18A/MRPL14/MICU3/HSD17B10/MRPS10/DNAJC19/MRPL52/AFG3L2/POLRMT/MRPL9…
BP	GO:0032543	mitochondrial translation	128	-0.593863	-2.0528	1.17496e-07	0.0004073	0.000345624	3347	tags=45%, list=19%, signal=37%	MRPL2/NGRN/MRPS34/RMND1/MRPL16/MRPS28/GFM1/C1QBP/MRPL3/DAP3/MRPL32/YARS2/MRPS18C/MRPL47/MRPL24/TRMT10C/MRPS33/MRPS21/UQCC2/MRPL45/MRPL19/MRPL28/METTL8/MRPL11/MRPL57/PTCD3/MRPL23/MRPL13/GATC/TARS2/MRPS7/MRPS12/MRPL51/OXA1L/LARS2/MRPL44/MTIF2/MRPS11/MRPS31/MRPS18A/MRPL14/MALSU1/MRPS10/MRPL52/MRPL9/QRSL1/MRPL48/GFM2/MRPL27/MRPL30/MRPL33/MRPS26/TRUB2/MRPL54/MRPL17/COA3/MRPS16/MRPS18B
CC	GO:0098803	respiratory chain complex	88	-0.652577	-2.1401	3.43748e-07	0.000794402	0.000674108	1419	tags=44%, list=8%, signal=41%	NDUFV1/NDUFB8/ATP5ME/COX5B/NDUFB6/NDUFS2/NDUFB1/ATP5F1B/COX7A2L/UQCRQ/UQCRFS1/NDUFS3/SDHB/ATP5F1E/NDUFA5/ATP5MC2/NDUFA4/ATP5MF/NDUFS4/COX4I1/NDUFA9/NDUFB11/ATP5MK/UQCRB/ATP5F1A/ATP5PD/UQCRC2/UQCRH/NDUFA1/NDUFV3/ATP5PB/NDUFB7/CYC1/NDUFAB1/ATP5MJ/NDUFS5/NDUFA6/NDUFV2/COX7A2
BP	GO:0000028	ribosomal small subunit assembly	19	-0.876831	-2.0756	7.77174e-07	0.00134704	0.00114306	1673	tags=84%, list=10%, signal=76%	RPSA2/ERAL1/MRPS7/FAU/RPS14/MCAT/RPS27/RPSA/RPS19/RRP7A/METTL17/RPS15/RPS5/RPS27L/ABT1/RPS28
BP	GO:0033108	mitochondrial respiratory chain complex assembly	96	-0.609043	-2.03231	1.82e-06	0.00252362	0.00214147	3183	tags=53%, list=18%, signal=44%	NDUFB10/NDUFB5/NDUFB9/UQCC3/SDHAF4/NDUFB4/NDUFAF3/COX17/CHCHD7/NDUFS7/NDUFAF8/OMA1/UQCC2/NUBPL/NDUFB2/NDUFAF1/SCO2/TIMM21/PET100/COX20/COA4/NDUFB8/LYRM2/NDUFB6/NDUFS2/NDUFB1/CHCHD4/OXA1L/TMEM126A/COX14/UQCRFS1/NDUFS3/SMIM20/SCO1/NDUFA5/NDUFS4/NDUFAF4/TMEM126B/NDUFA9/COX18/UQCC4/NDUFB11/UQCC6/NDUFA1/DMAC1/COA1/NDUFB7/NDUFAB1/COA3/NDUFS5/NDUFA6
BP	GO:0070848	response to growth factor	498	0.702242	1.56227	2.83753e-06	0.00327877	0.00278228	1713	tags=22%, list=10%, signal=20%	ZNF703/HSPA5/MTSS2/HSP90AB1/COL1A2/NCL/AKT1S1/DLX3/TGFB1/BCL9L/STRAP/IGF1R/ZFP36L1/CCN1/IER2/PTPN12/SAP130/CREB3L1/ENG/NUS1/SEMA6A/ZBTB7A/ZFHX3/EP300/UBE2D3/SKI/PXN/PAK2/PRKD2/GATA3/ACVR1/ZYX/ERN1/COL1A1/CBL/TWSG1/VEGFA/CSNK1D/NOTCH1/ZFP36L2/ELK1/ZFP36/PIK3CB/SORT1/EGFR/SELENON/BMPR2/GAREM1/CAD/RAPGEF1/LATS2/DAB2IP/LGMN/ABL1/FGFR4/ITGB1BP1/COL4A2/MYC/FBN2/RAP1A/TGFBR2/NUMA1/PDCD4/PEG10/MYO1C/PTK2…
BP	GO:0006119	oxidative phosphorylation	123	-0.560576	-1.94451	3.92106e-06	0.00339809	0.00288353	2243	tags=41%, list=13%, signal=36%	TEFM/COX7C/PARK7/UQCC2/ATP5MG/NDUFB2/NDUFAF1/ATP7A/NDUFV1/NDUFB8/ATP5ME/COX5B/NDUFB6/NDUFS2/NDUFB1/DGUOK/UQCR11/ATP5F1B/AK4/COX7A2L/GHITM/UQCRQ/ISCU/ATP5IF1/UQCRFS1/NDUFS3/SDHB/ATP5F1E/NDUFA5/NDUFA4/ATP5MF/NDUFS4/COX4I1/NDUFA9/NDUFB11/UQCRB/ATP5F1A/ATP5PD/UQCRC2/UQCRH/NDUFA1/NDUFV3/ATP5PB/NDUFB7/COX6C/CYC1/NDUFAB1/NDUFS5/NDUFA6/NDUFV2/COX7A2
BP	GO:0140053	mitochondrial gene expression	166	-0.518159	-1.79791	3.80408e-06	0.00339809	0.00288353	2951	tags=39%, list=17%, signal=33%	GFM1/C1QBP/MRPL3/MTO1/DAP3/MRPL32/YARS2/MRPS18C/MRPL47/MRPL24/TRMT10C/MRPS33/FASTK/TRMT5/TEFM/MRPS21/THAP11/UQCC2/MRPL45/MRPL19/MRPL28/METTL8/MRPL11/PNPT1/MRPL57/PTCD3/MRPL23/MRPL13/TBRG4/KAT8/GATC/TARS2/MRPS7/MRPS12/MRPL51/OXA1L/LARS2/FASTKD5/MRPL44/MTIF2/MRPS11/MTRES1/MRPS31/MRPS18A/MRPL14/MALSU1/HSD17B10/MRPS10/MRPL52/POLRMT/MRPL9/QRSL1/MRPL48/GFM2/MRPL27/MRPL30/MRPL33/MRPS26/TRUB2/MRPL54/MRPL…
BP	GO:0022904	respiratory electron transport chain	102	-0.58312	-1.91657	5.85238e-06	0.00419778	0.00356212	1419	tags=33%, list=8%, signal=31%	NDUFV1/NDUFB8/COX5B/NDUFB6/NDUFS2/NDUFB1/DGUOK/UQCR11/COX7A2L/GHITM/UQCRQ/ISCU/UQCRFS1/NDUFS3/SDHB/NDUFA5/NDUFA4/NDUFS4/COX4I1/NDUFA9/UQCRB/UQCRC2/UQCRH/NDUFA1/NDUFV3/NDUFB7/COX6C/CYC1/NDUFAB1/NDUFS5/NDUFA6/NDUFV2/COX7A2/MDH1
BP	GO:0071363	cellular response to growth factor stimulus	479	0.705299	1.56853	6.05478e-06	0.00419778	0.00356212	1713	tags=22%, list=10%, signal=20%	ZNF703/HSPA5/MTSS2/HSP90AB1/COL1A2/NCL/AKT1S1/DLX3/TGFB1/BCL9L/STRAP/IGF1R/ZFP36L1/CCN1/PTPN12/SAP130/CREB3L1/ENG/NUS1/SEMA6A/ZBTB7A/EP300/UBE2D3/SKI/PXN/PAK2/PRKD2/GATA3/ACVR1/ZYX/ERN1/COL1A1/CBL/TWSG1/VEGFA/CSNK1D/NOTCH1/ZFP36L2/ZFP36/PIK3CB/SORT1/EGFR/SELENON/BMPR2/GAREM1/CAD/RAPGEF1/LATS2/DAB2IP/LGMN/ABL1/FGFR4/ITGB1BP1/COL4A2/FBN2/RAP1A/TGFBR2/NUMA1/PDCD4/PEG10/MYO1C/PTK2/NR4A1/TBX20/FAM83G/…
CC	GO:0030055	cell-substrate junction	374	0.72601	1.61203	7.30899e-06	0.00460666	0.00390909	1521	tags=22%, list=9%, signal=20%	RPS16/HSPA5/FLNC/P4HB/RPLP1/ACTG1/PIP5K1C/MYH9/LRP1/RALA/PABPC1/PTPN12/SLC9A1/FLNB/SH3KBP1/ITGB4/PI4KA/ACTR2/ENG/CAPN1/MSN/PXN/KLF11/SORBS3/PPFIBP1/CD81/MDC1/FLNA/DAG1/ZYX/CBL/CNN2/IGF2R/LASP1/YWHAG/ANXA5/STX16/EGFR/RPL8/ATP6V0C/TLN1/MPRIP/RHOA/ARHGEF2/PCBP2/PAK4/KRAS/NCSTN/LIMA1/NEDD9/RPS3/HSPG2/PTK2/HMGA1/DLC1/MAP4K4/BSG/CD46/TLE2/CDC42EP1/BCAR1/ITGA6/PPP1CB/GNA12/AHNAK/EPPK1/SPRY4/ACTN1/PLEC/A…
BP	GO:2000147	positive regulation of cell motility	394	0.712343	1.58307	1.13462e-05	0.00655529	0.00556264	1310	tags=20%, list=7%, signal=19%	ZNF703/HSPA5/MALAT1/ACTG1/SERPINE1/APP/TGFB1/IGF1R/SSH1/GPI/CCN1/AGO2/NUS1/SEMA6A/UBE2I/PRKD2/FLNA/GATA3/ACVR1/AMOT/TALAM1/COL1A1/MYADM/VEGFA/NOTCH1/IRS2/CSF1R/PIK3CB/LRRC15/LYN/EGFR/GRN/BCL6/BMPR2/RHOA/LAMB1/ARHGEF2/PLAA/LGALS3/DAB2IP/LGMN/ABL1/ITGB1BP1/STX4/SASH1/SRGAP2C/NR4A3/CAVIN1/PECAM1/NEDD9/PREX1/TGFBR2/FBLN1/MYO1C/PTK2/NOS3/EPHB2/MAP4K4/BSG/IL6/GATA2/SEMA4B/STK4/SOX9/WDR62/BCAR1/ITGA6/WN…
BP	GO:0042773	ATP synthesis coupled electron transport	82	-0.617361	-1.98159	1.83513e-05	0.00793643	0.00673464	1419	tags=40%, list=8%, signal=37%	NDUFV1/NDUFB8/COX5B/NDUFB6/NDUFS2/NDUFB1/DGUOK/UQCR11/COX7A2L/GHITM/UQCRQ/ISCU/UQCRFS1/NDUFS3/SDHB/NDUFA5/NDUFA4/NDUFS4/COX4I1/NDUFA9/UQCRB/UQCRC2/UQCRH/NDUFA1/NDUFV3/NDUFB7/COX6C/CYC1/NDUFAB1/NDUFS5/NDUFA6/NDUFV2/COX7A2
BP	GO:0042775	mitochondrial ATP synthesis coupled electron transport	82	-0.617361	-1.98159	1.83513e-05	0.00793643	0.00673464	1419	tags=40%, list=8%, signal=37%	NDUFV1/NDUFB8/COX5B/NDUFB6/NDUFS2/NDUFB1/DGUOK/UQCR11/COX7A2L/GHITM/UQCRQ/ISCU/UQCRFS1/NDUFS3/SDHB/NDUFA5/NDUFA4/NDUFS4/COX4I1/NDUFA9/UQCRB/UQCRC2/UQCRH/NDUFA1/NDUFV3/NDUFB7/COX6C/CYC1/NDUFAB1/NDUFS5/NDUFA6/NDUFV2/COX7A2
BP	GO:0015986	proton motive force-driven ATP synthesis	66	-0.633845	-1.95097	1.6273e-05	0.00793643	0.00673464	1419	tags=44%, list=8%, signal=41%	NDUFV1/NDUFB8/ATP5ME/NDUFB6/NDUFS2/NDUFB1/ATP5F1B/ATP5IF1/NDUFS3/SDHB/ATP5F1E/NDUFA5/ATP5MC2/ATP5MF/NDUFS4/NDUFA9/NDUFB11/ATP5MK/ATP5F1A/ATP5PD/NDUFA1/NDUFV3/ATP5PB/NDUFB7/NDUFAB1/ATP5MJ/NDUFS5/NDUFA6/NDUFV2
BP	GO:0009060	aerobic respiration	169	-0.480975	-1.6587	1.94605e-05	0.00793643	0.00673464	2243	tags=36%, list=13%, signal=32%	TEFM/COX7C/PARK7/BNIP3/UQCC2/ACO1/BLOC1S1/SUCLG1/ATP5MG/NDUFB2/NDUFAF1/ATP7A/NDUFV1/NDUFB8/ATP5ME/COX5B/NDUFB6/NDUFS2/IDH1/NDUFB1/DGUOK/OXA1L/UQCR11/ATP5F1B/AK4/COX7A2L/GHITM/UQCRQ/PDHB/ISCU/ATP5IF1/UQCRFS1/NDUFS3/SDHB/ATP5F1E/NDUFA5/SUCLA2/NDUFA4/ATP5MF/NDUFS4/COX4I1/NDUFA9/FH/NDUFB11/UQCRB/ATP5F1A/ATP5PD/UQCRC2/UQCRH/NDUFA1/NDUFV3/ATP5PB/NDUFB7/COX6C/CYC1/NDUFAB1/NDUFS5/NDUFA6/NDUFV2/COX7A2/MDH1
CC	GO:0005925	focal adhesion	368	0.727568	1.6147	1.497e-05	0.00793643	0.00673464	1521	tags=22%, list=9%, signal=20%	RPS16/HSPA5/FLNC/P4HB/RPLP1/ACTG1/PIP5K1C/MYH9/LRP1/RALA/PABPC1/PTPN12/SLC9A1/FLNB/SH3KBP1/ITGB4/PI4KA/ACTR2/ENG/CAPN1/MSN/PXN/KLF11/SORBS3/PPFIBP1/CD81/MDC1/FLNA/DAG1/ZYX/CBL/CNN2/IGF2R/LASP1/YWHAG/ANXA5/STX16/EGFR/RPL8/ATP6V0C/TLN1/MPRIP/RHOA/ARHGEF2/PCBP2/PAK4/KRAS/NCSTN/LIMA1/NEDD9/RPS3/HSPG2/PTK2/HMGA1/DLC1/MAP4K4/BSG/CD46/TLE2/CDC42EP1/BCAR1/ITGA6/PPP1CB/GNA12/AHNAK/SPRY4/ACTN1/PLEC/ACTN4/M…
BP	GO:0097250	mitochondrial respirasome assembly	102	-0.563185	-1.85105	2.15835e-05	0.00831324	0.00705439	1874	tags=41%, list=11%, signal=37%	UQCC2/NUBPL/NDUFB2/NDUFAF1/ATPAF1/SCO2/TIMM21/PET100/COX20/COA4/NDUFB8/LYRM2/TMEM242/NDUFB6/NDUFS2/NDUFB1/OXA1L/COX7A2L/TMEM126A/COX14/UQCRFS1/NDUFS3/SMIM20/SCO1/NDUFA5/NDUFS4/NDUFAF4/TMEM126B/NDUFA9/COX18/UQCC4/NDUFB11/UQCC6/NDUFA1/DMAC1/COA1/NDUFB7/NDUFAB1/COA3/NDUFS5/NDUFA6/COX7A2
BP	GO:0042776	proton motive force-driven mitochondrial ATP synthesis	58	-0.653037	-1.98583	2.60646e-05	0.00929911	0.00789097	1419	tags=45%, list=8%, signal=41%	NDUFV1/NDUFB8/ATP5ME/NDUFB6/NDUFS2/NDUFB1/ATP5F1B/ATP5IF1/NDUFS3/SDHB/ATP5F1E/NDUFA5/ATP5MF/NDUFS4/NDUFA9/NDUFB11/ATP5F1A/ATP5PD/NDUFA1/NDUFV3/ATP5PB/NDUFB7/NDUFAB1/NDUFS5/NDUFA6/NDUFV2
CC	GO:0000313	organellar ribosome	87	-0.593997	-1.93542	3.08495e-05	0.00929911	0.00789097	3684	tags=51%, list=21%, signal=40%	MRPS30/MRPS14/MRPL39/MRPL43/MRPL2/MRPS34/MRPL16/MRPS28/MRPL3/DAP3/MRPL32/MRPS18C/MRPL47/MRPL24/MRPS33/MRPS21/MRPL45/MRPL19/MRPL28/MRPL11/MRPL57/PTCD3/MRPL23/MRPL13/MRPS7/MRPS12/MRPL51/MRPL44/MRPS11/MRPS31/MRPS18A/MRPL14/MRPS10/MRPL52/MRPL9/MRPL48/MRPL27/MRPL30/MRPL33/MRPS26/MRPL54/MRPL17/MRPS16/MRPS18B
CC	GO:0005761	mitochondrial ribosome	87	-0.593997	-1.93542	3.08495e-05	0.00929911	0.00789097	3684	tags=51%, list=21%, signal=40%	MRPS30/MRPS14/MRPL39/MRPL43/MRPL2/MRPS34/MRPL16/MRPS28/MRPL3/DAP3/MRPL32/MRPS18C/MRPL47/MRPL24/MRPS33/MRPS21/MRPL45/MRPL19/MRPL28/MRPL11/MRPL57/PTCD3/MRPL23/MRPL13/MRPS7/MRPS12/MRPL51/MRPL44/MRPS11/MRPS31/MRPS18A/MRPL14/MRPS10/MRPL52/MRPL9/MRPL48/MRPL27/MRPL30/MRPL33/MRPS26/MRPL54/MRPL17/MRPS16/MRPS18B
BP	GO:0022900	electron transport chain	110	-0.545592	-1.82265	3.06316e-05	0.00929911	0.00789097	1419	tags=33%, list=8%, signal=30%	NDUFV1/NDUFB8/COX5B/NDUFB6/NDUFS2/NDUFB1/DGUOK/UQCR11/COX7A2L/GHITM/UQCRQ/ISCU/UQCRFS1/NDUFS3/SDHB/NDUFA5/NDUFA4/NDUFS4/COX4I1/NDUFA9/FDX1/UQCRB/UQCRC2/UQCRH/NDUFA1/DHRS2/NDUFV3/NDUFB7/COX6C/CYC1/NDUFAB1/NDUFS5/NDUFA6/NDUFV2/COX7A2/MDH1
BP	GO:0040017	positive regulation of locomotion	398	0.709217	1.57682	2.70016e-05	0.00929911	0.00789097	1310	tags=20%, list=7%, signal=19%	ZNF703/HSPA5/MALAT1/ACTG1/SERPINE1/APP/TGFB1/IGF1R/SSH1/GPI/CCN1/AGO2/NUS1/SEMA6A/UBE2I/PRKD2/FLNA/GATA3/ACVR1/AMOT/TALAM1/COL1A1/MYADM/VEGFA/NOTCH1/IRS2/CSF1R/PIK3CB/LRRC15/LYN/EGFR/GRN/BCL6/BMPR2/RHOA/LAMB1/ARHGEF2/PLAA/LGALS3/DAB2IP/LGMN/ABL1/ITGB1BP1/STX4/SASH1/SRGAP2C/NR4A3/CAVIN1/PECAM1/NEDD9/PREX1/TGFBR2/FBLN1/MYO1C/PTK2/NOS3/EPHB2/MAP4K4/BSG/IL6/GATA2/SEMA4B/STK4/SOX9/WDR62/BCAR1/ITGA6/WN…
BP	GO:0031589	cell-substrate adhesion	240	0.751681	1.67048	5.77759e-05	0.0160224	0.0135962	1810	tags=26%, list=10%, signal=24%	P4HB/NID1/ACTG1/SERPINE1/LYPD3/PPARD/UNC13D/CCN1/BCAM/SLC9A1/ITGB4/MINK1/PXN/SORBS3/FLNA/DAG1/ZYX/COL1A1/MYADM/SRGAP2/VEGFA/NOTCH1/PIK3CB/TLN1/BCL6/RHOA/LAMB1/RAB1A/ABL1/ITGB1BP1/LAMA5/THBS3/NEDD9/BCL2L11/PREX1/FBLN1/PTK2/DLC1/MAP4K4/MACF1/STK4/LAMC1/ITGA6/SPRY4/ACTN1/MDK/KANK1/RREB1/ACTN4/COL5A3/MICALL2/ITGB5/FMN1/ARHGEF7/FERMT1/S100A10/PKD1/CCR7/L1CAM/NF1/RCC2/JAG1/ITGA5
BP	GO:0045333	cellular respiration	208	-0.442711	-1.57509	5.63482e-05	0.0160224	0.0135962	3196	tags=43%, list=18%, signal=35%	SLC35A4/NDUFB10/NDUFB5/NDUFB9/CHCHD5/UQCC3/PANK2/SDHAF4/NDUFB4/NNT/ETFA/CSKMT/COA6/ATP5F1C/AFG1L/NDUFS7/PRELID1/COX6A1/DLST/STOML2/VPS54/TEFM/COX7C/PARK7/BNIP3/UQCC2/ACO1/BLOC1S1/SUCLG1/PNPT1/ATP5MG/NDUFB2/NDUFAF1/ATP7A/SCO2/IFNLR1/NDUFV1/NDUFB8/ATP5ME/COX5B/COQ10A/NDUFB6/NDUFS2/IDH1/NDUFB1/DGUOK/CHCHD4/OXA1L/UQCR11/ATP5F1B/AK4/COX7A2L/MTLN/GHITM/UQCRQ/PDHB/ISCU/ATP5IF1/MFSD8/UQCRFS1/NDUFS3/SDHB/…
BP	GO:0019646	aerobic electron transport chain	74	-0.621879	-1.95437	6.40498e-05	0.0170791	0.0144929	1419	tags=42%, list=8%, signal=39%	NDUFV1/NDUFB8/COX5B/NDUFB6/NDUFS2/NDUFB1/UQCR11/COX7A2L/UQCRQ/ISCU/UQCRFS1/NDUFS3/SDHB/NDUFA5/NDUFA4/NDUFS4/COX4I1/NDUFA9/UQCRB/UQCRC2/UQCRH/NDUFA1/NDUFV3/NDUFB7/COX6C/CYC1/NDUFAB1/NDUFS5/NDUFA6/NDUFV2/COX7A2
CC	GO:0098800	inner mitochondrial membrane protein complex	50	-0.649118	-1.9322	6.74696e-05	0.0173247	0.0147013	2670	tags=46%, list=15%, signal=39%	TIMM29/GRPEL2/MPC2/PHB2/MICU2/TIMM44/TIMM17A/PDSS2/MICU1/HSPA9/TIMM21/MICOS13/TIMM17B/TIMM50/MICU3/DNAJC19/AFG3L2/IMMT/AGK/MCUB/PHB1/MPC1/ROMO1
BP	GO:0019058	viral life cycle	237	0.73811	1.64058	7.82893e-05	0.0185616	0.0157509	1194	tags=19%, list=7%, signal=18%	BANF1/P4HB/PCBP1/DDX3X/HSP90AB1/RAB7A/LAMTOR5/VAMP8/CHMP2A/PABPC1/TPCN1/RAD23A/CHMP4B/CD81/DAG1/CBL/ILF3/NOTCH1/WWP2/LRRC15/TNIP1/TRIM28/SLC7A1/TRIM25/EGFR/APOBEC3B/RAB1A/ARL8B/MPHOSPH8/LARP1/PCBP2/TRIM26/CTSB/VPS37C/VPS37B/TPCN2/IFITM3/STAU1/BSG/CD46/SMARCB1/NUP153/MORC2/SCARB1/CD74
BP	GO:0071407	cellular response to organic cyclic compound	370	0.704852	1.5651	8.19485e-05	0.0185616	0.0157509	1422	tags=20%, list=8%, signal=19%	ZNF703/ATP1A1/SAFB/WBP2/PPARD/TGFB1/RALB/IGF1R/SSH1/ZFP36L1/SMARCA4/SLC9A1/GRAMD1A/ZBTB7A/EP300/GNA11/MSN/PAK2/SAFB2/PTGES3/HSF1/PER1/FLNA/DAG1/COL1A1/RXRA/ZFP36L2/ELK1/ZFP36/NCOR2/DIAPH1/EGFR/SELENON/DDX54/ID3/KLF16/RHOA/TRIP4/RAPGEF1/ABL1/NCOR1/RAD51/CDH1/LARP1/PAK4/NR4A3/NCSTN/EHMT2/KDM3A/BCL2L11/RAP1A/DNMT3A/HNRNPD/TP63/PNPLA3/CRTC2/KMT2D/AIFM1/LEP/TRERF1/CNOT1/ITGA6/KLF4/ZMIZ1/HNRNPU/SCNN1A/…
MF	GO:0050839	cell adhesion molecule binding	433	0.696631	1.54913	7.62207e-05	0.0185616	0.0157509	1639	tags=27%, list=9%, signal=25%	HSPA5/P4HB/PCBP1/DDX3X/EPS8L2/HSP90AB1/MYH9/APP/ATXN2L/ATIC/NCK1/HCFC1/CCN1/MARK2/IGF2/BCAM/FLNB/PTPRF/ITGB4/SH3GL1/PI4KA/ASAP1/MSN/TNKS1BP1/EIF2S3/CHMP4B/PPFIBP1/PAK2/SERBP1/PPL/CD81/NOTCH3/FLNA/ACVR1/GOLGA3/CBL/GCN1/CNN2/ARHGAP1/CSNK1D/BAG3/LASP1/WASF2/LYN/LRRFIP1/TRIM25/EGFR/EPS15L1/PPP1R13L/RAB11B/TLN1/BMPR2/MPRIP/RAB1A/CAPZB/DAB2IP/EPCAM/ITGB1BP1/CDH1/LARP1/TENM3/PPME1/PAK4/RANGAP1/LAMA5/TBC…
MF	GO:0003682	chromatin binding	486	0.671772	1.49437	8.29957e-05	0.0185616	0.0157509	1699	tags=23%, list=10%, signal=21%	FUS/SUPT5H/SAFB/WBP2/TFAP2A/DLX3/APP/FOSL1/ARID1A/BRD4/HCFC1/EP400/CHD7/SMARCA4/H1-0/CREB3L1/EP300/PELP1/TNRC18/SUPT6H/HSF1/PER1/SMC1A/DDX1/BRD3/MNT/KDM6B/IKZF5/MBD6/TCF7L2/NOTCH1/ELK1/NCOR2/APEX1/CDYL/CAMTA2/TRIM28/NCOA6/EGFR/TICRR/ZNF750/TOP1/ZC3H4/BCL6/NFAT5/CTCF/ASXL2/RAD51/MPHOSPH8/CHD3/H1-1/RARA/PCBP2/CDK9/CBX5/CBX4/EHMT2/KDM3A/NUPR1/AHDC1/SMARCC1/DNMT3A/HNRNPD/CHD2/CDT1/TP63/PHF13/RCOR1/HM…
BP	GO:0071560	cellular response to transforming growth factor beta stimulus	202	0.753113	1.66795	0.000123647	0.0249759	0.0211939	1678	tags=23%, list=10%, signal=21%	ZNF703/HSPA5/HSP90AB1/COL1A2/TGFB1/BCL9L/STRAP/IGF1R/ZFP36L1/SAP130/ENG/ZBTB7A/EP300/SKI/PXN/PAK2/ACVR1/ZYX/COL1A1/TWSG1/ZFP36L2/SELENON/LATS2/ABL1/COL4A2/FBN2/TGFBR2/PEG10/PTK2/SOX9/WNT5A/SPRY2/ZMIZ1/PML/CREBBP/NFATC1/ITGB5/PPARA/LTBP3/SPRED2/IL17RD/RBBP4/SIN3A/FERMT1/SMAD4/MIR98
MF	GO:0003779	actin binding	316	0.706088	1.56332	0.000126086	0.0249759	0.0211939	1865	tags=25%, list=11%, signal=23%	FLNC/P4HB/MTSS2/EPS8L2/MYH9/SSH1/FLNB/COTL1/ACTR2/MSN/PLEKHG3/MYH14/FLNA/DAG1/MYO9B/FHDC1/CNN2/MAP1S/MYH10/LASP1/DIAPH1/WASF2/MYO6/COBL/EGFR/TLN1/WIPF2/MPRIP/CAPZB/ABL1/CEACAM1/WASL/SYNPO/LIMA1/FHOD1/MYO18A/CGN/MYO7A/MYO1C/MYO18B/PTK2/NOS3/MACF1/INF2/SPTAN1/SHROOM3/MICAL2/ACTN1/SPTBN1/HIP1/PLEC/HNRNPU/ACTN4/EZR/MICALL2/MYBPC3/FMN1/PDLIM1/GAS2L3/EMD/DIAPH3/SNTB2/NCALD/ESPN/PPP1R18/DMD/SPIRE2/FERMT…
BP	GO:0071396	cellular response to lipid	388	0.692381	1.53985	0.000123814	0.0249759	0.0211939	1409	tags=20%, list=8%, signal=18%	ZNF703/ATP1A1/SAFB/SERPINE1/WBP2/PPARD/TGFB1/IGF1R/ZFP36L1/SMARCA4/GRAMD1A/ZBTB7A/EP300/MSN/SAFB2/PTGES3/HSF1/PER1/DAG1/COL1A1/SLC7A5/RXRA/PRKCD/RIPK2/ZFP36L2/ELK1/ZFP36/NCOR2/LYN/TNIP1/EGFR/PRPF8/DDX54/ID3/RHOA/TRIP4/PLAA/TNFAIP3/DAB2IP/ABL1/NCOR1/RARA/SASH1/NR4A3/KDM3A/BCL2L11/HNRNPD/PDCD4/TP63/MAP2K7/KMT2D/NOS3/AIFM1/EPHB2/LEP/IL6/SOX9/TRERF1/CNOT1/RELA/PHC1/WNT5A/SCARB1/MAP2K3/KLF4/ZMIZ1/HNRN…
MF	GO:0008134	transcription factor binding	465	0.674696	1.50153	0.00012596	0.0249759	0.0211939	1700	tags=22%, list=10%, signal=20%	ZNF703/PSMC5/DDX3X/WBP2/PPARD/TACC2/BAZ2A/ARID1A/HCFC1/TBX3/BHLHE40/SMARCA4/COMMD7/TAF4/BHLHE41/ZBTB7A/EP300/UBE2I/SKI/NR4A2/TOB2/HSF1/PER1/FLNA/GATA3/RXRA/TCF7L2/ELK1/NCOR2/WWP2/NCOA6/ANXA4/DDX54/BCL6/ID3/CTCF/PDCD11/TRIP4/SETD1A/NCOR1/RARA/MYC/CDK9/ARNT2/ZMYND8/NR4A3/PIAS1/CBX5/MED25/EHMT2/NEK6/KDM3A/MEF2D/DNMT3A/RPS3/NR4A1/CRTC2/HMGA1/TBX20/DOT1L/DRAP1/GATA2/SMARCB1/STK4/PITX1/SOX9/TRERF1/CNOT…
BP	GO:0030335	positive regulation of cell migration	383	0.706065	1.56885	0.000146532	0.0282197	0.0239464	1310	tags=20%, list=7%, signal=19%	ZNF703/HSPA5/ACTG1/SERPINE1/APP/TGFB1/IGF1R/SSH1/GPI/CCN1/AGO2/NUS1/SEMA6A/UBE2I/PRKD2/FLNA/GATA3/ACVR1/AMOT/COL1A1/MYADM/VEGFA/NOTCH1/IRS2/CSF1R/PIK3CB/LRRC15/LYN/EGFR/GRN/BMPR2/RHOA/LAMB1/ARHGEF2/PLAA/LGALS3/DAB2IP/LGMN/ABL1/ITGB1BP1/STX4/SASH1/SRGAP2C/NR4A3/PECAM1/NEDD9/PREX1/TGFBR2/FBLN1/MYO1C/PTK2/NOS3/EPHB2/MAP4K4/BSG/IL6/GATA2/SEMA4B/STK4/SOX9/WDR62/BCAR1/ITGA6/WNT5A/SCARB1/TJP1/SPRY2/MAP2…
BP	GO:0033617	mitochondrial cytochrome c oxidase assembly	24	-0.767442	-1.91292	0.000164786	0.0296539	0.0251635	1679	tags=50%, list=10%, signal=45%	SCO2/TIMM21/PET100/COX20/COA4/COX14/SMIM20/SCO1/COX18/UQCC6/COA1/COA3
BP	GO:0048729	tissue morphogenesis	385	0.691942	1.5387	0.000160163	0.0296539	0.0251635	1833	tags=24%, list=10%, signal=22%	ACTG1/MAGED1/TFAP2A/DLX3/GCM1/TGFB1/RALA/GPI/CCN1/TBX3/CHD7/ITGB4/PLXND1/ENG/DLG5/MSN/SKI/LAMA1/CECR2/PLOD3/PRKD2/FLNA/PLXNB2/GATA3/DAG1/ACVR1/KDM6B/TWSG1/VEGFA/NOTCH1/CSF1R/MDM4/COBL/TRIM28/EGFR/HEG1/BMPR2/RHOA/TIMELESS/ABL1/CEACAM1/RARA/MYC/TSC2/KRAS/PTCD2/LAMA5/BTBD7/AHDC1/TGFBR2/MTHFD1/TP63/TBX20/DLC1/NOS3/BSG/STK4/SOX9/ARHGAP35/PSEN1/WNT5A/SPRY2/C2CD3/MED12/MICAL2/KLF4/COL4A1/MDK/RREB1/PML/A…
BP	GO:0061061	muscle structure development	457	0.678013	1.50918	0.000166811	0.0296539	0.0251635	1470	tags=21%, list=8%, signal=19%	FLNC/NID1/ACTG1/PPARD/MYH9/TGFB1/BCL9L/ARID1A/ZFP36L1/TBX3/CHD7/IGF2/SMARCA4/SLC9A1/FLNB/ATP11A/ENG/BHLHE41/ZFHX3/EP300/SKI/LAMA1/NR2F2/SUPT6H/ATP2A2/MYH14/CD81/DAG1/ACVR1/ATF3/KDM6B/VEGFA/TCF7L2/NOTCH1/SORT1/PTBP1/HEG1/SELENON/ERVW-1/COL6A1/ERVFRD-1/ID3/BMPR2/CTCF/RHOA/LAMB1/TRIP4/RARA/NEURL1/CDK9/NFATC3/KRAS/PTCD2/PIAS1/PLD3/LAMA5/AKAP13/MEF2D/NUPR1/SMARCC1/MYL9/PDCD4/MRTFB/DMPK/CHD2/TANC1/MYO1…
BP	GO:0016032	viral process	344	0.701819	1.55337	0.000173968	0.0301529	0.025587	1194	tags=18%, list=7%, signal=17%	BANF1/P4HB/HEXIM1/PCBP1/DDX3X/HSP90AB1/RAB7A/LAMTOR5/VAMP8/CHMP2A/PABPC1/BRD4/HCFC1/MON1B/SMARCA4/TPCN1/EP300/RAD23A/CHMP4B/CD81/DAG1/CBL/ILF3/NOTCH1/IGF2R/ZFP36/CSF1R/WWP2/LRRC15/TNIP1/TRIM28/SLC7A1/TRIM25/PTBP1/EGFR/ZDHHC8/APOBEC3B/RAB1A/ARL8B/MPHOSPH8/LARP1/PCBP2/CDK9/TRIM26/CTSB/UBP1/VPS37C/TARDBP/VPS37B/FBLN1/PEG10/TPCN2/IFITM3/STAU1/BSG/CD46/SMARCB1/NUP153/MORC2/SCARB1/CD74
MF	GO:0016655	oxidoreductase activity, acting on NAD(P)H, quinone or similar compound as acceptor	44	-0.67111	-1.93012	0.000188785	0.0316523	0.0268593	1419	tags=43%, list=8%, signal=40%	NDUFV1/NDUFB8/CRYZ/NDUFB6/NDUFS2/NDUFB1/CBR1/NDUFS3/NDUFA5/NDUFA4/NDUFS4/NDUFA9/NDUFA1/NDUFV3/NDUFB7/DCXR/NDUFS5/NDUFA6/NDUFV2
BP	GO:0006397	mRNA processing	452	0.68415	1.52212	0.000191776	0.0316523	0.0268593	1275	tags=18%, list=7%, signal=17%	HNRNPH3/HNRNPUL1/SAFB/LSM10/NCL/ZRANB2/HNRNPA1/SART1/STRAP/SF3B4/RNPS1/PABPC1/ZFP36L1/SRRM2/SF3A1/SRRM1/CPSF1/SNRPA1/ZBTB7A/DDX39B/CDK11B/SAP18/ZC3H13/SUPT6H/PNN/SAFB2/ACIN1/AHCYL1/HSF1/SRRT/U2AF1/DDX1/SF1/ERN1/CWC27/ILF3/DDX41/SCAF1/HNRNPA0/CASC3/KHSRP/CPSF7/PTBP1/SF3A2/EIF1/PRPF8/THOC6/HNRNPA3/NSUN2/HNRNPL/ZC3H3/LGALS3/RPRD2/PRPF38B/RBM22/CDK9/RBM14/GEMIN4/SYNCRIP/PTCD2/CCAR2/HNRNPA2B1/TARDBP/P…
BP	GO:0009792	embryo development ending in birth or egg hatching	484	0.668857	1.48742	0.000196315	0.0316523	0.0268593	2216	tags=27%, list=13%, signal=24%	MYH9/TFAP2A/DLX3/C1orf43/RRM2/FOSL1/GCM1/TGFB1/RALA/GPI/ZFP36L1/CMIP/CCN1/TBX3/ECE1/CHD7/IGF2/BCL2L1/CNOT3/ATP11A/HM13/INTS1/EP300/SKI/CECR2/PLOD3/NR2F2/SUPT6H/UBE2B/TCOF1/PLXNB2/GATA3/ACVR1/AMOT/COL1A1/NOLC1/VEGFA/NOTCH1/DLX4/COBL/TRIM28/EGFR/HEG1/PHGDH/NSUN2/CTCF/LATS2/ABL1/RARA/XYLT1/ARNT2/PLXNA2/TSC2/RCN1/DYNC2I1/FOXI3/BCL2L11/TGFBR2/MAFG/MTHFD1/ADCY9/POLG2/PHLDA2/KIAA1217/MYO18B/OTUD7B/DLC1/…
CC	GO:0034709	methylosome	12	-0.876256	-1.88443	0.000235527	0.0320178	0.0271695	645	tags=42%, list=4%, signal=40%	SNRPD2/PRMT1/ERH/CLNS1A/SNRPE
BP	GO:0031125	rRNA 3'-end processing	12	0.968974	1.67353	0.000230714	0.0320178	0.0271695	2	tags=8%, list=0%, signal=8%	RPS21
BP	GO:0007179	transforming growth factor beta receptor signaling pathway	164	0.755138	1.66551	0.000212183	0.0320178	0.0271695	1678	tags=22%, list=10%, signal=20%	ZNF703/HSPA5/HSP90AB1/COL1A2/TGFB1/BCL9L/STRAP/SAP130/ENG/ZBTB7A/EP300/SKI/PXN/ACVR1/ZYX/TWSG1/SELENON/LATS2/FBN2/TGFBR2/PEG10/PTK2/SPRY2/ZMIZ1/PML/CREBBP/ITGB5/PPARA/LTBP3/SPRED2/IL17RD/RBBP4/SIN3A/FERMT1/SMAD4/MIR98
BP	GO:1903311	regulation of mRNA metabolic process	266	0.723223	1.60166	0.000231981	0.0320178	0.0271695	2001	tags=27%, list=11%, signal=24%	FUS/SAFB/NCL/HNRNPA1/RNPS1/PABPC1/ZFP36L1/CNOT3/SRRM1/SAMD4B/AGO2/ZBTB7A/TNKS1BP1/CDK11B/SAP18/SUPT6H/SAFB2/CNOT11/SERBP1/ACIN1/AHCYL1/SF1/PRKCD/ZFP36L2/ZFP36/APEX1/HNRNPA0/CASC3/KHSRP/PTBP1/TAF15/EIF1/HNRNPL/LARP1/CDK9/SYNCRIP/PTCD2/HNRNPA2B1/TARDBP/TENT4A/HNRNPD/U2AF2/TRA2A/SRSF4/MOV10/YBX3/KHDRBS1/DHX36/PATL1/CNOT1/SON/HNRNPU/TENT4B/IGF2BP1/YTHDF3/LARP4B/CNOT4/UPF1/CDK11A/MIR98/GIGYF2/CNOT6L/T…
BP	GO:0007178	cell surface receptor protein serine/threonine kinase signaling pathway	266	0.723081	1.60135	0.000231981	0.0320178	0.0271695	1698	tags=22%, list=10%, signal=20%	ZNF703/HSPA5/HSP90AB1/COL1A2/DLX3/LRP1/TGFB1/BCL9L/STRAP/CCN1/SAP130/ENG/ZBTB7A/EP300/UBE2D3/SKI/PXN/ACVR1/ZYX/TWSG1/NOTCH1/SELENON/BMPR2/LATS2/ZC3H3/ABL1/FBN2/WWTR1/TGFBR2/NUMA1/PDCD4/PEG10/PTK2/TBX20/FAM83G/SCUBE3/WNT5A/SPRY2/ZMIZ1/SPTBN1/PML/CREBBP/MAPK3/NOTCH2/ZNF8/FSTL1/ITGB5/PPARA/LTBP3/SPRED2/IL17RD/ACVR2B/RBBP4/SIN3A/FERMT1/SMAD4/MIR98/HIVEP1
MF	GO:0045296	cadherin binding	299	0.712499	1.57884	0.000231051	0.0320178	0.0271695	1752	tags=31%, list=10%, signal=28%	HSPA5/PCBP1/DDX3X/EPS8L2/HSP90AB1/MYH9/ATXN2L/ATIC/NCK1/HCFC1/MARK2/FLNB/SH3GL1/PI4KA/ASAP1/TNKS1BP1/EIF2S3/CHMP4B/PPFIBP1/PAK2/SERBP1/PPL/NOTCH3/FLNA/ACVR1/GOLGA3/CBL/GCN1/CNN2/ARHGAP1/CSNK1D/BAG3/LASP1/WASF2/LRRFIP1/TRIM25/EGFR/EPS15L1/PPP1R13L/RAB11B/TLN1/BMPR2/MPRIP/RAB1A/CAPZB/DAB2IP/EPCAM/CDH1/LARP1/PPME1/PAK4/RANGAP1/TBC1D10A/RPL23A/LIMA1/ERC1/NOP56/SCYL1/MRTFB/CGN/FASN/BSG/MACF1/CD46/NUDC…
BP	GO:0008380	RNA splicing	424	0.676323	1.50324	0.000234919	0.0320178	0.0271695	1275	tags=16%, list=7%, signal=15%	HNRNPH3/HNRNPUL1/FUS/LSM10/NCL/ZRANB2/HNRNPA1/SART1/STRAP/SF3B4/RNPS1/PABPC1/SRRM2/SLC38A2/SF3A1/SRRM1/SNRPA1/ZBTB7A/DDX39B/CDK11B/SAP18/ZC3H13/SUPT6H/PNN/ACIN1/U2AF1/DDX1/SF1/ERN1/CWC27/ILF3/DDX41/TRRAP/SCAF1/CASC3/KHSRP/PTBP1/TAF15/SF3A2/EIF1/PRPF8/THOC6/HNRNPA3/HNRNPL/LGALS3/PRPF38B/FAM98A/FAM98B/RBM22/RBM14/GEMIN4/SYNCRIP/CCAR2/HNRNPA2B1/TARDBP/DDX42/U2AF2/TRA2A/SRSF4/POLR2A/KHDRBS1/PRPF38A/K…
BP	GO:0043009	chordate embryonic development	472	0.670548	1.49201	0.000205393	0.0320178	0.0271695	2216	tags=27%, list=13%, signal=24%	MYH9/TFAP2A/DLX3/C1orf43/RRM2/FOSL1/GCM1/TGFB1/RALA/GPI/ZFP36L1/CMIP/CCN1/TBX3/ECE1/CHD7/IGF2/BCL2L1/CNOT3/ATP11A/HM13/INTS1/EP300/SKI/CECR2/PLOD3/NR2F2/SUPT6H/UBE2B/TCOF1/PLXNB2/GATA3/ACVR1/AMOT/COL1A1/NOLC1/VEGFA/NOTCH1/DLX4/COBL/TRIM28/EGFR/HEG1/PHGDH/NSUN2/CTCF/LATS2/ABL1/RARA/XYLT1/ARNT2/PLXNA2/TSC2/RCN1/DYNC2I1/FOXI3/BCL2L11/TGFBR2/MAFG/MTHFD1/ADCY9/POLG2/PHLDA2/KIAA1217/MYO18B/OTUD7B/DLC1/…
BP	GO:0071559	response to transforming growth factor beta	206	0.753914	1.66807	0.00026245	0.0343314	0.0291327	1678	tags=23%, list=10%, signal=21%	ZNF703/HSPA5/HSP90AB1/COL1A2/TGFB1/BCL9L/STRAP/IGF1R/ZFP36L1/SAP130/ENG/ZBTB7A/ZFHX3/EP300/SKI/PXN/PAK2/ACVR1/ZYX/COL1A1/TWSG1/ZFP36L2/SELENON/LATS2/ABL1/COL4A2/FBN2/TGFBR2/PEG10/PTK2/SOX9/WNT5A/SPRY2/ZMIZ1/PML/CREBBP/NFATC1/ITGB5/PPARA/LTBP3/SPRED2/IL17RD/RBBP4/SIN3A/FERMT1/SMAD4/MIR98
BP	GO:0034975	protein folding in endoplasmic reticulum	11	0.971192	1.65609	0.00025983	0.0343314	0.0291327	17	tags=18%, list=0%, signal=18%	HSPA5/P4HB
BP	GO:0045785	positive regulation of cell adhesion	318	0.704956	1.56109	0.000276248	0.0354671	0.0300965	1812	tags=26%, list=10%, signal=24%	P4HB/NID1/TGFB1/SART1/NCK1/ARID1A/UNC13D/BRD4/CCN1/IGF2/SMARCA4/MAGI1/ZFHX3/EP300/CD276/LAMA1/CD81/PRKD2/FLNA/GATA3/DAG1/MYADM/RIPK2/VEGFA/YWHAG/LYN/SLC7A1/BCL6/NFAT5/RHOA/LAMB1/ABL1/ITGB1BP1/STX4/RARA/HSPH1/NR4A3/NEDD9/PREX1/SMARCC1/TGFBR2/FBLN1/RPS3/SOCS1/MAP4K4/LEP/CD46/IL6/SMARCB1/STK4/LAMC1/DHPS/PTPN23/RELA/ITGA6/WNT5A/TJP1/CD74/ZMIZ1/MDK/RUNX1/RREB1/ADA/AP3B1/GLI3/ACTB/FMN1/SIRPA/CYTH3/TGM2…
BP	GO:0017004	cytochrome complex assembly	39	-0.669973	-1.89603	0.000308226	0.0379495	0.0322029	1679	tags=41%, list=10%, signal=37%	UQCC2/SCO2/TIMM21/PET100/COX20/COA4/COX14/UQCRFS1/SMIM20/SCO1/COX18/UQCC4/UQCC6/CYBA/COA1/COA3
CC	GO:0031464	Cul4A-RING E3 ubiquitin ligase complex	13	-0.858496	-1.87703	0.000317478	0.0379495	0.0322029	737	tags=54%, list=4%, signal=52%	DDB1/TRPC4AP/COP1/DTL/DDB2/RBX1/CDKN1B
BP	GO:0007031	peroxisome organization	32	-0.705551	-1.86197	0.000301635	0.0379495	0.0322029	2463	tags=47%, list=14%, signal=40%	HACL1/FIS1/PEX10/PEX13/LONP2/PEX19/RAB8B/ZFAND6/PEX11A/DNM1L/ABCD3/ACOT8/PEX3/PEX16/PLAAT3
BP	GO:0050792	regulation of viral process	119	0.797329	1.73231	0.000312664	0.0379495	0.0322029	1194	tags=22%, list=7%, signal=20%	BANF1/P4HB/HEXIM1/DDX3X/RAB7A/PABPC1/RAD23A/ILF3/NOTCH1/ZFP36/LRRC15/TNIP1/TRIM28/TRIM25/APOBEC3B/MPHOSPH8/LARP1/TRIM26/UBP1/VPS37B/FBLN1/IFITM3/STAU1/BSG/MORC2/CD74
BP	GO:0008535	respiratory chain complex IV assembly	27	-0.740949	-1.85703	0.000326371	0.0383513	0.0325439	1679	tags=44%, list=10%, signal=40%	SCO2/TIMM21/PET100/COX20/COA4/COX14/SMIM20/SCO1/COX18/UQCC6/COA1/COA3
MF	GO:0015453	oxidoreduction-driven active transmembrane transporter activity	54	-0.621026	-1.86636	0.000350202	0.0400439	0.0339802	1570	tags=46%, list=9%, signal=42%	CYB5A/NDUFV1/NDUFB8/COX5B/NDUFB6/NDUFS2/NDUFB1/COX7A2L/UQCRFS1/NDUFS3/NDUFA5/NDUFA4/NDUFS4/COX4I1/NDUFA9/CYB561D2/UQCRH/NDUFA1/NDUFV3/CYB561A3/NDUFB7/CYC1/NDUFS5/NDUFA6/NDUFV2
MF	GO:0015078	proton transmembrane transporter activity	129	-0.470861	-1.62908	0.000352327	0.0400439	0.0339802	1880	tags=34%, list=11%, signal=31%	ATP5MG/NDUFB2/SLC2A10/CYB5A/ATP6V0B/SLC17A5/NDUFV1/NDUFB8/ATP5ME/COX5B/NDUFB6/NDUFS2/NDUFB1/ATP5F1B/COX7A2L/SLC45A1/GHITM/SLC25A4/SLC30A5/UQCRFS1/NDUFS3/ATP6V0A4/ATP5F1E/NDUFA5/ATP5MC2/NDUFA4/ATP5MF/NDUFS4/COX4I1/NDUFA9/ATP5F1A/ATP5PD/ATP6V1F/UQCRH/NDUFA1/NDUFV3/ATP5PB/NDUFB7/CYC1/SLC11A2/ATP6V0E1/NDUFS5/NDUFA6/NDUFV2
BP	GO:0022407	regulation of cell-cell adhesion	307	0.70239	1.55596	0.000363001	0.0405917	0.0344451	1812	tags=24%, list=10%, signal=22%	ZNF703/AKNA/TGFB1/SART1/NCK1/ARID1A/BRD4/TNFRSF21/IGF2/SMARCA4/MAGI1/MINK1/DLG5/EP300/CD276/CD81/GATA3/MYADM/PRKCD/TWSG1/RIPK2/VEGFA/NOTCH1/YWHAG/LYN/SLC7A1/BCL6/NFAT5/RHOA/LGALS3/EPCAM/ABL1/CEACAM1/CDH1/RARA/TENM3/HSPH1/NR4A3/SMARCC1/TGFBR2/RPS3/SOCS1/PTK2/LEP/CD46/IL6/SMARCB1/DHPS/PTPN23/RELA/WNT5A/TJP1/KLF4/CD74/ZMIZ1/MDK/RUNX1/ADA/AP3B1/GLI3/ACTB/PPARA/SIRPA/FOXO3/AP3D1/STAT5B/CCR7/SOX13/BRD2…
MF	GO:0003729	mRNA binding	327	0.705359	1.55882	0.000377077	0.040848	0.0346625	1288	tags=20%, list=7%, signal=19%	FUS/SUPT5H/PCBP1/DDX3X/NCL/ZNF385A/HNRNPA1/ATXN2L/EDC3/STRAP/RNPS1/PABPC1/ZFP36L1/SRRM2/PAIP2/HSP90AA1/CPSF1/SAMD4B/AGO2/DDX39B/SERBP1/SF1/ILF3/DDX41/ZFP36L2/MYH10/ZFP36/HNRNPA0/CASC3/KHSRP/CPSF7/PTBP1/TAF15/EIF4G1/HNRNPA3/HNRNPL/LARP1/RARA/PCBP2/RBM14/SYNCRIP/ATXN2/EEFSEC/HNRNPA2B1/TARDBP/HNRNPD/RPS3/PEG10/CHTOP/NXF1/STAU1/RBMS2/SRSF4/RNF40/YBX3/KHDRBS1/DHX36/SPEN/HDLBP/NCBP3/MSI2/HNRNPU/LSM14B/…
MF	GO:0140297	DNA-binding transcription factor binding	378	0.686907	1.52651	0.000376699	0.040848	0.0346625	1733	tags=24%, list=10%, signal=22%	ZNF703/PSMC5/WBP2/TACC2/BAZ2A/ARID1A/HCFC1/TBX3/BHLHE40/SMARCA4/COMMD7/TAF4/BHLHE41/ZBTB7A/EP300/SKI/NR4A2/TOB2/HSF1/PER1/FLNA/GATA3/RXRA/TCF7L2/ELK1/NCOR2/WWP2/NCOA6/ANXA4/DDX54/BCL6/ID3/PDCD11/TRIP4/SETD1A/NCOR1/MYC/ARNT2/ZMYND8/NR4A3/PIAS1/CBX5/MED25/NEK6/KDM3A/MEF2D/DNMT3A/RPS3/NR4A1/CRTC2/HMGA1/TBX20/DOT1L/GATA2/SMARCB1/STK4/PITX1/SOX9/TRERF1/CNOT1/HNF4A/RELA/SPEN/MED12/KLF4/SMARCA1/EPAS1/RU…
CC	GO:0045259	proton-transporting ATP synthase complex	18	-0.809404	-1.87683	0.000401657	0.0428414	0.036354	1880	tags=61%, list=11%, signal=55%	ATP5MG/ATP5ME/ATP5F1B/ATP5F1E/ATP5MC2/ATP5MF/ATP5MK/ATP5F1A/ATP5PD/ATP5PB/ATP5MJ
BP	GO:0141091	transforming growth factor beta receptor superfamily signaling pathway	250	0.723626	1.60847	0.000421166	0.0442416	0.0375422	1698	tags=22%, list=10%, signal=20%	ZNF703/HSPA5/HSP90AB1/COL1A2/DLX3/TGFB1/BCL9L/STRAP/CCN1/SAP130/ENG/ZBTB7A/EP300/UBE2D3/SKI/PXN/ACVR1/ZYX/TWSG1/NOTCH1/SELENON/BMPR2/LATS2/ZC3H3/ABL1/FBN2/TGFBR2/NUMA1/PDCD4/PEG10/PTK2/TBX20/FAM83G/SCUBE3/WNT5A/SPRY2/ZMIZ1/PML/CREBBP/MAPK3/NOTCH2/ZNF8/FSTL1/ITGB5/PPARA/LTBP3/SPRED2/IL17RD/ACVR2B/RBBP4/SIN3A/FERMT1/SMAD4/MIR98/HIVEP1
BP	GO:0090030	regulation of steroid hormone biosynthetic process	11	0.966092	1.6474	0.000472492	0.0488923	0.0414887	115	tags=18%, list=1%, signal=18%	ATP1A1/IGF1R
MF	GO:0003712	transcription coregulator activity	457	0.663382	1.47662	0.000499661	0.0509434	0.0432292	1840	tags=24%, list=11%, signal=22%	CCDC124/FUS/MAGED1/WBP2/ATN1/TFAP2A/BCL9L/ARID1A/BRD4/HCFC1/SMARCA4/EP300/SAP18/WWC1/TOB2/MED15/RAD54L2/DDX1/SF1/TRRAP/PPRC1/NOTCH1/ELK1/NCOR2/APEX1/TBL1X/CDYL/MED10/CAMTA2/TRIM28/LMCD1/TRIM25/NCOA6/TAF15/SETD5/PPP1R13L/DDX54/ID3/TRIP4/ABL1/NCOR1/KDM2A/PTPN14/RBM14/HTATIP2/ZMYND8/PIAS1/CBX4/LPIN1/KDM3A/WWTR1/NUPR1/SMARCC1/DNMT3A/MRTFB/YY1AP1/ARID5B/CRTC2/RCOR1/HMGA1/KMT2D/SIN3B/DOT1L/MAML3/KMT2C/…
BP	GO:0048598	embryonic morphogenesis	381	0.676775	1.50362	0.000536869	0.0531731	0.0451213	1834	tags=24%, list=10%, signal=22%	MYH9/TFAP2A/GCM1/TGFB1/RALA/GPI/ZFP36L1/CCN1/TBX3/ECE1/UGDH/CHD7/IGF2/ITGB4/ENG/SKI/CECR2/PLXNB2/GATA3/BRD3/DAG1/ACVR1/AMOT/MYADM/KDM6B/TWSG1/NOTCH1/MYO6/COBL/TRIM28/COL6A1/BMPR2/LAMB1/LATS2/ABL1/RARA/COL4A2/RBM14/TSC2/NR4A3/LAMA5/PHLDB1/DYNC2I1/FBN2/BCL2L11/AHDC1/TGFBR2/LAMB3/MTHFD1/MYO7A/TP63/TBX20/DLC1/EPHB2/GATA2/STK4/PITX1/SOX9/HNF4A/ARHGAP35/PSEN1/WNT5A/GNA12/SPRY2/C2CD3/MED12/MICAL2/KLF4/N…
BP	GO:0007169	cell surface receptor protein tyrosine kinase signaling pathway	437	0.664187	1.4774	0.000536333	0.0531731	0.0451213	2280	tags=23%, list=13%, signal=21%	NCL/AKT1S1/RAB7A/LRP1/TGFB1/RALA/RALB/IGF1R/NCK1/IGF2/PTPN12/CREB3L1/NUS1/SEMA6A/PXN/ANKS1A/PAK2/CTSD/PRKD2/STMN1/GATA3/COL1A1/CBL/PRKCD/VEGFA/IRS2/IGF2R/CSF1R/PIK3CB/LYN/SORT1/EGFR/COL6A1/GAREM1/RAPGEF1/DAB2IP/LGMN/ABL1/FGFR4/CEACAM1/COL4A2/RNF126/TSC2/NR4A3/NEDD9/SMARCC1/SOCS1/MYO1C/ARID5B/PTK2/SIPA1L1/EPHB2/LEP/GH2/SOX9/ZNF592/HNF4A/BCAR1/RELA/SHCBP1/PSEN1/RHBDF1/WNT5A/SPRY2/SPRY4/COL4A1/HIP1/…
BP	GO:1990823	response to leukemia inhibitory factor	74	0.843992	1.78036	0.000562682	0.0542927	0.0460713	1278	tags=23%, list=7%, signal=21%	RPS16/NCL/HK2/NEFH/B3GNT2/TRIM25/SRM/PMM1/KDM3A/ARID5B/PHC1/SPRY2/SPRY4/KLF4/MAT2A/HNRNPU/PML
BP	GO:0001568	blood vessel development	482	0.660814	1.46885	0.000563836	0.0542927	0.0460713	1900	tags=23%, list=11%, signal=21%	ACTG1/SERPINE1/MYH9/COL1A2/NCL/DLX3/LRP1/FOSL1/TGFB1/HK2/LOXL2/ZFP36L1/CCN1/TBX3/CHD7/PXDN/CREB3L1/PLXND1/AGO2/ECM1/ENG/NUS1/SEMA6A/RNF213/LAMA1/NR2F2/PRKD2/AP2B1/NOTCH3/FLNA/DAG1/ACVR1/AMOT/COL1A1/VEGFA/TCF7L2/NOTCH1/AGO1/PIK3CB/WASF2/HEG1/B4GALT1/GRN/BMPR2/RHOA/TNFAIP3/DAB2IP/ABL1/CEACAM1/ITGB1BP1/COL4A2/NFATC3/SASH1/NAA15/HTATIP2/PAK4/UBP1/PECAM1/RAP1A/TGFBR2/THSD7A/HSPG2/MYO18B/PTK2/NR4A1/TBX…
CC	GO:0005758	mitochondrial intermembrane space	79	-0.55167	-1.7428	0.000613459	0.0582618	0.0494394	3558	tags=56%, list=20%, signal=45%	PRELID3B/CHCHD2/SUOX/TIMM29/CHCHD5/PANK2/THEM4/COX17/COA6/CHCHD7/MIX23/PRELID1/MICU2/STOML2/COA7/TRIAP1/OMA1/PARK7/UQCC2/BLOC1S1/MICU1/GFER/PNPT1/TIMM21/PRELID2/COA4/RNASET2/AK2/CHCHD4/CLPB/HSD3B1/TIMM8B/COX4I1/MICU3/IMMT/OPA1/AGK/NDUFB7/COX6C/SOD1/TIMM13/REXO2/AKT1/NDUFS5
BP	GO:0060485	mesenchyme development	211	0.724707	1.60562	0.000656857	0.0615404	0.0522215	1753	tags=24%, list=10%, signal=22%	ZNF703/AKNA/TGFB1/BCL9L/LOXL2/ZFP36L1/TBX3/ENG/SEMA6A/DLG5/FLNA/TCOF1/GATA3/DAG1/ACVR1/COL1A1/NOLC1/VEGFA/TCF7L2/NOTCH1/MDM4/TRIM28/ZNF750/BMPR2/DAB2IP/MYC/LAMA5/PHLDB1/WWTR1/TGFBR2/PDCD4/PTK2/TBX20/NOS3/IL6/SEMA4B/SOX9/WNT5A/SPRY2/MDK/MAPK3/SNAI1/SPRED2/SEMA6C/IL17RD/SP6/SMAD4/PHACTR4/RTN4/SEMA4D
BP	GO:0002009	morphogenesis of an epithelium	324	0.689123	1.5252	0.000674525	0.0623531	0.0529112	1833	tags=25%, list=10%, signal=23%	ACTG1/MAGED1/TFAP2A/DLX3/GCM1/TGFB1/RALA/CCN1/TBX3/PLXND1/ENG/DLG5/MSN/SKI/LAMA1/CECR2/PLOD3/PRKD2/FLNA/PLXNB2/GATA3/DAG1/ACVR1/VEGFA/NOTCH1/CSF1R/COBL/TRIM28/EGFR/RHOA/TIMELESS/ABL1/CEACAM1/RARA/MYC/TSC2/KRAS/LAMA5/BTBD7/TGFBR2/MTHFD1/TP63/TBX20/DLC1/BSG/STK4/SOX9/ARHGAP35/PSEN1/WNT5A/SPRY2/C2CD3/MED12/MICAL2/KLF4/COL4A1/MDK/RREB1/PML/AHI1/NOTCH2/GLI3/WNT6/ACTB/ITGB5/FMN1/SNAI1/TGM2/WNK4/FREM2/F…
BP	GO:0032870	cellular response to hormone stimulus	443	0.66267	1.47454	0.000692187	0.0631438	0.0535821	1381	tags=18%, list=8%, signal=17%	ATP1A1/SAFB/WBP2/PPARD/NCL/TGFB1/IGF1R/NCK1/ZFP36L1/IGF2/SMARCA4/SLC9A1/ZBTB7A/EP300/PELP1/PXN/SAFB2/CTSD/NR4A2/PTGES3/AHCYL1/HSF1/PER1/FOSB/RXRA/PRKCD/NOTCH1/IRS2/ZFP36L2/ZFP36/NCOR2/YWHAG/LYN/EGFR/COL6A1/DDX54/RHOA/TRIP4/LATS2/CEACAM1/NCOR1/RARA/TSC2/NR4A3/RANGAP1/CTSB/LPIN1/KDM3A/BCL2L11/SMARCC1/SOCS1/MYO1C/PTK2/TP63/NR4A1/PNPLA3/KMT2D/AIFM1/LEP/GH2/ZNF592/TRERF1/CNOT1/HNF4A/BCAR1/RELA/ZMIZ1/K…
BP	GO:0000479	endonucleolytic cleavage of tricistronic rRNA transcript (SSU-rRNA, 5.8S rRNA, LSU-rRNA)	16	0.944125	1.68255	0.000746393	0.0672045	0.0570279	2	tags=6%, list=0%, signal=6%	RPS21
CC	GO:0015934	large ribosomal subunit	110	-0.485663	-1.62244	0.000764242	0.0679293	0.057643	2279	tags=50%, list=13%, signal=44%	RPL27/RPL23/RPL27A/MRPL45/MRPL19/MRPL28/MRPL11/MRPL57/RPL17/MRPL23/RPL39L/RPLP0/MRPL13/RPL6/RPL36/MRPL51/RPL35A/RPL12/RPL21/MRPL44/RPL18A/RPL7L1/RPL5/RPL34/RPL41/RPL24/RPL9/MRPS18A/MRPL14/RPL13/RPL7A/MRPL52/MRPL9/RPL32/RPL19/MRPL48/RPL29/RPL13A/RPL31/RPL30/MRPL27/MRPL30/RPL37/RPL10A/MRPL33/RPL35/RPL11/MRPL54/RPL38/MRPL17/UBA52/RPL3/RPL37A/RPL10/RPL36AL
CC	GO:0098794	postsynapse	473	0.650977	1.44828	0.000774698	0.0679871	0.057692	2438	tags=27%, list=14%, signal=24%	ATP1A1/FUS/PCBP1/RTN3/APP/DLGAP4/SH3KBP1/AGO2/MINK1/DLG5/ASAP1/SLC6A9/WWC1/PAK2/ANP32E/HTT/AP2B1/FLNA/DAG1/MYO9B/DYNLL2/AMOT/SRGAP2/NOTCH1/MYH10/AP2A1/NEFH/LYN/RPL8/ABR/EIF4G1/SMCR8/STXBP1/ZDHHC8/BMPR2/RHOA/CAPZB/ABL1/STX4/CDH1/SNX27/SYNPO/PCBP2/NEURL1/SLC6A6/GABRE/TSC2/ZMYND8/PIAS1/AP2A2/HNRNPD/RPS3/MRTFB/DGKI/TANC1/ARHGAP32/PRAF2/PTK2/SIPA1L1/AGAP3/EPHB2/SEMA4B/UBE2M/PRR12/CPLX1/PSEN1/WNT5A/GAB…
MF	GO:0001216	DNA-binding transcription activator activity	288	0.693347	1.53555	0.000833037	0.0721931	0.0612611	2019	tags=22%, list=12%, signal=19%	KLF6/NFKB2/TFAP2A/DLX3/FOSL1/GCM1/TBX3/CREB3L1/CREB3L2/NR4A2/HSF1/GATA3/FOSB/ATF3/NOTCH1/ELK1/ZNF750/NFAT5/MYC/NFATC3/ARNT2/NR4A3/UBP1/MEF2D/ZBED4/MAFG/TP63/NR4A1/TBX20/GATA2/PITX1/SOX9/HNF4A/RELA/KLF4/EPAS1/RUNX1/MTF1/RREB1/TCF3/NOTCH2/SREBF1/NFATC1/NFYC/PPARA/FOXJ3/FOXO3/ZNF300/ELF4/SMAD4/STAT5B/KLF10/SOX7/ZNF580/REL/NFE2L1/NR2C2/SMAD3/FOS/HOXB3/IRF2/SATB2
BP	GO:0010810	regulation of cell-substrate adhesion	155	0.76	1.68035	0.000856249	0.0732809	0.0621842	1970	tags=30%, list=11%, signal=27%	P4HB/NID1/ACTG1/SERPINE1/UNC13D/CCN1/SLC9A1/MINK1/FLNA/DAG1/COL1A1/MYADM/VEGFA/NOTCH1/PIK3CB/TLN1/BCL6/RHOA/ABL1/ITGB1BP1/NEDD9/PREX1/FBLN1/PTK2/DLC1/MAP4K4/MACF1/STK4/ITGA6/SPRY4/MDK/KANK1/RREB1/ACTN4/FMN1/ARHGEF7/FERMT1/S100A10/CCR7/NF1/RCC2/JAG1/ITGA5/SDC4/SMAD3/CASK
CC	GO:0031252	cell leading edge	339	0.684561	1.51512	0.000877299	0.0732809	0.0621842	1479	tags=18%, list=8%, signal=17%	P4HB/MTSS2/DDX3X/EPS8L2/PIP5K1C/MYH9/PABPC1/SSH1/SLC9A1/ITGB4/PLXND1/PXN/WWC1/DAG1/MYO9B/AMOT/AAK1/MYADM/SRGAP2/MYH10/DIAPH1/WASF2/DPP9/MYO6/COBL/EGFR/TLN1/RHOA/ARHGEF2/CAPZB/SH3BGRL3/ABL1/ITGB1BP1/STX4/CDH1/WASL/GABRE/CDC42BPA/LIMA1/NEDD9/RPS3/MYO1C/DLC1/MACF1/KSR1/SNX1/BCAR1/GABBR1/SPRY2/ARHGEF4/SPRY4/ACTN1/SPTBN1/KANK1/IGF2BP1/EZR/ACTB/CYTH3/SH3YL1/SORBS2/PLCG2/ARHGEF7
BP	GO:0003013	circulatory system process	349	0.680344	1.5067	0.000877299	0.0732809	0.0621842	1373	tags=17%, list=8%, signal=16%	ATP1A1/HSD11B2/COL1A2/SLC7A8/LRP1/NAV2/APP/TGFB1/ECE1/CHD7/SLC9A1/SLC38A2/HSP90AA1/ENG/GNA11/SLC6A9/PLOD3/NR2F2/ATP2A2/FLNA/AMOT/SLC7A5/VEGFA/SLC7A1/EGFR/HEG1/RANGRF/PPP1R13L/ATP2A3/BMPR2/RHOA/NEDD4L/CYB5R3/ABL1/CEACAM1/ITGB1BP1/SLC6A6/SLC19A1/WWTR1/SLC4A3/DMPK/TBX20/ARHGAP42/ABCC1/NOS3/SLC38A3/SLC2A1/LEP/ADM2/ARHGAP35/OLR1/GNA12/TJP1/MAP2K3/EPAS1/PLEC/SCNN1A/ADA/SREBF1/MYBPC3/PPARA
BP	GO:0010257	NADH dehydrogenase complex assembly	56	-0.597489	-1.78417	0.000936759	0.075518	0.0640826	1874	tags=57%, list=11%, signal=51%	NDUFB10/NDUFB5/NDUFB9/NDUFB4/NDUFAF3/NDUFS7/NDUFAF8/NUBPL/NDUFB2/NDUFAF1/TIMM21/NDUFB8/LYRM2/NDUFB6/NDUFS2/NDUFB1/OXA1L/TMEM126A/NDUFS3/NDUFA5/NDUFS4/NDUFAF4/TMEM126B/NDUFA9/NDUFB11/NDUFA1/DMAC1/COA1/NDUFB7/NDUFAB1/NDUFS5/NDUFA6
BP	GO:0032981	mitochondrial respiratory chain complex I assembly	56	-0.597489	-1.78417	0.000936759	0.075518	0.0640826	1874	tags=57%, list=11%, signal=51%	NDUFB10/NDUFB5/NDUFB9/NDUFB4/NDUFAF3/NDUFS7/NDUFAF8/NUBPL/NDUFB2/NDUFAF1/TIMM21/NDUFB8/LYRM2/NDUFB6/NDUFS2/NDUFB1/OXA1L/TMEM126A/NDUFS3/NDUFA5/NDUFS4/NDUFAF4/TMEM126B/NDUFA9/NDUFB11/NDUFA1/DMAC1/COA1/NDUFB7/NDUFAB1/NDUFS5/NDUFA6
BP	GO:0048762	mesenchymal cell differentiation	174	0.744468	1.64111	0.000921526	0.075518	0.0640826	1808	tags=26%, list=10%, signal=24%	ZNF703/AKNA/TGFB1/BCL9L/LOXL2/TBX3/ENG/SEMA6A/DLG5/FLNA/TCOF1/GATA3/DAG1/ACVR1/COL1A1/NOLC1/VEGFA/TCF7L2/NOTCH1/TRIM28/ZNF750/DAB2IP/LAMA5/PHLDB1/WWTR1/TGFBR2/PDCD4/PTK2/TBX20/IL6/SEMA4B/SOX9/WNT5A/SPRY2/MDK/MAPK3/SNAI1/SPRED2/SEMA6C/IL17RD/SP6/SMAD4/PHACTR4/RTN4/SEMA4D/JAG1
BP	GO:0043484	regulation of RNA splicing	165	0.739415	1.6311	0.000961314	0.0766068	0.0650065	1256	tags=17%, list=7%, signal=16%	HNRNPH3/FUS/NCL/HNRNPA1/RNPS1/SLC38A2/SRRM1/ZBTB7A/CDK11B/SAP18/ACIN1/SF1/ERN1/TRRAP/PTBP1/EIF1/HNRNPL/RBM22/HNRNPA2B1/U2AF2/TRA2A/SRSF4/POLR2A/KHDRBS1/AHNAK/RBM12B/SON/HNRNPU
BP	GO:0032350	regulation of hormone metabolic process	29	0.902564	1.75432	0.00112642	0.0880059	0.0746794	410	tags=14%, list=2%, signal=13%	ATP1A1/IGF1R/GATA3/TCF7L2
BP	GO:0036376	sodium ion export across plasma membrane	10	0.967547	1.64923	0.00114962	0.0880059	0.0746794	261	tags=30%, list=1%, signal=30%	ATP1A1/SLC9A1/ATP1B3
BP	GO:0048732	gland development	291	0.691702	1.53375	0.00115513	0.0880059	0.0746794	1334	tags=22%, list=8%, signal=21%	ZNF703/PRKCSH/TGFB1/HK2/TBX3/IGF2/PLXND1/PPDPF/CAPN1/MSN/LAMA1/CTC1/GATA3/DAG1/SLC7A5/TWSG1/VEGFA/NOTCH1/IRS2/ELK1/IGF2R/CSF1R/NCOR2/COBL/EGFR/SEC63/CAD/TNFAIP3/ABL1/CEACAM1/LSR/CDH1/RARA/NEURL1/PTCD2/LAMA5/UMPS/ACO2/FOXI3/BCL2L11/BTBD7/SMARCC1/TGFBR2/HNRNPD/ARID5B/TP63/FASN/IL6/GATA2/SMARCB1/PITX1/SOX9/ARHGAP35/RELA/PSEN1/WNT5A/MDK/RAP1GAP/RREB1/ADA/ATP7B/PML/MAPK3/NOTCH2/GLI3
BP	GO:0007420	brain development	465	0.648075	1.44229	0.00113324	0.0880059	0.0746794	2001	tags=23%, list=11%, signal=21%	HSPA5/ANP32B/AKNA/RTN3/AARS1/APP/TACC2/ATIC/IGF1R/TBX3/CHD7/OGDH/SLC38A2/SEC16A/MINK1/DLG5/SKI/NR2F2/NR4A2/TUBB2A/NOTCH3/FLNA/PLXNB2/CKB/H2AX/KDM6B/SRGAP2/TWSG1/CSNK1D/DHX37/MAP1S/NOTCH1/IRS2/CSF1R/NCOR2/NCOA6/EGFR/TACC3/PHGDH/RHOA/LAMB1/SETD1A/DAB2IP/ABL1/CDH1/TUBGCP2/RARA/BAG6/SRGAP2C/ARNT2/PLXNA2/KRAS/NCSTN/TGFBR2/HNRNPD/CIC/NAPA/HSPG2/DLC1/EPHB2/SLC2A1/GATA2/PITX1/WDR62/ARHGAP35/AKIRIN2/PSEN1…
BP	GO:0170036	import into the mitochondrion	49	-0.617533	-1.83139	0.00124824	0.0912151	0.0774027	2518	tags=39%, list=14%, signal=33%	MICU2/TIMM44/TOMM70/TIMM17A/MICU1/PNPT1/HSPA9/VDAC1/TIMM21/MAIP1/TOMM7/TIMM17B/TIMM50/MICU3/MCUR1/DNAJC19/AFG3L2/MCUB/ROMO1
BP	GO:0050684	regulation of mRNA processing	113	0.777927	1.68766	0.00126304	0.0912151	0.0774027	1256	tags=24%, list=7%, signal=22%	SAFB/NCL/HNRNPA1/RNPS1/ZFP36L1/SRRM1/ZBTB7A/CDK11B/SAP18/SUPT6H/SAFB2/ACIN1/AHCYL1/SF1/PTBP1/EIF1/HNRNPL/CDK9/PTCD2/HNRNPA2B1/U2AF2/TRA2A/SRSF4/KHDRBS1/DHX36/SON/HNRNPU
BP	GO:0090287	regulation of cellular response to growth factor stimulus	224	0.714269	1.5826	0.00126274	0.0912151	0.0774027	1970	tags=23%, list=11%, signal=21%	ZNF703/HSPA5/HSP90AB1/BCL9L/STRAP/CCN1/SAP130/CREB3L1/ENG/SEMA6A/ZBTB7A/EP300/UBE2D3/SKI/PRKD2/GATA3/TWSG1/VEGFA/NOTCH1/PIK3CB/LATS2/DAB2IP/ABL1/FBN2/NUMA1/PEG10/TBX20/SCUBE3/WNT5A/SPRY2/SPRY4/CREBBP/NOTCH2/FSTL1/PPARA/SPRED2/IL17RD/RBBP4/DMD/SIN3A/FERMT1/SMAD4/MIR98/CCBE1/GLG1/ITGA5/UBE2O/SIRT1/ARNT/STK11/SMAD3/CASK
BP	GO:0043062	extracellular structure organization	188	0.710577	1.57256	0.00121278	0.0912151	0.0774027	1284	tags=20%, list=7%, signal=18%	NID1/NFKB2/COL1A2/LRP1/APP/TGFB1/LOXL2/CCN1/PXDN/CREB3L1/ENG/LAMA1/PLOD3/DAG1/COL1A1/NOTCH1/SELENON/TNFRSF1A/B4GALT1/COL6A1/ADAMTSL4/LAMB1/ABL1/FGFR4/COL4A2/CSGALNACT1/PHLDB1/SH3PXD2B/FBLN1/IL6/SOX9/LAMC1/MPZL3/COL4A1/RUNX1/COLGALT1/COL5A3
BP	GO:0042692	muscle cell differentiation	259	0.70328	1.55796	0.00125636	0.0912151	0.0774027	1470	tags=22%, list=8%, signal=20%	FLNC/NID1/ACTG1/MYH9/TGFB1/TBX3/IGF2/SLC9A1/ATP11A/ENG/BHLHE41/SKI/LAMA1/SUPT6H/ATP2A2/CD81/ACVR1/KDM6B/VEGFA/NOTCH1/SORT1/PTBP1/SELENON/ERVW-1/COL6A1/ERVFRD-1/BMPR2/CTCF/LAMB1/RARA/CDK9/NFATC3/KRAS/PTCD2/PIAS1/PLD3/AKAP13/MYL9/PDCD4/MRTFB/DMPK/TANC1/MYO18B/SOX9/LAMC1/AKIRIN2/BCL9/ACTN1/PLEC/HNRNPU/ACTN4/NOTCH2/NFATC1/MYBPC3/PPARA/SORBS2/EHD1
BP	GO:0006120	mitochondrial electron transport, NADH to ubiquinone	41	-0.654194	-1.87189	0.00127861	0.0913758	0.077539	1874	tags=49%, list=11%, signal=44%	NDUFB2/NDUFAF1/NDUFV1/NDUFB8/NDUFB6/NDUFS2/NDUFB1/ISCU/NDUFS3/NDUFA5/NDUFA4/NDUFS4/NDUFA9/NDUFA1/NDUFV3/NDUFB7/NDUFAB1/NDUFS5/NDUFA6/NDUFV2
BP	GO:0044743	protein transmembrane import into intracellular organelle	36	-0.662081	-1.84119	0.0013048	0.0913758	0.077539	2458	tags=42%, list=14%, signal=36%	TIMM44/PEX10/TOMM70/PEX13/TIMM17A/LONP2/HSPA8/TIMM21/TOMM7/CHCHD4/TIMM17B/TIMM50/DNAJC19/PEX16/ROMO1
BP	GO:0034333	adherens junction assembly	13	0.951145	1.65482	0.00130096	0.0913758	0.077539	298	tags=31%, list=2%, signal=30%	ZNF703/PIP5K1C/DLG5/PAK2
MF	GO:0001228	DNA-binding transcription activator activity, RNA polymerase II-specific	283	0.696625	1.54552	0.00132147	0.0916174	0.0777441	2019	tags=22%, list=12%, signal=20%	KLF6/NFKB2/TFAP2A/DLX3/FOSL1/GCM1/TBX3/CREB3L1/CREB3L2/NR4A2/HSF1/GATA3/FOSB/ATF3/NOTCH1/ELK1/ZNF750/NFAT5/MYC/NFATC3/ARNT2/NR4A3/UBP1/MEF2D/ZBED4/MAFG/TP63/NR4A1/TBX20/GATA2/PITX1/SOX9/HNF4A/RELA/KLF4/EPAS1/RUNX1/MTF1/RREB1/TCF3/NOTCH2/SREBF1/NFATC1/NFYC/PPARA/FOXJ3/FOXO3/ZNF300/ELF4/SMAD4/STAT5B/KLF10/SOX7/ZNF580/REL/NFE2L1/NR2C2/SMAD3/FOS/HOXB3/IRF2/SATB2
BP	GO:0045229	external encapsulating structure organization	188	0.70899	1.56904	0.00134439	0.0922838	0.0783096	1284	tags=20%, list=7%, signal=18%	NID1/NFKB2/COL1A2/LRP1/APP/TGFB1/LOXL2/CCN1/PXDN/CREB3L1/ENG/LAMA1/PLOD3/DAG1/COL1A1/NOTCH1/SELENON/TNFRSF1A/B4GALT1/COL6A1/ADAMTSL4/LAMB1/ABL1/FGFR4/COL4A2/CSGALNACT1/PHLDB1/SH3PXD2B/FBLN1/IL6/SOX9/LAMC1/MPZL3/COL4A1/RUNX1/COLGALT1/COL5A3
BP	GO:0001501	skeletal system development	316	0.673094	1.49027	0.00142949	0.0971634	0.0824502	1875	tags=23%, list=11%, signal=21%	TFAP2A/COL1A2/DLX3/BGN/TGFB1/ANKRD11/LOXL2/CCN1/TBX3/CHD7/ECM1/ENG/ATG9A/GNA11/SKI/CTC1/CREB3L2/TCOF1/GATA3/COL1A1/TWSG1/VEGFA/DLX4/COL6A1/BMPR2/RHOA/PHOSPHO1/ATG9B/RARA/CSGALNACT1/XYLT1/LAMA5/DYNC2I1/THBS3/FBN2/SH3PXD2B/AKAP13/MEF2D/TGFBR2/MTHFD1/KIAA1217/ARID5B/TP63/LEP/PITX1/SOX9/PSEN1/WNT5A/MED12/NIPBL/MDK/RUNX1/PAPPA2/MAPK3/NOTCH2/GLI3/FMN1/SNAI1/LTBP3/TGM2/PCGF2/ACVR2B/PKD1/ASXL1/WDR5/ETS2/…
BP	GO:0001837	epithelial to mesenchymal transition	129	0.772071	1.69153	0.00147761	0.0994586	0.0843979	1228	tags=25%, list=7%, signal=23%	ZNF703/AKNA/TGFB1/BCL9L/LOXL2/TBX3/ENG/DLG5/FLNA/TCOF1/GATA3/DAG1/ACVR1/COL1A1/NOLC1/VEGFA/TCF7L2/NOTCH1/TRIM28/ZNF750/DAB2IP/PHLDB1/WWTR1/TGFBR2/PDCD4/PTK2/TBX20/IL6/SOX9/WNT5A/SPRY2/MDK
