## Supplementary tables for "Fentanyl and fentanyl-xylazine co-exposure influence mitochondrial transcriptional programs in human trophoblasts": Table S18.OXPHOS_genes_expression.xlsx

### Sheet: OXPHOS_genes_expressio
gene_name	logFC	FDR
MT-ATP6	1.15634	2.05681e-49
MT-ND3	0.961282	1.70289e-40
MT-ND1	0.943892	4.88607e-31
MT-CO3	0.772523	1.54202e-26
MT-ND4	0.636797	7.28851e-17
MT-CO2	0.554504	2.42263e-14
MT-ND2	0.633901	5.96881e-14
MT-CYB	0.629718	3.42557e-05
COX7A2	-0.280725	0.000850898
NDUFV2	-0.521252	0.00231551
NDUFA6	-0.276816	0.00361581
NDUFS5	-0.268143	0.00373129
ATP5MJ	-0.252137	0.00627247
MT-CO1	0.234133	0.0072329
NDUFAB1	-0.283879	0.00876591
MT-ND5	0.466261	0.00918106
CYC1	-0.265321	0.0128974
COX6C	-0.22536	0.0153252
NDUFB7	-0.264526	0.0188335
ATP5PB	-0.220199	0.0203535
NDUFV3	-0.257681	0.025838
NDUFA1	-0.237766	0.0304536
UQCRH	-0.206597	0.033901
UQCRC2	-0.205771	0.0417944
ATP5PD	-0.199502	0.046804
ATP5F1A	-0.185225	0.0477404
