## Supplementary tables for "Fentanyl and fentanyl-xylazine co-exposure influence mitochondrial transcriptional programs in human trophoblasts": Table S20. Correlation coefficients.xlsx

### Sheet: Rebuttal_Table 1
cell_state	day	treatment	experiment	sample_rep1	sample_rep2	sample_rep3	pair_rep1_rep2	pair_rep1_rep3	pair_rep2_rep3	mean	minimum	maximum
CTB	4d	ctrl	batch1	CT30TG1	CT30TG2	CT30TG3	0.971072	0.964775	0.966812	0.967553	0.964775	0.971072
CTB	4d	fen	batch1	CT30TG4	CT30TG5	CT30TG6	0.947517	0.977376	0.946088	0.956994	0.946088	0.977376
CTB	4d	fmx	batch1	CT30TG7	CT30TG8	CT30TG9	0.984011	0.98341	0.986467	0.984629	0.98341	0.986467
CTB	9d	ctrl	batch2	CT30TF1	CT30TF2	CT30TF3	0.946899	0.944231	0.953807	0.948312	0.944231	0.953807
CTB	9d	ctrl	batch3	CT30TS1	CT30TS2	CT30TS3	0.991304	0.990933	0.991502	0.991247	0.990933	0.991502
CTB	9d	fen	batch2	CT30TF4	CT30TF5	CT30TF6	0.963546	0.967199	0.97982	0.970188	0.963546	0.97982
CTB	9d	fmx	batch3	CT30TS4	CT30TS5	CT30TS6	0.991984	0.993063	0.992861	0.992636	0.991984	0.993063
STB	4d	ctrl	batch1	CT30SG10	CT30SG11	CT30SG12	0.946637	0.948599	0.977192	0.957476	0.946637	0.977192
STB	4d	fen	batch1	CT30SG13	CT30SG14	CT30SG15	0.975081	0.977168	0.974072	0.97544	0.974072	0.977168
STB	4d	fmx	batch1	CT30SG16	CT30SG17	CT30SG18	0.979318	0.970794	0.975977	0.975363	0.970794	0.979318
STB	9d	ctrl	batch2	CT30SF7	CT30SF8	CT30SF9	0.960324	0.945272	0.934042	0.946546	0.934042	0.960324
STB	9d	ctrl	batch3	CT30SB7	CT30SB8	CT30SB9	0.98522	0.986001	0.984554	0.985258	0.984554	0.986001
STB	9d	fen	batch2	CT30SF10	CT30SF11	CT30SF12	0.922924	0.919888	0.958338	0.933717	0.919888	0.958338
STB	9d	fmx	batch3	CT30SB10	CT30SB11	CT30SB12	0.985383	0.986669	0.986507	0.986186	0.985383	0.986669
